# Defense mechanisms in *Lupinus luteus* against *Colletotrichum lupini*, involving TIR-NBS-LRR protein, hypersensitive response and phenylpropanoid pathways

**DOI:** 10.1101/2024.10.15.618496

**Authors:** Grace Armijo-Godoy, Daniela Levicoy, J. Eduardo Martínez-Hernández, Annally Rupayan, Sebastián Hernández, Makarena Carrasco, Peter DS Caligari, Riccardo Baroncelli, Haroldo Salvo-Garrido

**Author notes:** These authors contributed equally (Grace Armijo-Godoy, Daniela Levicoy).

## Abstract

Lupins are key grain legumes for future crop production, providing highly sustainable protein, essential in the face of global warming, food security challenges, and the need for sustainable agriculture. Despite their potential, lupin crops are frequently devastated by *Colletotrichum lupini*, a member of the world’s top ten fungal pathogenic genera. In our previous study, we identified *LluR1*, the first *C. lupini* resistance gene, in a wild *Lupinus luteus* accession. Further research was necessary to unravel the defense mechanisms involved. Histological analysis revealed a hypersensitive response against *C. lupini*, while transcriptome analysis highlighted a complex network of differentially expressed genes, including TIR-NBS-LRR proteins, hypersensitive response, and phenylpropanoid pathways. SNPs were identified that distinguish the protein sequences underlying immunity. These findings, along with orthology in other lupin species, offer valuable insights for developing breeding strategies to enhance *C. lupini* resistance in lupins, with significant potential impacts on food, feed, and human nutrition.
