## Supplemental Tables for "Defense mechanisms in *Lupinus luteus* against *Colletotrichum lupini*, involving TIR-NBS-LRR protein, hypersensitive response and phenylpropanoid pathways": Table S1.xlsx

### Sheet: Table S2
Table S1: Primers used in qRT-PCR for gene expression analysis
Primer	Gene ID	Sequence (5'-3')
EIF4a	Llu28025	F: GGGAGGTACCAGTGTTCGTG
		R: TCAGCCTCATCCAATACAAACATC
EIF1a	Llu23464	F: TTGACCAAGATTGACAGGCGA
		R: CACCATGGGCTTGGTTGGAA
SDH1	Llu22339	F: TTGTTACCATTAAAGGTGATGATCC
		R: CCAGAAGTGAGTTAGCACCAA
PGK3	Llu34041	F: AGGCCATTTGCTGCTATTGTTG
		R: CCATACCTCCGCCAAGTACAAG
LluR1	Llu36886	F: TAAAGGCAGACCCACACAGAC
		R: TGTGTCCAACGGCGTTTAGT
CHS	Llu13628	F: GTGTTGAGTGAGTATGGGAACA
		R: GTCCCTCTCCAGTTGTGTTAAG
CYP	Llu36305	F: GCATGTCCTGGCAATGAATTAG
		R: CCATTATCACCACCTACCACAG
FT	Llu13347	F: CAGTGTCGCAGTTCGTAACA
		R: TGACCCTTTCCAACCAATCTC
PRX	Llu25430	F: TACAGCACCAGCTCTTCAAC
		R: CTGACCACTTTGCCCAGTTA
PAL	Llu00596	F: AGTCGATCGAGAGGGAGATAAA
		R: CCAATCGGTGTACCTTGGAAA
PR-10	Llu30109	F: TTGGATTGCCAGACACAATAGA
	Llu30111	R: TGGGTTGAGCATCTCCTTTG
AP2/ERF	Llu26248	F: TCAAGTCCCATGCTTTCTAGTC
		R: GCCACTGTTATCTGACCAAGTA
UGT	Llu20384	F: TGGATACCACAACTGGAAGTG
		R: ACTCCTAAACTCAATGCCTCAA
