## Supplemental Tables for "Defense mechanisms in *Lupinus luteus* against *Colletotrichum lupini*, involving TIR-NBS-LRR protein, hypersensitive response and phenylpropanoid pathways": Table S2.xlsx

### Sheet: Table S2
Table S2: Overall statistics of transcriptome analysis of L. luteus infected hypocotyls
ID	Total raw reads	Total filtered reads	% of good reads	% of mapped reads
C195-24H-1	52723362	51241042	97.1885	95.67
C195-24H-2	57167168	55017804	96.2402	94.65
C195-24H-3	61639422	59568148	96.6397	95.78
C195-24H-4	53079170	49974728	94.1513	91.3
C195-60H-1	47317318	45805326	96.8046	94.87
C195-60H-2	66742606	64492918	96.6293	95.14
C195-60H-3	50495154	48098356	95.2534	93.3
C195-60H-4	56890556	54369052	95.5678	94.03
C195-84H-1	71460264	69728474	97.5766	89.84
C195-84H-2	58169078	56270000	96.7352	89.76
C195-84H-3	67538198	64767372	95.8974	91.11
C195-84H-4	62336960	60579808	97.1812	88.2
C195-C1	60375676	58635636	97.118	96.01
C195-C2	48134030	46442718	96.4862	95.23
C195-C3	77807198	76177604	97.9056	96.56
C195-C4	70314836	68546186	97.4847	95.25
C98-24H-1	49091542	47314720	96.3806	93.99
C98-24H-2	62596180	60599392	96.81	93.62
C98-24H-3	53328702	51454242	96.4851	93.76
C98-24H-4	66926774	64689578	96.6572	93.21
C98-60H-1	66425310	63677958	95.864	93.44
C98-60H-2	58643822	55891842	95.3073	91.23
C98-60H-3	63433208	60086004	94.7233	90.92
C98-60H-4	74624888	72351392	96.9534	92.65
C98-84H-1	64390164	62431186	96.9576	92.81
C98-84H-2	64370276	61799452	96.0062	88.62
C98-84H-3	62558456	59934962	95.8063	90.41
C98-84H-4	73485130	71449594	97.23	93.81
C98-C1	69830116	68386112	97.9321	94.55
C98-C2	40241534	38456158	95.5634	92.33
C98-C3	57765420	55966002	96.885	93.98
C98-C4	54772494	53411046	97.5144	94.62
