## Supplemental Tables for "Defense mechanisms in *Lupinus luteus* against *Colletotrichum lupini*, involving TIR-NBS-LRR protein, hypersensitive response and phenylpropanoid pathways": Table S3.xlsx

### Sheet: Table S3
Table S3: Functional enrichment of genes differentially expressed in the resistant plants at 24 hpi (relative to the uninfected control)
GO-ID	p-value	corr p-value	Description	Genes in test set
6952	3.0808e-08	8.4229e-05	defense response	Llu30611|Llu06669|Llu03396|Llu28459|Llu05377|Llu26513|Llu00400|Llu00161|Llu00919|Llu16073|Llu36886|Llu35670|Llu36088|Llu21072|Llu00074|Llu00398|Llu26248|Llu32422|Llu26964|Llu25435|Llu08239|Llu00399|Llu10898|Llu11548|Llu09166|Llu28584|Llu15598|Llu22676|Llu15831|Llu24931|Llu27847|Llu26438|Llu19672|Llu35424|Llu26637|Llu35067|Llu20739|Llu18223|Llu08828|Llu22050|Llu02043|Llu26896|Llu04985|Llu10742|Llu…
19748	9.7354e-08	0.00013308	secondary metabolic process	Llu03553|Llu26950|Llu34612|Llu26513|Llu03555|Llu23124|Llu23960|Llu22475|Llu08282|Llu25934|Llu35197|Llu25430|Llu32626|Llu00596|Llu25435|Llu36305|Llu08239|Llu15108|Llu25271|Llu11627|Llu28189|Llu15111|Llu15436|Llu15437|Llu12643|Llu26637|Llu15110|Llu18660|Llu28314|Llu25403|Llu15438|Llu03098|Llu33708|Llu22527|Llu22845|Llu14632|Llu16259|Llu22567|Llu25636|Llu02313|Llu35315|Llu05940|Llu13628|Llu21922|Llu…
9719	2.6599e-07	0.00024241	response to endogenous stimulus	Llu01372|Llu06669|Llu08963|Llu28459|Llu32554|Llu05852|Llu20056|Llu09771|Llu15668|Llu12390|Llu34584|Llu06816|Llu32544|Llu32422|Llu07623|Llu08953|Llu28584|Llu19753|Llu15679|Llu15831|Llu19756|Llu26438|Llu35424|Llu11193|Llu04464|Llu35966|Llu04348|Llu01871|Llu22136|Llu15714|Llu33708|Llu11120|Llu11121|Llu15601|Llu16259|Llu01866|Llu19760|Llu25636|Llu29959|Llu01989|Llu31115|Llu35679|Llu23995|Llu11006|Llu…
6519	5.2065e-07	0.00035586	cellular amino acid and derivative metabolic process	Llu03553|Llu04202|Llu34612|Llu26513|Llu03555|Llu00168|Llu23960|Llu11459|Llu07590|Llu11736|Llu23482|Llu08282|Llu25934|Llu13482|Llu35197|Llu10293|Llu23052|Llu25430|Llu09846|Llu00596|Llu05288|Llu08239|Llu20384|Llu15108|Llu02371|Llu11627|Llu15111|Llu15436|Llu15437|Llu12643|Llu05439|Llu34494|Llu15110|Llu04464|Llu03731|Llu15438|Llu03098|Llu33708|Llu22527|Llu14632|Llu22567|Llu18635|Llu34686|Llu00297|Llu…
42221	9.8693e-07	0.00053965	response to chemical stimulus	Llu01372|Llu06669|Llu28214|Llu08963|Llu28459|Llu32554|Llu05852|Llu11459|Llu20056|Llu11736|Llu09771|Llu15668|Llu12390|Llu13482|Llu34584|Llu35670|Llu06816|Llu32544|Llu32422|Llu07623|Llu36108|Llu08953|Llu10898|Llu29155|Llu28584|Llu24816|Llu15436|Llu19753|Llu15679|Llu15437|Llu15831|Llu19756|Llu26438|Llu35424|Llu20739|Llu11193|Llu04464|Llu35966|Llu04348|Llu01871|Llu25403|Llu22136|Llu15438|Llu15714|Llu…
9725	1.7501e-06	0.00079747	response to hormone stimulus	Llu01372|Llu06669|Llu08963|Llu28459|Llu32554|Llu05852|Llu20056|Llu09771|Llu15668|Llu12390|Llu34584|Llu06816|Llu32544|Llu32422|Llu07623|Llu28584|Llu19753|Llu15679|Llu15831|Llu19756|Llu26438|Llu35424|Llu11193|Llu04464|Llu35966|Llu04348|Llu01871|Llu22136|Llu15714|Llu33708|Llu11120|Llu11121|Llu15601|Llu16259|Llu01866|Llu19760|Llu25636|Llu29959|Llu31115|Llu35679|Llu23995|Llu11006|Llu05384|Llu05386|Llu…
6575	3.9783e-06	0.0015538	cellular amino acid derivative metabolic process	Llu03553|Llu04464|Llu34612|Llu26513|Llu03555|Llu00168|Llu15438|Llu23960|Llu03098|Llu33708|Llu08282|Llu22527|Llu14632|Llu22567|Llu25934|Llu34686|Llu35197|Llu10293|Llu25430|Llu09846|Llu02313|Llu00596|Llu08239|Llu35315|Llu05940|Llu15108|Llu13628|Llu11627|Llu20359|Llu15111|Llu15436|Llu15437|Llu15459|Llu23866|Llu12643|Llu27704|Llu05439|Llu15110|Llu04926
9699	5.2432e-06	0.001654	phenylpropanoid biosynthetic process	Llu03553|Llu25430|Llu02313|Llu00596|Llu34612|Llu08239|Llu03555|Llu35315|Llu05940|Llu15438|Llu23960|Llu13628|Llu11627|Llu33708|Llu08282|Llu22527|Llu15436|Llu15437|Llu15459|Llu22567|Llu12643|Llu25934|Llu04926
9698	5.4448e-06	0.001654	phenylpropanoid metabolic process	Llu03553|Llu34612|Llu26513|Llu03555|Llu15438|Llu23960|Llu03098|Llu33708|Llu08282|Llu22527|Llu14632|Llu22567|Llu25934|Llu25430|Llu02313|Llu00596|Llu08239|Llu35315|Llu05940|Llu13628|Llu11627|Llu15436|Llu15437|Llu15459|Llu12643|Llu04926
10427	4.1582e-05	0.011369	abscisic acid binding	Llu30105|Llu30106|Llu30107|Llu30102|Llu30103|Llu30104|Llu15732|Llu30110|Llu30111|Llu30109
19840	5.0948e-05	0.012663	isoprenoid binding	Llu30105|Llu30106|Llu30107|Llu30102|Llu16259|Llu30103|Llu30104|Llu15732|Llu30110|Llu30111|Llu30109
10033	6.8805e-05	0.015676	response to organic substance	Llu01372|Llu06669|Llu08963|Llu28459|Llu32554|Llu05852|Llu20056|Llu09771|Llu15668|Llu12390|Llu34584|Llu35670|Llu06816|Llu32544|Llu32422|Llu07623|Llu08953|Llu10898|Llu28584|Llu19753|Llu15679|Llu15831|Llu19756|Llu26438|Llu35424|Llu11193|Llu04464|Llu35966|Llu04348|Llu01871|Llu22136|Llu15714|Llu33708|Llu11120|Llu11121|Llu15601|Llu16259|Llu01866|Llu19760|Llu25636|Llu29959|Llu01989|Llu31115|Llu35679|Llu…
42562	7.9127e-05	0.016641	hormone binding	Llu30105|Llu30106|Llu30107|Llu30102|Llu30103|Llu26425|Llu30104|Llu30109|Llu00909|Llu16259|Llu15732|Llu30110|Llu30111
50896	0.00014832	0.028964	response to stimulus	Llu01372|Llu32554|Llu05852|Llu23960|Llu11736|Llu00161|Llu09771|Llu15668|Llu16073|Llu34981|Llu12390|Llu13482|Llu06816|Llu00398|Llu32544|Llu33996|Llu32422|Llu00399|Llu36108|Llu10898|Llu01481|Llu29155|Llu24816|Llu15436|Llu15679|Llu15437|Llu24931|Llu26438|Llu30374|Llu11193|Llu35966|Llu04985|Llu15438|Llu31925|Llu28190|Llu31254|Llu04735|Llu29959|Llu17187|Llu25375|Llu02313|Llu31597|Llu10676|Llu31115|Llu…
4864	0.00032613	0.059442	phosphoprotein phosphatase inhibitor activity	Llu30105|Llu30106|Llu30107|Llu30102|Llu30103|Llu30104|Llu15732|Llu30110|Llu30111|Llu30109
9636	0.00039462	0.06743	response to toxin	Llu03731|Llu05852|Llu15438|Llu20056|Llu33708|Llu29485|Llu16259|Llu13347|Llu18635|Llu35197|Llu04430|Llu00596|Llu32422|Llu07623|Llu31115|Llu15108|Llu24816|Llu15111|Llu15436|Llu15437|Llu15459|Llu23866|Llu13971|Llu15831|Llu27704|Llu19672|Llu04708|Llu15110
19212	0.00054162	0.087105	phosphatase inhibitor activity	Llu30105|Llu30106|Llu30107|Llu30102|Llu30103|Llu30104|Llu15732|Llu30110|Llu30111|Llu30109
6950	0.0010987	0.16688	response to stress	Llu06669|Llu28214|Llu03396|Llu28459|Llu05852|Llu23960|Llu11459|Llu20056|Llu11736|Llu00161|Llu09771|Llu18414|Llu23439|Llu16073|Llu36886|Llu34981|Llu12390|Llu34584|Llu35670|Llu36088|Llu00398|Llu32422|Llu07623|Llu26964|Llu00399|Llu36108|Llu09800|Llu10898|Llu28584|Llu24816|Llu15679|Llu15831|Llu24931|Llu26438|Llu35424|Llu20739|Llu08828|Llu02043|Llu04464|Llu04348|Llu04985|Llu25403|Llu22134|Llu16927|Llu…
9813	0.0014104	0.20295	flavonoid biosynthetic process	Llu03553|Llu02313|Llu34612|Llu08239|Llu03555|Llu35315|Llu15438|Llu13628|Llu08282|Llu22527|Llu15436|Llu15437|Llu22567|Llu04926
4867	0.0017788	0.2347	serine-type endopeptidase inhibitor activity	Llu24184|Llu09799|Llu09800|Llu26956|Llu33542
42398	0.0018027	0.2347	cellular amino acid derivative biosynthetic process	Llu03553|Llu04464|Llu34612|Llu03555|Llu00168|Llu15438|Llu23960|Llu33708|Llu08282|Llu22527|Llu22567|Llu25934|Llu10293|Llu25430|Llu02313|Llu00596|Llu08239|Llu35315|Llu05940|Llu13628|Llu11627|Llu15436|Llu15437|Llu15459|Llu12643|Llu04926
9812	0.001905	0.23674	flavonoid metabolic process	Llu03553|Llu02313|Llu34612|Llu26513|Llu08239|Llu03555|Llu35315|Llu15438|Llu13628|Llu08282|Llu22527|Llu15436|Llu15437|Llu22567|Llu04926
9873	0.0027668	0.32889	ethylene mediated signaling pathway	Llu33626|Llu21072|Llu32544|Llu28459|Llu26248|Llu23995|Llu05384|Llu05386|Llu15714|Llu11548|Llu09166|Llu00918|Llu00919|Llu26438|Llu25636|Llu29959
4857	0.0036267	0.41315	enzyme inhibitor activity	Llu02346|Llu09799|Llu05132|Llu09153|Llu26372|Llu14359|Llu11740|Llu30105|Llu24184|Llu30106|Llu30107|Llu34227|Llu30102|Llu30103|Llu09800|Llu30104|Llu30109|Llu10979|Llu17357|Llu23789|Llu15732|Llu26956|Llu30110|Llu30111|Llu33542|Llu34251
42493	0.0045646	0.48868	response to drug	Llu06669|Llu04464|Llu27205|Llu35966|Llu32554|Llu05377|Llu05852|Llu23543|Llu07495|Llu20056|Llu04164|Llu33708|Llu29485|Llu00918|Llu15601|Llu16259|Llu13347|Llu18635|Llu25636|Llu12390|Llu35111|Llu01989|Llu10917|Llu32626|Llu00596|Llu07623|Llu25435|Llu08239|Llu03720|Llu10676|Llu31115|Llu08953|Llu02015|Llu03060|Llu08378|Llu05386|Llu28022|Llu11548|Llu28584|Llu15598|Llu11253|Llu18169|Llu15459|Llu13971|Llu…
16210	0.0046473	0.48868	naringenin-chalcone synthase activity	Llu03553|Llu22527|Llu34612|Llu03555|Llu13628
9605	0.0069961	0.70842	response to external stimulus	Llu06669|Llu28214|Llu27205|Llu28459|Llu05377|Llu26513|Llu05132|Llu11459|Llu20056|Llu11736|Llu00161|Llu09771|Llu23482|Llu16073|Llu19386|Llu34981|Llu19267|Llu35670|Llu34265|Llu00074|Llu32626|Llu33996|Llu26248|Llu32422|Llu26964|Llu25435|Llu08239|Llu15108|Llu10898|Llu02371|Llu11548|Llu01481|Llu09166|Llu09562|Llu28584|Llu15598|Llu15436|Llu15437|Llu13971|Llu14304|Llu22676|Llu15831|Llu24931|Llu27847|Llu…
43207	0.0079624	0.77747	response to external biotic stimulus	Llu06669|Llu28214|Llu28459|Llu05377|Llu26513|Llu05132|Llu20056|Llu00161|Llu16073|Llu35670|Llu00074|Llu32626|Llu33996|Llu26248|Llu32422|Llu26964|Llu25435|Llu08239|Llu10898|Llu11548|Llu09166|Llu28584|Llu15598|Llu15436|Llu15437|Llu14304|Llu22676|Llu15831|Llu24931|Llu27847|Llu19672|Llu35424|Llu26637|Llu35067|Llu20739|Llu18223|Llu22050|Llu02043|Llu04464|Llu26896|Llu04985|Llu10742|Llu25403|Llu23543|Llu…
70887	0.0087922	0.82889	cellular response to chemical stimulus	Llu06669|Llu27205|Llu08963|Llu28459|Llu32554|Llu10687|Llu11736|Llu09771|Llu23482|Llu00918|Llu00919|Llu19386|Llu12390|Llu25430|Llu21072|Llu04430|Llu32544|Llu26248|Llu32422|Llu07623|Llu08239|Llu04677|Llu36108|Llu04676|Llu20384|Llu15108|Llu11548|Llu09166|Llu28584|Llu15598|Llu24816|Llu13971|Llu22676|Llu15237|Llu15831|Llu26438|Llu26637|Llu34411|Llu20739|Llu18223|Llu04708|Llu33626|Llu04464|Llu25403|Llu…
51707	0.0093224	0.84959	response to other organism	Llu06669|Llu28214|Llu28459|Llu05377|Llu26513|Llu05132|Llu20056|Llu00161|Llu16073|Llu35670|Llu00074|Llu32626|Llu33996|Llu26248|Llu32422|Llu26964|Llu25435|Llu08239|Llu10898|Llu11548|Llu09166|Llu28584|Llu15598|Llu15436|Llu15437|Llu14304|Llu22676|Llu15831|Llu24931|Llu27847|Llu19672|Llu35424|Llu26637|Llu35067|Llu20739|Llu18223|Llu22050|Llu02043|Llu04464|Llu26896|Llu04985|Llu10742|Llu25403|Llu23543|Llu…
15066	0.017716	1.5625	alpha-amylase inhibitor activity	Llu24184|Llu23789|Llu26956|Llu09153
46395	0.024164	1.9678	carboxylic acid catabolic process	Llu06669|Llu26950|Llu00596|Llu05288|Llu36305|Llu10357|Llu08239|Llu03274|Llu11736|Llu23482|Llu33708|Llu14632|Llu15668|Llu15459|Llu25869|Llu33465|Llu14670
16054	0.024164	1.9678	organic acid catabolic process	Llu06669|Llu26950|Llu00596|Llu05288|Llu36305|Llu10357|Llu08239|Llu03274|Llu11736|Llu23482|Llu33708|Llu14632|Llu15668|Llu15459|Llu25869|Llu33465|Llu14670
9755	0.024472	1.9678	hormone-mediated signaling pathway	Llu33626|Llu08963|Llu28459|Llu32554|Llu10687|Llu22136|Llu15714|Llu09771|Llu00918|Llu22845|Llu00919|Llu25636|Llu29959|Llu30105|Llu21072|Llu30106|Llu30107|Llu32544|Llu30102|Llu26248|Llu07524|Llu30103|Llu04677|Llu35679|Llu30104|Llu04676|Llu23995|Llu05384|Llu21531|Llu05386|Llu30109|Llu11548|Llu09166|Llu28584|Llu11253|Llu13971|Llu20476|Llu22676|Llu15237|Llu15732|Llu26438|Llu30110|Llu10683|Llu30111|Llu…
33293	0.039658	3.0979	monocarboxylic acid binding	Llu30105|Llu30106|Llu30107|Llu30102|Llu30103|Llu30104|Llu15732|Llu30110|Llu30111|Llu30109
32870	0.04263	3.2375	cellular response to hormone stimulus	Llu08963|Llu28459|Llu32554|Llu10687|Llu09771|Llu00918|Llu00919|Llu21072|Llu32544|Llu26248|Llu04677|Llu04676|Llu11548|Llu09166|Llu28584|Llu15598|Llu13971|Llu22676|Llu15237|Llu26438|Llu34411|Llu18223|Llu33626|Llu22136|Llu15714|Llu32816|Llu22845|Llu15601|Llu16259|Llu18635|Llu25636|Llu29959|Llu30105|Llu30106|Llu30107|Llu30102|Llu07524|Llu30103|Llu35679|Llu30104|Llu23995|Llu05384|Llu21531|Llu05386|Llu…
71369	0.067082	4.9568	cellular response to ethylene stimulus	Llu33626|Llu21072|Llu32544|Llu28459|Llu26248|Llu23995|Llu05384|Llu05386|Llu15714|Llu11548|Llu09166|Llu00918|Llu00919|Llu26438|Llu25636|Llu29959
9607	0.075041	5.399	response to biotic stimulus	Llu06669|Llu28214|Llu28459|Llu05377|Llu26513|Llu05132|Llu20056|Llu00161|Llu16073|Llu35670|Llu00074|Llu32626|Llu33996|Llu26248|Llu32422|Llu26964|Llu25435|Llu08239|Llu10898|Llu11548|Llu09166|Llu28584|Llu15598|Llu15436|Llu15437|Llu14304|Llu22676|Llu15831|Llu24931|Llu27847|Llu19672|Llu35424|Llu26637|Llu35067|Llu20739|Llu18223|Llu22050|Llu02043|Llu04464|Llu26896|Llu04985|Llu10742|Llu25403|Llu23543|Llu…
10817	0.09423	6.6057	regulation of hormone levels	Llu06669|Llu04464|Llu26950|Llu07698|Llu22136|Llu15438|Llu22845|Llu15106|Llu14632|Llu15668|Llu16259|Llu18635|Llu26846|Llu03945|Llu19267|Llu35670|Llu34265|Llu16296|Llu33318|Llu08955|Llu06751|Llu31597|Llu24081|Llu36305|Llu08239|Llu20342|Llu09047|Llu20384|Llu10898|Llu01481|Llu15299|Llu15436|Llu15437|Llu33465|Llu34411
160	0.10585	7.2349	two-component signal transduction system (phosphorelay)	Llu33626|Llu21072|Llu32544|Llu28459|Llu26248|Llu34867|Llu26425|Llu23995|Llu05384|Llu05386|Llu15714|Llu11548|Llu09166|Llu00918|Llu00919|Llu26438|Llu25636|Llu29959
10470	0.11922	7.9469	regulation of gastrulation	Llu16201|Llu07524|Llu04677|Llu04676
1101	0.12208	7.9469	response to acid	Llu06669|Llu08963|Llu32554|Llu05377|Llu05852|Llu11736|Llu04164|Llu09771|Llu23482|Llu15668|Llu00919|Llu19386|Llu19267|Llu12390|Llu34584|Llu34265|Llu21072|Llu32626|Llu00596|Llu26248|Llu07623|Llu25435|Llu36305|Llu08239|Llu02652|Llu15108|Llu12515|Llu11548|Llu09166|Llu28584|Llu15598|Llu15679|Llu22676|Llu15237|Llu26438|Llu35424|Llu18223|Llu00507|Llu11193|Llu29524|Llu04464|Llu35966|Llu04348|Llu23543|Llu…
6749	0.14923	9.233	glutathione metabolic process	Llu20359|Llu15111|Llu09846|Llu23866|Llu27704|Llu15108|Llu05439|Llu15110|Llu35197
71495	0.14997	9.233	cellular response to endogenous stimulus	Llu08963|Llu28459|Llu32554|Llu10687|Llu09771|Llu00918|Llu00919|Llu21072|Llu32544|Llu26248|Llu04677|Llu04676|Llu11548|Llu09166|Llu28584|Llu15598|Llu13971|Llu22676|Llu15237|Llu26438|Llu34411|Llu18223|Llu33626|Llu22136|Llu15714|Llu32816|Llu22845|Llu15601|Llu16259|Llu18635|Llu25636|Llu29959|Llu30105|Llu30106|Llu30107|Llu30102|Llu07524|Llu30103|Llu35679|Llu30104|Llu23995|Llu05384|Llu21531|Llu05386|Llu…
50403	0.15197	9.233	trans-zeatin O-beta-D-glucosyltransferase activity	Llu33318|Llu04200|Llu15299|Llu15436|Llu15437|Llu15438
9867	0.18288	10.413	jasmonic acid mediated signaling pathway	Llu32554|Llu35679|Llu23995|Llu05384|Llu21531|Llu28584|Llu11253|Llu00919|Llu20476|Llu22676|Llu15237|Llu26438|Llu18223
16765	0.18394	10.413	transferase activity, transferring alkyl or aryl (other than methyl) groups	Llu04202|Llu25375|Llu09846|Llu03731|Llu15108|Llu11736|Llu30914|Llu23482|Llu20359|Llu15111|Llu27704|Llu05439|Llu15110|Llu35197|Llu10293
19208	0.18663	10.413	phosphatase regulator activity	Llu30105|Llu30106|Llu30107|Llu30102|Llu30103|Llu30104|Llu15732|Llu30110|Llu30111|Llu30109
19888	0.18663	10.413	protein phosphatase regulator activity	Llu30105|Llu30106|Llu30107|Llu30102|Llu30103|Llu30104|Llu15732|Llu30110|Llu30111|Llu30109
4364	0.20171	10.845	glutathione transferase activity	Llu20359|Llu15111|Llu09846|Llu27704|Llu15108|Llu05439|Llu15110|Llu35197
42445	0.20231	10.845	hormone metabolic process	Llu33318|Llu08955|Llu06669|Llu04464|Llu26950|Llu07698|Llu31597|Llu36305|Llu08239|Llu20342|Llu09047|Llu15438|Llu20384|Llu15299|Llu22845|Llu15436|Llu14632|Llu15668|Llu15437|Llu16259|Llu18635|Llu03945|Llu33465|Llu16296
31349	0.28391	14.927	positive regulation of defense response	Llu00074|Llu32422|Llu26513|Llu05852|Llu05386|Llu10898|Llu11548|Llu28584|Llu00918|Llu15831|Llu25636|Llu20739|Llu35670|Llu17187
71395	0.34727	17.914	cellular response to jasmonic acid stimulus	Llu32554|Llu35679|Llu23995|Llu05384|Llu21531|Llu28584|Llu11253|Llu00919|Llu20476|Llu22676|Llu15237|Llu26438|Llu18223
44281	0.35977	18.215	small molecule metabolic process	Llu03553|Llu06669|Llu26950|Llu32313|Llu34612|Llu35824|Llu33522|Llu07359|Llu03555|Llu00168|Llu23960|Llu11459|Llu03274|Llu07590|Llu11736|Llu08282|Llu15668|Llu35313|Llu35430|Llu13482|Llu23052|Llu05288|Llu11627|Llu28189|Llu15436|Llu15437|Llu25869|Llu05439|Llu04464|Llu02044|Llu07698|Llu32730|Llu25403|Llu15438|Llu08663|Llu03098|Llu16927|Llu33708|Llu22527|Llu14632|Llu16259|Llu31254|Llu25375|Llu02313|Llu…
9620	0.40273	20.019	response to fungus	Llu22050|Llu06669|Llu02043|Llu04464|Llu28459|Llu10742|Llu25403|Llu23543|Llu05132|Llu00074|Llu26248|Llu32422|Llu25435|Llu08239|Llu11548|Llu09166|Llu28584|Llu20476|Llu22676|Llu15831|Llu24931|Llu32099|Llu35424|Llu25405|Llu26637|Llu35067|Llu20739|Llu34275|Llu32493
9627	0.4466	21.51	systemic acquired resistance	Llu15598|Llu18169|Llu15601|Llu28190|Llu16073|Llu19672|Llu20739|Llu11548|Llu34275|Llu28584
50832	0.44846	21.51	defense response to fungus	Llu22050|Llu00074|Llu02043|Llu28459|Llu26248|Llu32422|Llu25435|Llu10742|Llu25403|Llu23543|Llu11548|Llu09166|Llu28584|Llu20476|Llu22676|Llu15831|Llu24931|Llu35424|Llu25405|Llu26637|Llu35067|Llu20739|Llu34275|Llu32493
9617	0.69458	32.741	response to bacterium	Llu06669|Llu26896|Llu05377|Llu04985|Llu26513|Llu25403|Llu23543|Llu20056|Llu29485|Llu15601|Llu16259|Llu13347|Llu25636|Llu35670|Llu32626|Llu32422|Llu25435|Llu10357|Llu08239|Llu05940|Llu10898|Llu11548|Llu28584|Llu15598|Llu14304|Llu20476|Llu15831|Llu27847|Llu32099|Llu35424|Llu25405|Llu26637|Llu20739|Llu18223|Llu34275
6790	0.71873	33.305	sulfur metabolic process	Llu04464|Llu09846|Llu25435|Llu01024|Llu03731|Llu25403|Llu15108|Llu25271|Llu27570|Llu11736|Llu28189|Llu23482|Llu20359|Llu15111|Llu21922|Llu14632|Llu23866|Llu27704|Llu25405|Llu26637|Llu05439|Llu34494|Llu15110|Llu35197
6955	0.7835	35.702	immune response	Llu22050|Llu26513|Llu03731|Llu25403|Llu00161|Llu15601|Llu28190|Llu16073|Llu25636|Llu36088|Llu21072|Llu00074|Llu26964|Llu08378|Llu11548|Llu28584|Llu15598|Llu18169|Llu14304|Llu24931|Llu19672|Llu25405|Llu26637|Llu35067|Llu20739|Llu34275|Llu32493
9814	0.86697	38.857	defense response, incompatible interaction	Llu22050|Llu00074|Llu26964|Llu08378|Llu11548|Llu28584|Llu15598|Llu18169|Llu15601|Llu28190|Llu24931|Llu16073|Llu19672|Llu35067|Llu20739|Llu34275|Llu32493
48226	1.0391	45.82	Casparian strip	Llu16201|Llu07524|Llu04677|Llu04676
31406	1.1225	48.712	carboxylic acid binding	Llu30105|Llu30106|Llu30107|Llu30102|Llu30103|Llu30104|Llu15732|Llu30110|Llu30111|Llu34686|Llu30109|Llu07590
46677	1.1549	49.334	response to antibiotic	Llu06669|Llu35966|Llu32554|Llu05377|Llu05852|Llu23543|Llu20056|Llu04164|Llu33708|Llu29485|Llu15601|Llu16259|Llu13347|Llu18635|Llu00596|Llu07623|Llu08239|Llu31115|Llu11548|Llu28584|Llu15598|Llu11253|Llu15459|Llu13971|Llu11193
10200	1.1974	50.364	response to chitin	Llu27205|Llu25435|Llu03720|Llu08953|Llu02015|Llu03060|Llu23543|Llu07495|Llu08378|Llu05386|Llu28022|Llu28584|Llu00918|Llu11179|Llu11334|Llu12390|Llu00507|Llu01989
3824	1.299	53.579	catalytic activity	Llu03553|Llu05976|Llu05977|Llu30933|Llu32313|Llu34612|Llu34977|Llu35824|Llu00287|Llu33522|Llu27405|Llu03555|Llu00168|Llu23048|Llu07352|Llu23960|Llu07590|Llu11736|Llu00161|Llu12273|Llu16992|Llu21534|Llu15668|Llu05608|Llu36369|Llu16073|Llu32683|Llu17284|Llu19586|Llu13482|Llu00958|Llu32681|Llu23052|Llu05288|Llu32422|Llu01365|Llu36108|Llu23296|Llu11627|Llu28189|Llu24816|Llu15436|Llu15679|Llu15437|Llu…
16491	1.313	53.579	oxidoreductase activity	Llu26950|Llu30933|Llu27405|Llu23124|Llu11459|Llu11934|Llu17284|Llu25934|Llu08955|Llu25430|Llu21072|Llu32422|Llu07623|Llu36305|Llu08239|Llu33954|Llu36108|Llu02371|Llu23296|Llu18469|Llu24816|Llu15831|Llu11510|Llu12643|Llu26637|Llu25869|Llu20739|Llu04708|Llu28314|Llu04464|Llu26896|Llu25403|Llu01399|Llu32611|Llu27461|Llu10706|Llu22845|Llu16259|Llu02439|Llu34686|Llu19285|Llu16296|Llu31437|Llu00297|Llu…
9068	1.4238	56.724	aspartate family amino acid catabolic process	Llu05288|Llu11736|Llu23482
10243	1.4316	56.724	response to organic nitrogen	Llu27205|Llu05377|Llu23543|Llu07495|Llu33708|Llu00918|Llu15668|Llu12390|Llu35197|Llu01989|Llu00596|Llu25435|Llu03720|Llu31115|Llu08953|Llu02015|Llu03060|Llu08378|Llu05386|Llu28022|Llu28584|Llu15459|Llu11179|Llu11334|Llu19672|Llu00507
42659	1.5283	59.693	regulation of cell fate specification	Llu16201|Llu07524|Llu04677|Llu04676
9628	1.5634	60.204	response to abiotic stimulus	Llu26950|Llu28214|Llu08963|Llu10126|Llu05852|Llu23960|Llu11459|Llu20056|Llu11736|Llu09771|Llu18414|Llu08282|Llu15668|Llu12390|Llu34584|Llu35670|Llu06816|Llu32422|Llu07623|Llu36108|Llu10898|Llu01481|Llu29155|Llu15436|Llu15679|Llu15437|Llu15831|Llu24931|Llu20739|Llu27809|Llu04464|Llu04348|Llu25403|Llu15438|Llu16927|Llu14632|Llu16259|Llu26846|Llu21292|Llu25375|Llu31597|Llu31115|Llu09221|Llu14088|Llu…
44283	1.6669	63.296	small molecule biosynthetic process	Llu03553|Llu04202|Llu22271|Llu32313|Llu34612|Llu33522|Llu07359|Llu03555|Llu00168|Llu23960|Llu11736|Llu23482|Llu08282|Llu25934|Llu35430|Llu10293|Llu23052|Llu25430|Llu00074|Llu00596|Llu05288|Llu28788|Llu08239|Llu27570|Llu11627|Llu15436|Llu15437|Llu13971|Llu12643|Llu35067|Llu34494|Llu22050|Llu04464|Llu07698|Llu32730|Llu03731|Llu15438|Llu08663|Llu27461|Llu16927|Llu33708|Llu22527|Llu22845|Llu16259|Llu…
9723	1.6953	63.493	response to ethylene stimulus	Llu33626|Llu21072|Llu04464|Llu32544|Llu28459|Llu26248|Llu26425|Llu05852|Llu23995|Llu05384|Llu05386|Llu15714|Llu11548|Llu09166|Llu00918|Llu00909|Llu15679|Llu00919|Llu26438|Llu25636|Llu29959|Llu34275
9308	1.8329	67.72	amine metabolic process	Llu04202|Llu04464|Llu07698|Llu03731|Llu00168|Llu11459|Llu07590|Llu11736|Llu23482|Llu33708|Llu14632|Llu18635|Llu03945|Llu34686|Llu13482|Llu10293|Llu23052|Llu33318|Llu08955|Llu00297|Llu00596|Llu05288|Llu01024|Llu10357|Llu09047|Llu20384|Llu02371|Llu21922|Llu17597|Llu15299|Llu15459|Llu14304|Llu19672|Llu34494
19346	2.7954	101.9	transsulfuration	Llu01024|Llu11736|Llu23482
44282	2.9681	105.52	small molecule catabolic process	Llu06669|Llu26950|Llu00596|Llu32313|Llu10117|Llu05288|Llu36305|Llu10357|Llu08239|Llu03274|Llu11736|Llu16927|Llu23482|Llu33708|Llu14632|Llu15668|Llu15459|Llu14304|Llu16259|Llu31254|Llu25869|Llu33465|Llu35430|Llu14670
44420	2.9719	105.52	extracellular matrix part	Llu16201|Llu07524|Llu04677|Llu04676
9404	3.0263	106.08	toxin metabolic process	Llu15111|Llu25435|Llu27704|Llu15108|Llu15110|Llu35197|Llu28189
9817	3.4043	117.81	defense response to fungus, incompatible interaction	Llu22050|Llu00074|Llu24931|Llu35067|Llu11548|Llu34275|Llu32493
45087	3.5071	119.86	innate immune response	Llu22050|Llu00074|Llu26964|Llu26513|Llu25403|Llu08378|Llu11548|Llu28584|Llu15598|Llu18169|Llu15601|Llu28190|Llu24931|Llu16073|Llu19672|Llu25636|Llu25405|Llu26637|Llu35067|Llu20739|Llu36088|Llu34275|Llu32493
9739	3.6434	122.98	response to gibberellin stimulus	Llu00596|Llu08963|Llu35679|Llu11006|Llu21531|Llu12515|Llu33708|Llu11120|Llu11121|Llu22845|Llu15459|Llu11179|Llu27704|Llu35424|Llu12390
9733	3.7271	124.27	response to auxin stimulus	Llu29106|Llu01372|Llu35966|Llu01871|Llu10687|Llu05852|Llu22136|Llu09771|Llu22847|Llu15668|Llu01866|Llu19760|Llu00978|Llu06816|Llu27510|Llu07623|Llu07524|Llu04677|Llu04676|Llu16979|Llu09562|Llu36095|Llu19753|Llu13971|Llu11015|Llu19756|Llu27704|Llu10683|Llu34411|Llu30171|Llu04926
9410	3.8191	125.8	response to xenobiotic stimulus	Llu06669|Llu07623|Llu08239|Llu31115|Llu18635|Llu20384|Llu15108
5618	3.9044	127.08	cell wall	Llu30611|Llu28576|Llu29524|Llu35407|Llu04464|Llu33429|Llu10742|Llu01399|Llu18828|Llu22872|Llu26372|Llu08286|Llu16971|Llu16073|Llu00515|Llu19167|Llu25430|Llu02313|Llu32422|Llu07524|Llu04677|Llu04676|Llu11006|Llu12515|Llu22780|Llu10979|Llu24718|Llu17357|Llu24816|Llu16201|Llu15831|Llu24931|Llu11510|Llu19672|Llu26736|Llu04708|Llu32493
31347	4.2784	135.96	regulation of defense response	Llu25375|Llu00074|Llu02043|Llu10029|Llu32422|Llu26964|Llu26513|Llu05852|Llu23543|Llu05386|Llu10898|Llu11548|Llu28584|Llu00918|Llu15831|Llu27847|Llu25636|Llu34433|Llu20739|Llu16011|Llu35670|Llu17187
19438	4.3165	135.96	aromatic compound biosynthetic process	Llu03553|Llu04202|Llu08963|Llu32313|Llu34612|Llu07698|Llu33522|Llu03555|Llu00168|Llu25403|Llu12622|Llu15438|Llu23960|Llu22475|Llu16927|Llu33708|Llu08282|Llu22527|Llu10892|Llu22567|Llu35313|Llu31254|Llu25934|Llu35430|Llu16011|Llu25430|Llu02313|Llu00596|Llu25435|Llu08239|Llu35315|Llu05940|Llu13628|Llu11627|Llu28189|Llu19716|Llu15436|Llu15437|Llu15459|Llu12643|Llu25405|Llu26637|Llu04926
30312	4.3702	135.96	external encapsulating structure	Llu30611|Llu28576|Llu29524|Llu35407|Llu04464|Llu33429|Llu10742|Llu01399|Llu18828|Llu22872|Llu26372|Llu08286|Llu16971|Llu16073|Llu00515|Llu19167|Llu25430|Llu02313|Llu32422|Llu07524|Llu04677|Llu04676|Llu11006|Llu12515|Llu22780|Llu10979|Llu24718|Llu17357|Llu24816|Llu16201|Llu15831|Llu24931|Llu11510|Llu19672|Llu26736|Llu04708|Llu32493
42430	4.3763	135.96	indole and derivative metabolic process	Llu14632|Llu15668|Llu25435|Llu00168|Llu25403|Llu18635|Llu25405|Llu26637|Llu28189
71310	4.4687	136.65	cellular response to organic substance	Llu08963|Llu28459|Llu32554|Llu10687|Llu09771|Llu00918|Llu00919|Llu12390|Llu21072|Llu32544|Llu26248|Llu04677|Llu04676|Llu11548|Llu09166|Llu28584|Llu15598|Llu13971|Llu22676|Llu15237|Llu26438|Llu34411|Llu18223|Llu33626|Llu04464|Llu22136|Llu15714|Llu32816|Llu22845|Llu15601|Llu16259|Llu18635|Llu25636|Llu29959|Llu30105|Llu30106|Llu30107|Llu30102|Llu07524|Llu30103|Llu35679|Llu30104|Llu23995|Llu05384|Llu…
9407	4.5482	136.65	toxin catabolic process	Llu15111|Llu27704|Llu15108|Llu15110|Llu35197
10540	4.5482	136.65	basipetal auxin transport	Llu24081|Llu26846|Llu19267|Llu34411|Llu34265
45548	4.8026	141.19	phenylalanine ammonia-lyase activity	Llu00596|Llu15459|Llu33708
50667	4.8026	141.19	homocysteine metabolic process	Llu01024|Llu11736|Llu23482
10035	5.2284	152.07	response to inorganic substance	Llu27205|Llu08963|Llu33325|Llu05852|Llu11459|Llu20056|Llu11736|Llu09771|Llu23482|Llu19386|Llu19267|Llu12390|Llu13482|Llu34584|Llu35197|Llu34265|Llu25430|Llu32626|Llu34006|Llu32422|Llu07623|Llu25435|Llu36305|Llu02652|Llu36108|Llu02015|Llu15108|Llu02371|Llu24816|Llu15679|Llu13971|Llu15237|Llu15831|Llu19672|Llu35067|Llu04708|Llu00507|Llu22050|Llu29524|Llu04464|Llu07495|Llu29485|Llu16259|Llu13347|Llu…
42537	5.4259	156.15	benzene and derivative metabolic process	Llu06669|Llu08239|Llu18635|Llu20384|Llu15108
45088	5.5466	157.96	regulation of innate immune response	Llu00074|Llu32422|Llu26964|Llu26513|Llu05852|Llu10898|Llu11548|Llu28584|Llu15831|Llu25636|Llu34433|Llu20739|Llu35670|Llu17187
42742	5.9488	158.58	defense response to bacterium	Llu26896|Llu05377|Llu04985|Llu26513|Llu25403|Llu23543|Llu15601|Llu25636|Llu35670|Llu32422|Llu25435|Llu10357|Llu08239|Llu05940|Llu10898|Llu11548|Llu28584|Llu15598|Llu20476|Llu15831|Llu27847|Llu35424|Llu25405|Llu26637|Llu20739|Llu18223|Llu34275
2376	5.9488	158.58	immune system process	Llu22050|Llu26513|Llu03731|Llu25403|Llu00161|Llu15601|Llu28190|Llu16073|Llu25636|Llu36088|Llu21072|Llu00074|Llu26964|Llu08378|Llu11548|Llu28584|Llu15598|Llu18169|Llu14304|Llu24931|Llu19672|Llu25405|Llu26637|Llu35067|Llu20739|Llu34275|Llu32493
9087	6.0306	158.58	methionine catabolic process	Llu11736|Llu23482
10055	6.0306	158.58	atrichoblast differentiation	Llu29986|Llu23439
10186	6.0306	158.58	positive regulation of cellular defense response	Llu00918|Llu05386
18826	6.0306	158.58	methionine gamma-lyase activity	Llu11736|Llu23482
19458	6.0306	158.58	methionine catabolic process via 2-oxobutanoate	Llu11736|Llu23482
9063	6.0322	158.58	cellular amino acid catabolic process	Llu00596|Llu14632|Llu05288|Llu15459|Llu10357|Llu11736|Llu23482|Llu33708
51289	6.4249	163.43	protein homotetramerization	Llu07623|Llu07359|Llu16259|Llu11736|Llu23482
23033	6.4318	163.43	signaling pathway	Llu08963|Llu28459|Llu32554|Llu26513|Llu10687|Llu31705|Llu00161|Llu09771|Llu00918|Llu15106|Llu00919|Llu12390|Llu21072|Llu32544|Llu26248|Llu04677|Llu04676|Llu11548|Llu09166|Llu28584|Llu15598|Llu13971|Llu22676|Llu15237|Llu26438|Llu30374|Llu34411|Llu20739|Llu18223|Llu33626|Llu07855|Llu28674|Llu08984|Llu22136|Llu15714|Llu31925|Llu35095|Llu22845|Llu15601|Llu12013|Llu16259|Llu25636|Llu04735|Llu29959|Llu…
6520	6.4558	163.43	cellular amino acid metabolic process	Llu04202|Llu04464|Llu03731|Llu00168|Llu11459|Llu07590|Llu11736|Llu23482|Llu33708|Llu14632|Llu18635|Llu34686|Llu13482|Llu23052|Llu00297|Llu00596|Llu05288|Llu01024|Llu10357|Llu20384|Llu02371|Llu21922|Llu17597|Llu15459|Llu34494
48584	6.4558	163.43	positive regulation of response to stimulus	Llu26513|Llu05852|Llu12622|Llu18414|Llu00918|Llu10892|Llu16259|Llu25636|Llu04735|Llu35670|Llu17187|Llu00074|Llu25016|Llu32422|Llu31115|Llu09789|Llu09047|Llu05386|Llu07168|Llu10898|Llu11548|Llu04374|Llu28584|Llu15831|Llu20739
9696	6.6635	167.14	salicylic acid metabolic process	Llu06669|Llu08239|Llu18635|Llu20384
50502	8.4017	206.94	cis-zeatin O-beta-D-glucosyltransferase activity	Llu04200|Llu15436|Llu15437|Llu15438
44426	8.4017	206.94	cell wall part	Llu16201|Llu07524|Llu04677|Llu04676
3700	8.6218	209.86	transcription factor activity	Llu29986|Llu01372|Llu31989|Llu27205|Llu08963|Llu28459|Llu33325|Llu05852|Llu34898|Llu12622|Llu21020|Llu22274|Llu10729|Llu04164|Llu30418|Llu09771|Llu17126|Llu00918|Llu23439|Llu14698|Llu00919|Llu10892|Llu23358|Llu03866|Llu12390|Llu35670|Llu35472|Llu24183|Llu32544|Llu26248|Llu25435|Llu08953|Llu03060|Llu08991|Llu15702|Llu10898|Llu28022|Llu28583|Llu09166|Llu09562|Llu28584|Llu19716|Llu22676|Llu15237|Llu…
4866	8.7342	209.86	endopeptidase inhibitor activity	Llu24184|Llu09799|Llu09800|Llu26956|Llu33542|Llu10979
51716	8.7506	209.86	cellular response to stimulus	Llu06669|Llu28214|Llu08963|Llu28459|Llu32554|Llu05852|Llu11459|Llu11736|Llu00161|Llu09771|Llu23439|Llu34981|Llu12390|Llu35670|Llu32544|Llu32422|Llu07623|Llu36108|Llu10898|Llu28584|Llu24816|Llu15831|Llu26438|Llu30374|Llu20739|Llu04464|Llu25403|Llu22136|Llu15714|Llu31925|Llu16927|Llu15601|Llu16259|Llu25636|Llu31254|Llu04735|Llu29959|Llu16011|Llu02313|Llu10676|Llu35679|Llu24688|Llu23995|Llu05384|Llu…
9310	9.1821	218.29	amine catabolic process	Llu00596|Llu14632|Llu05288|Llu15459|Llu10357|Llu11736|Llu23482|Llu33708
44272	9.5323	224.62	sulfur compound biosynthetic process	Llu21922|Llu25435|Llu03731|Llu25403|Llu25405|Llu26637|Llu25271|Llu34494|Llu27570|Llu11736|Llu28189|Llu23482
71229	9.6126	224.62	cellular response to acid	Llu04464|Llu08963|Llu32554|Llu32816|Llu11736|Llu23482|Llu22845|Llu15601|Llu00919|Llu16259|Llu18635|Llu19386|Llu21072|Llu35679|Llu23995|Llu05384|Llu21531|Llu15108|Llu28584|Llu15598|Llu11253|Llu20476|Llu22676|Llu15237|Llu26438|Llu18223
16131	9.8072	227.23	brassinosteroid metabolic process	Llu15436|Llu31597|Llu15437|Llu36305|Llu15438|Llu16296
1704	10.437	235.82	formation of primary germ layer	Llu16201|Llu07524|Llu04677|Llu04676
1706	10.437	235.82	endoderm formation	Llu16201|Llu07524|Llu04677|Llu04676
7492	10.437	235.82	endoderm development	Llu16201|Llu07524|Llu04677|Llu04676
42542	11.077	242.99	response to hydrogen peroxide	Llu25430|Llu32422|Llu07623|Llu31115|Llu05852|Llu36108|Llu20056|Llu29485|Llu24816|Llu13971|Llu13347|Llu15831|Llu18635|Llu04708
16598	11.109	242.99	protein arginylation	Llu00596|Llu15459|Llu33708
4353	11.109	242.99	glutamate dehydrogenase [NAD(P)+] activity	Llu00297|Llu11459|Llu02371
80046	11.109	242.99	quercetin 4'-O-glucosyltransferase activity	Llu15436|Llu15437|Llu15438
42044	11.629	250.35	fluid transport	Llu33429|Llu16201|Llu05332|Llu07524|Llu04677|Llu12126|Llu04676|Llu22872
6833	11.629	250.35	water transport	Llu33429|Llu16201|Llu05332|Llu07524|Llu04677|Llu12126|Llu04676|Llu22872
30414	12.254	257.72	peptidase inhibitor activity	Llu24184|Llu09799|Llu09800|Llu26956|Llu33542|Llu10979
61135	12.254	257.72	endopeptidase regulator activity	Llu24184|Llu09799|Llu09800|Llu26956|Llu33542|Llu10979
16128	12.254	257.72	phytosteroid metabolic process	Llu15436|Llu31597|Llu15437|Llu36305|Llu15438|Llu16296
4568	12.794	266.09	chitinase activity	Llu23789|Llu14304|Llu19672|Llu09153
5576	12.847	266.09	extracellular region	Llu28576|Llu29524|Llu33429|Llu04689|Llu10126|Llu18828|Llu22455|Llu08286|Llu11120|Llu35095|Llu15640|Llu11121|Llu28190|Llu16073|Llu03003|Llu08955|Llu25430|Llu02313|Llu34227|Llu32422|Llu07524|Llu04677|Llu04676|Llu11006|Llu15108|Llu12515|Llu22780|Llu11548|Llu10979|Llu11130|Llu16201|Llu21667|Llu14304|Llu15831|Llu19672|Llu26736
80134	13.116	269.61	regulation of response to stress	Llu02043|Llu10029|Llu26513|Llu05852|Llu23543|Llu18414|Llu00918|Llu25636|Llu16011|Llu35670|Llu17187|Llu35197|Llu25375|Llu00074|Llu34006|Llu32422|Llu26964|Llu31115|Llu09047|Llu05386|Llu10898|Llu11548|Llu04374|Llu28584|Llu15831|Llu27847|Llu34433|Llu20739
6534	13.607	277.51	cysteine metabolic process	Llu01024|Llu03731|Llu34494|Llu11736|Llu23482
51704	13.703	277.51	multi-organism process	Llu06669|Llu28214|Llu28459|Llu05377|Llu26513|Llu05132|Llu20056|Llu31705|Llu00161|Llu16073|Llu25619|Llu35670|Llu00074|Llu32626|Llu33996|Llu26248|Llu32422|Llu26964|Llu25435|Llu08239|Llu10898|Llu11548|Llu09166|Llu28584|Llu15598|Llu15436|Llu15437|Llu14304|Llu22676|Llu15831|Llu24931|Llu27847|Llu19672|Llu35424|Llu26637|Llu35067|Llu20739|Llu18223|Llu22050|Llu02043|Llu04464|Llu26896|Llu04985|Llu10742|Llu…
45089	15.081	301.65	positive regulation of innate immune response	Llu00074|Llu32422|Llu26513|Llu05852|Llu15831|Llu25636|Llu20739|Llu11548|Llu17187|Llu28584
8194	15.287	301.65	UDP-glycosyltransferase activity	Llu33318|Llu03398|Llu03397|Llu04200|Llu28434|Llu24588|Llu15438|Llu20384|Llu03098|Llu26142|Llu24231|Llu26143|Llu15299|Llu15436|Llu15437|Llu18635|Llu05829|Llu30681|Llu00129|Llu00128
9505	15.313	301.65	plant-type cell wall	Llu30611|Llu29524|Llu35407|Llu33429|Llu32422|Llu07524|Llu04677|Llu04676|Llu11006|Llu18828|Llu22872|Llu12515|Llu26372|Llu17357|Llu24816|Llu16971|Llu16201|Llu15831|Llu11510|Llu19672|Llu04708
10453	15.5	301.65	regulation of cell fate commitment	Llu16201|Llu07524|Llu04677|Llu04676
9092	15.582	301.65	homoserine metabolic process	Llu01024|Llu11736|Llu23482
9835	15.582	301.65	ripening	Llu12136|Llu03866|Llu35472
19842	15.667	301.65	vitamin binding	Llu15598|Llu15601|Llu14632|Llu05982|Llu01024|Llu16259|Llu03731|Llu00168|Llu34686|Llu11736|Llu13482|Llu23482
14070	16.049	306.85	response to organic cyclic substance	Llu06669|Llu35966|Llu32554|Llu05377|Llu23543|Llu05132|Llu04164|Llu33708|Llu15601|Llu15668|Llu16259|Llu00596|Llu07524|Llu08239|Llu04677|Llu31115|Llu04676|Llu11006|Llu12515|Llu11548|Llu28584|Llu15598|Llu11253|Llu15459|Llu19672|Llu11193
20037	16.716	314.38	heme binding	Llu25430|Llu28314|Llu30933|Llu31597|Llu32422|Llu07623|Llu36305|Llu35315|Llu33954|Llu36108|Llu25403|Llu23124|Llu11934|Llu23296|Llu24816|Llu21328|Llu15831|Llu25405|Llu26637|Llu04708|Llu16296
48583	16.775	314.38	regulation of response to stimulus	Llu29986|Llu08963|Llu26513|Llu05852|Llu25865|Llu12622|Llu10729|Llu18414|Llu00918|Llu23439|Llu14698|Llu10892|Llu35670|Llu35197|Llu00074|Llu04430|Llu26248|Llu34006|Llu32422|Llu26964|Llu35458|Llu09047|Llu15108|Llu10898|Llu11548|Llu09166|Llu28584|Llu00909|Llu15831|Llu27847|Llu34411|Llu20739|Llu02043|Llu10029|Llu22136|Llu23543|Llu22887|Llu16259|Llu25636|Llu04735|Llu16011|Llu17187|Llu25375|Llu25016|Llu…
9753	16.788	314.38	response to jasmonic acid stimulus	Llu32626|Llu32554|Llu05377|Llu35679|Llu23995|Llu05384|Llu21531|Llu11548|Llu04164|Llu09771|Llu28584|Llu11253|Llu00919|Llu20476|Llu22676|Llu15237|Llu26438|Llu18223
16705	17.71	326.55	oxidoreductase activity, acting on paired donors, with incorporation or reduction of molecular oxygen	Llu28314|Llu26950|Llu30933|Llu31597|Llu36305|Llu08239|Llu35315|Llu33954|Llu25403|Llu23124|Llu11934|Llu23296|Llu21328|Llu22845|Llu17284|Llu25405|Llu26637|Llu33465|Llu34686|Llu20739|Llu16296
16829	17.71	326.55	lyase activity	Llu22050|Llu32626|Llu00596|Llu10117|Llu05288|Llu08654|Llu32730|Llu03731|Llu00168|Llu22475|Llu03274|Llu11736|Llu23482|Llu26231|Llu33708|Llu15459|Llu22567|Llu05608|Llu35067|Llu34494|Llu13482
46244	17.796	326.55	salicylic acid catabolic process	Llu06669|Llu08239
6558	18.579	338.64	L-phenylalanine metabolic process	Llu00596|Llu14632|Llu15459|Llu33708
16798	19.118	346.15	hydrolase activity, acting on glycosyl bonds	Llu10307|Llu32514|Llu35407|Llu00287|Llu04689|Llu10742|Llu18828|Llu09153|Llu23540|Llu16927|Llu11120|Llu11121|Llu22204|Llu26603|Llu25636|Llu25619|Llu00173|Llu22780|Llu24718|Llu23946|Llu23789|Llu15016|Llu14304|Llu24931|Llu19672|Llu25605|Llu32493
43436	19.389	348.75	oxoacid metabolic process	Llu04202|Llu06669|Llu26950|Llu00168|Llu23960|Llu11459|Llu03274|Llu07590|Llu11736|Llu23482|Llu15668|Llu35430|Llu13482|Llu10293|Llu23052|Llu00596|Llu05288|Llu28788|Llu36305|Llu08239|Llu20384|Llu25271|Llu02371|Llu27570|Llu11627|Llu28189|Llu26637|Llu25869|Llu35067|Llu34494|Llu22050|Llu04464|Llu03731|Llu25403|Llu27461|Llu33708|Llu22845|Llu14632|Llu16259|Llu18635|Llu34686|Llu14670|Llu25375|Llu00297|Llu…
6082	19.678	351.62	organic acid metabolic process	Llu04202|Llu06669|Llu26950|Llu00168|Llu23960|Llu11459|Llu03274|Llu07590|Llu11736|Llu23482|Llu15668|Llu35430|Llu13482|Llu10293|Llu23052|Llu00596|Llu05288|Llu28788|Llu36305|Llu08239|Llu20384|Llu25271|Llu02371|Llu27570|Llu11627|Llu28189|Llu26637|Llu25869|Llu35067|Llu34494|Llu22050|Llu04464|Llu03731|Llu25403|Llu27461|Llu33708|Llu22845|Llu14632|Llu16259|Llu18635|Llu34686|Llu14670|Llu25375|Llu00297|Llu…
9611	20.018	354.02	response to wounding	Llu00074|Llu32626|Llu02313|Llu09799|Llu05377|Llu26964|Llu07524|Llu10742|Llu04677|Llu05852|Llu09800|Llu04676|Llu23960|Llu11548|Llu09771|Llu21922|Llu16201|Llu15679|Llu18223|Llu00009
71555	20.071	354.02	cell wall organization	Llu30611|Llu28576|Llu00173|Llu25375|Llu35966|Llu07378|Llu25403|Llu23797|Llu05132|Llu23795|Llu11627|Llu08286|Llu07252|Llu18709|Llu24816|Llu26736|Llu25405|Llu26637|Llu04708|Llu34251|Llu25619|Llu19167
61134	20.413	357.74	peptidase regulator activity	Llu24184|Llu09799|Llu09800|Llu26956|Llu33542|Llu10979
42180	21.006	365.8	cellular ketone metabolic process	Llu04202|Llu06669|Llu26950|Llu07359|Llu00168|Llu23960|Llu11459|Llu03274|Llu07590|Llu11736|Llu23482|Llu15668|Llu35430|Llu13482|Llu10293|Llu23052|Llu00596|Llu05288|Llu28788|Llu36305|Llu08239|Llu20384|Llu25271|Llu02371|Llu27570|Llu11627|Llu28189|Llu26637|Llu25869|Llu35067|Llu34494|Llu22050|Llu04464|Llu03731|Llu25403|Llu27461|Llu33708|Llu22845|Llu14632|Llu16259|Llu18635|Llu34686|Llu14670|Llu25375|Llu…
5506	21.868	374.57	iron ion binding	Llu28314|Llu30933|Llu25403|Llu23124|Llu20056|Llu11934|Llu29485|Llu13347|Llu34686|Llu16296|Llu25430|Llu31597|Llu32422|Llu07623|Llu36305|Llu35315|Llu33954|Llu36108|Llu23296|Llu24816|Llu21328|Llu15831|Llu25405|Llu26637|Llu04708
302	21.904	374.57	response to reactive oxygen species	Llu25430|Llu04464|Llu32626|Llu32422|Llu07623|Llu31115|Llu05852|Llu36108|Llu20056|Llu29485|Llu24816|Llu18169|Llu23866|Llu13971|Llu13347|Llu15831|Llu18635|Llu25636|Llu04708
22821	22.058	374.57	potassium ion antiporter activity	Llu24081|Llu26846|Llu19267|Llu34265
44462	22.058	374.57	external encapsulating structure part	Llu16201|Llu07524|Llu04677|Llu04676
19758	22.645	376	glycosinolate biosynthetic process	Llu21922|Llu25403|Llu25405|Llu26637|Llu25271
19761	22.645	376	glucosinolate biosynthetic process	Llu21922|Llu25403|Llu25405|Llu26637|Llu25271
16144	22.645	376	S-glycoside biosynthetic process	Llu21922|Llu25403|Llu25405|Llu26637|Llu25271
4497	22.692	376	monooxygenase activity	Llu28314|Llu30933|Llu31597|Llu36305|Llu08239|Llu35315|Llu33954|Llu25403|Llu23124|Llu11934|Llu23296|Llu21328|Llu25405|Llu26637|Llu20739|Llu16296
44106	23.594	388.59	cellular amine metabolic process	Llu04202|Llu04464|Llu03731|Llu00168|Llu11459|Llu07590|Llu11736|Llu23482|Llu33708|Llu14632|Llu18635|Llu34686|Llu13482|Llu10293|Llu23052|Llu00297|Llu00596|Llu05288|Llu01024|Llu10357|Llu20384|Llu02371|Llu21922|Llu17597|Llu15459|Llu34494
9415	25.275	410.2	response to water	Llu29524|Llu11736|Llu09771|Llu23482|Llu18635|Llu22204|Llu19386|Llu26846|Llu19267|Llu12390|Llu34584|Llu34265|Llu24081|Llu25435|Llu36305|Llu10357|Llu02652|Llu31115|Llu15108|Llu09221|Llu29155|Llu15679|Llu11179|Llu15237|Llu00507
9072	25.353	410.2	aromatic amino acid family metabolic process	Llu04202|Llu00596|Llu14632|Llu15459|Llu00168|Llu18635|Llu20384|Llu33708
55114	25.356	410.2	oxidation reduction	Llu28314|Llu04464|Llu26950|Llu26896|Llu25403|Llu01399|Llu23124|Llu11459|Llu27461|Llu03274|Llu22845|Llu16259|Llu25934|Llu34686|Llu19285|Llu16296|Llu08955|Llu21072|Llu00297|Llu31597|Llu32422|Llu07623|Llu36305|Llu10357|Llu08239|Llu35315|Llu31115|Llu05940|Llu10235|Llu27072|Llu02371|Llu12141|Llu24816|Llu27909|Llu21328|Llu23866|Llu15831|Llu11510|Llu12643|Llu25405|Llu26637|Llu25869|Llu33465|Llu20739|Llu…
9531	25.96	415.06	secondary cell wall	Llu16201|Llu07524|Llu04677|Llu04676
48196	25.96	415.06	middle lamella-containing extracellular matrix	Llu16201|Llu07524|Llu04677|Llu04676
16639	27.537	427.77	oxidoreductase activity, acting on the CH-NH2 group of donors, NAD or NADP as acceptor	Llu00297|Llu11459|Llu02371
16841	27.537	427.77	ammonia-lyase activity	Llu00596|Llu15459|Llu33708
6559	27.537	427.77	L-phenylalanine catabolic process	Llu00596|Llu15459|Llu33708
16208	27.537	427.77	AMP binding	Llu01185|Llu00533|Llu09609
3978	27.537	427.77	UDP-glucose 4-epimerase activity	Llu02044|Llu35824|Llu35917
23052	27.705	427.94	signaling	Llu08963|Llu28459|Llu32554|Llu26513|Llu10687|Llu31705|Llu00161|Llu09771|Llu00918|Llu15106|Llu00919|Llu36886|Llu12390|Llu21072|Llu24183|Llu32544|Llu05288|Llu26248|Llu04677|Llu04676|Llu11548|Llu09166|Llu28584|Llu15598|Llu13971|Llu22676|Llu15237|Llu26438|Llu30374|Llu34411|Llu20739|Llu18223|Llu33626|Llu07855|Llu28674|Llu08984|Llu22136|Llu15714|Llu31925|Llu35095|Llu22845|Llu15601|Llu12013|Llu16259|Llu…
50778	28.791	442.22	positive regulation of immune response	Llu00074|Llu32422|Llu26513|Llu05852|Llu15831|Llu25636|Llu20739|Llu11548|Llu17187|Llu28584
18958	30.312	462.97	phenol metabolic process	Llu06669|Llu08239|Llu18635|Llu20384
96	30.712	466.49	sulfur amino acid metabolic process	Llu04464|Llu21922|Llu14632|Llu01024|Llu03731|Llu34494|Llu11736|Llu23482
2239	31.831	479.08	response to oomycetes	Llu06669|Llu28214|Llu08239|Llu10898|Llu35670
19752	31.892	479.08	carboxylic acid metabolic process	Llu04202|Llu06669|Llu26950|Llu00168|Llu23960|Llu11459|Llu03274|Llu07590|Llu11736|Llu23482|Llu15668|Llu35430|Llu13482|Llu10293|Llu23052|Llu00596|Llu05288|Llu28788|Llu36305|Llu08239|Llu20384|Llu25271|Llu02371|Llu27570|Llu11627|Llu25869|Llu35067|Llu34494|Llu22050|Llu04464|Llu03731|Llu27461|Llu33708|Llu22845|Llu14632|Llu16259|Llu18635|Llu34686|Llu14670|Llu25375|Llu00297|Llu01024|Llu10357|Llu10235|Llu…
80043	32.925	489.23	quercetin 3-O-glucosyltransferase activity	Llu04200|Llu15436|Llu15437|Llu18635|Llu15438|Llu20384|Llu03098
80044	32.925	489.23	quercetin 7-O-glucosyltransferase activity	Llu04200|Llu15436|Llu15437|Llu18635|Llu15438|Llu20384|Llu03098
