## Supplemental Tables for "Defense mechanisms in *Lupinus luteus* against *Colletotrichum lupini*, involving TIR-NBS-LRR protein, hypersensitive response and phenylpropanoid pathways": Table S4.xlsx

### Sheet: Table S4
Table S4: Functional enrichment of genes differentially expressed in the resistant plants at 60 hpi (relative to the uninfected control)
GO-ID	p-value	corr p-value	Description	Genes in test set
9699	1.4341e-15	4.2421e-12	phenylpropanoid biosynthetic process	Llu34612|Llu02941|Llu03852|Llu10423|Llu24697|Llu23960|Llu09730|Llu11954|Llu29981|Llu08282|Llu22527|Llu22567|Llu15481|Llu09209|Llu25430|Llu01540|Llu00596|Llu01026|Llu06333|Llu09303|Llu01544|Llu09768|Llu08239|Llu35315|Llu03126|Llu05320|Llu13628|Llu21790|Llu22143|Llu11627|Llu15332|Llu19511|Llu15459|Llu05619|Llu32550|Llu01933
6575	3.5587e-15	5.2633e-12	cellular amino acid derivative metabolic process	Llu27961|Llu34612|Llu02941|Llu24697|Llu23960|Llu09730|Llu29981|Llu08282|Llu33136|Llu35197|Llu10293|Llu09209|Llu25430|Llu29158|Llu09846|Llu25279|Llu00596|Llu06333|Llu09768|Llu08239|Llu18618|Llu05320|Llu21790|Llu11627|Llu25907|Llu15477|Llu19511|Llu32550|Llu34610|Llu05439|Llu00625|Llu25906|Llu03852|Llu10423|Llu11954|Llu22527|Llu14632|Llu22567|Llu01823|Llu15481|Llu24162|Llu01540|Llu01026|Llu09303|Llu…
9698	1.6031e-14	1.5807e-11	phenylpropanoid metabolic process	Llu34612|Llu02941|Llu03852|Llu10423|Llu24697|Llu23960|Llu09730|Llu11954|Llu29981|Llu08282|Llu22527|Llu14632|Llu22567|Llu15481|Llu09209|Llu25430|Llu01540|Llu25279|Llu00596|Llu01026|Llu06333|Llu09303|Llu01544|Llu09768|Llu08239|Llu35315|Llu03126|Llu05320|Llu13628|Llu21790|Llu22143|Llu11627|Llu15332|Llu19511|Llu15459|Llu05619|Llu32550|Llu01933|Llu34610
42398	5.452e-14	4.0318e-11	cellular amino acid derivative biosynthetic process	Llu27961|Llu34612|Llu02941|Llu03852|Llu10423|Llu24697|Llu23960|Llu09730|Llu11954|Llu29981|Llu08282|Llu22527|Llu22567|Llu33136|Llu15481|Llu10293|Llu09209|Llu25430|Llu01540|Llu00596|Llu01026|Llu06333|Llu09303|Llu01544|Llu09768|Llu08239|Llu35315|Llu03126|Llu18618|Llu05320|Llu13628|Llu21790|Llu22143|Llu11627|Llu09023|Llu15926|Llu15332|Llu19511|Llu15459|Llu05619|Llu32550|Llu01933|Llu01930|Llu13270
6519	2.0178e-11	1.1937e-08	cellular amino acid and derivative metabolic process	Llu27961|Llu34612|Llu02941|Llu24697|Llu23960|Llu11459|Llu09730|Llu29981|Llu11736|Llu23482|Llu08282|Llu33136|Llu35197|Llu10293|Llu09209|Llu25430|Llu29158|Llu09846|Llu25279|Llu00596|Llu06333|Llu04556|Llu09768|Llu08239|Llu20384|Llu18618|Llu05320|Llu21790|Llu11627|Llu25907|Llu15477|Llu13098|Llu23846|Llu19511|Llu32550|Llu34610|Llu05439|Llu00625|Llu25906|Llu06521|Llu03852|Llu10423|Llu11954|Llu22527|Llu…
19748	8.1734e-11	4.0295e-08	secondary metabolic process	Llu34612|Llu02941|Llu24697|Llu23124|Llu23960|Llu09730|Llu29981|Llu04680|Llu16038|Llu08282|Llu35197|Llu09209|Llu25430|Llu25279|Llu00596|Llu06333|Llu36305|Llu09768|Llu08239|Llu18618|Llu05320|Llu21790|Llu11627|Llu25907|Llu20614|Llu32391|Llu19511|Llu34575|Llu32550|Llu34610|Llu25906|Llu03852|Llu10423|Llu11954|Llu22527|Llu22845|Llu14632|Llu16259|Llu22567|Llu01823|Llu15481|Llu24162|Llu01540|Llu30426|Llu…
10345	8.8814e-10	3.753e-07	suberin biosynthetic process	Llu01026|Llu06333|Llu09303|Llu01544|Llu09768|Llu24697|Llu23960|Llu09730|Llu05320|Llu11954|Llu29981|Llu11627|Llu15332|Llu19511|Llu15481
44281	4.8595e-08	1.7968e-05	small molecule metabolic process	Llu01378|Llu34612|Llu35824|Llu07359|Llu25502|Llu23686|Llu15658|Llu23960|Llu11459|Llu03153|Llu11736|Llu08282|Llu11187|Llu35313|Llu10134|Llu28847|Llu33136|Llu17682|Llu29158|Llu05167|Llu09768|Llu35931|Llu34603|Llu23212|Llu24388|Llu05320|Llu21155|Llu21790|Llu33519|Llu28186|Llu11627|Llu25907|Llu20614|Llu13098|Llu32391|Llu23846|Llu19511|Llu17218|Llu15038|Llu34575|Llu32550|Llu34610|Llu05439|Llu25906|Llu…
42335	1.6198e-07	5.3237e-05	cuticle development	Llu29524|Llu01026|Llu29517|Llu29539|Llu05158|Llu09730|Llu05320|Llu27163|Llu09690|Llu21436|Llu13311|Llu19447|Llu11334|Llu29518|Llu29519|Llu30291
44283	4.5354e-07	0.00013416	small molecule biosynthetic process	Llu27961|Llu01378|Llu34612|Llu02941|Llu07359|Llu24697|Llu23960|Llu09730|Llu29981|Llu11736|Llu23482|Llu16038|Llu08282|Llu09690|Llu21457|Llu14016|Llu10134|Llu28847|Llu33136|Llu17682|Llu10293|Llu09209|Llu25430|Llu00596|Llu05167|Llu06333|Llu05124|Llu04556|Llu09768|Llu08239|Llu18618|Llu05320|Llu21155|Llu21790|Llu27691|Llu33519|Llu11627|Llu13098|Llu32391|Llu19511|Llu17218|Llu32550|Llu30291|Llu10064|Llu…
32787	3.6373e-06	0.0009781	monocarboxylic acid metabolic process	Llu01378|Llu24697|Llu23960|Llu09730|Llu29981|Llu21184|Llu16038|Llu09690|Llu13963|Llu10134|Llu28847|Llu17682|Llu10293|Llu05167|Llu06333|Llu36305|Llu09768|Llu08239|Llu20384|Llu18618|Llu24388|Llu05320|Llu21155|Llu27691|Llu33519|Llu28186|Llu11627|Llu20614|Llu23846|Llu19511|Llu34575|Llu30291|Llu31646|Llu33588|Llu06165|Llu11954|Llu27461|Llu09472|Llu35094|Llu09150|Llu22845|Llu21997|Llu16259|Llu26604|Llu…
10035	6.9714e-06	0.0017184	response to inorganic substance	Llu23085|Llu30216|Llu29983|Llu27961|Llu01378|Llu25502|Llu21662|Llu11459|Llu20056|Llu11736|Llu23482|Llu21184|Llu11187|Llu19386|Llu06419|Llu34584|Llu35197|Llu17682|Llu25430|Llu33515|Llu34727|Llu29517|Llu32422|Llu07664|Llu36305|Llu04556|Llu07781|Llu23212|Llu21790|Llu04076|Llu25907|Llu15477|Llu32193|Llu23846|Llu34293|Llu15832|Llu15237|Llu22633|Llu27649|Llu04628|Llu14184|Llu10064|Llu00625|Llu19035|Llu…
9628	7.9873e-06	0.0018174	response to abiotic stimulus	Llu32312|Llu30135|Llu08843|Llu25502|Llu21662|Llu23960|Llu27481|Llu11459|Llu20056|Llu03153|Llu11736|Llu14452|Llu08282|Llu11187|Llu34584|Llu14450|Llu17682|Llu32422|Llu09768|Llu23212|Llu05320|Llu04076|Llu29155|Llu25907|Llu19638|Llu23846|Llu34293|Llu15832|Llu23602|Llu22633|Llu27649|Llu14184|Llu27809|Llu25906|Llu02321|Llu25761|Llu06006|Llu21561|Llu09472|Llu27023|Llu30717|Llu23739|Llu14632|Llu16259|Llu…
19752	1.086e-05	0.0022946	carboxylic acid metabolic process	Llu01378|Llu24697|Llu23960|Llu11459|Llu09730|Llu29981|Llu03153|Llu11736|Llu23482|Llu21184|Llu16038|Llu09690|Llu13963|Llu10134|Llu28847|Llu33136|Llu17682|Llu10293|Llu09209|Llu00596|Llu05167|Llu06333|Llu36305|Llu04556|Llu09768|Llu08239|Llu20384|Llu18618|Llu24388|Llu05320|Llu21155|Llu27691|Llu33519|Llu28186|Llu11627|Llu20614|Llu13098|Llu23846|Llu19511|Llu34575|Llu30291|Llu31646|Llu30911|Llu06521|Llu…
16491	1.387e-05	0.0026941	oxidoreductase activity	Llu07635|Llu27840|Llu30933|Llu28216|Llu02941|Llu15658|Llu24697|Llu23124|Llu11459|Llu17759|Llu04680|Llu16038|Llu09690|Llu11187|Llu24602|Llu33333|Llu06419|Llu25430|Llu33515|Llu32422|Llu07664|Llu36305|Llu08239|Llu17608|Llu07781|Llu23212|Llu05682|Llu18618|Llu28066|Llu20614|Llu13098|Llu14742|Llu15832|Llu19511|Llu15038|Llu34575|Llu32550|Llu36310|Llu30291|Llu07738|Llu30492|Llu02321|Llu27346|Llu32858|Llu…
9415	1.4572e-05	0.0026941	response to water	Llu23085|Llu06689|Llu29524|Llu29983|Llu25761|Llu06328|Llu01312|Llu08843|Llu25502|Llu21662|Llu11736|Llu23482|Llu30717|Llu23739|Llu11187|Llu19386|Llu28748|Llu10475|Llu29518|Llu29519|Llu34584|Llu17682|Llu32021|Llu05226|Llu24162|Llu29517|Llu24081|Llu29539|Llu33379|Llu36305|Llu23212|Llu04076|Llu29155|Llu20999|Llu14443|Llu23846|Llu34293|Llu13311|Llu15237|Llu22633|Llu27649|Llu25328|Llu14184
6629	3.503e-05	0.0060171	lipid metabolic process	Llu27840|Llu27961|Llu09216|Llu24697|Llu23960|Llu09730|Llu29981|Llu04680|Llu16038|Llu18534|Llu09690|Llu11187|Llu19985|Llu10376|Llu28847|Llu17682|Llu29158|Llu05167|Llu06333|Llu05124|Llu36305|Llu09768|Llu35931|Llu17608|Llu23212|Llu05320|Llu21155|Llu27691|Llu01283|Llu33519|Llu28186|Llu21271|Llu11627|Llu20614|Llu32391|Llu14742|Llu19511|Llu34575|Llu30291|Llu02321|Llu25045|Llu31646|Llu33588|Llu08984|Llu…
9414	3.6615e-05	0.0060171	response to water deprivation	Llu23085|Llu06689|Llu29524|Llu29983|Llu25761|Llu06328|Llu01312|Llu08843|Llu25502|Llu21662|Llu11736|Llu23482|Llu30717|Llu23739|Llu11187|Llu19386|Llu28748|Llu10475|Llu29518|Llu29519|Llu34584|Llu17682|Llu32021|Llu05226|Llu24162|Llu29517|Llu24081|Llu29539|Llu33379|Llu36305|Llu23212|Llu04076|Llu20999|Llu14443|Llu23846|Llu34293|Llu13311|Llu15237|Llu22633|Llu27649|Llu25328|Llu14184
6631	5.024e-05	0.0078216	fatty acid metabolic process	Llu31646|Llu33588|Llu06165|Llu24697|Llu23960|Llu09730|Llu11954|Llu29981|Llu09472|Llu35094|Llu09690|Llu09150|Llu21997|Llu28847|Llu04537|Llu15481|Llu14670|Llu17682|Llu01026|Llu05167|Llu06333|Llu09303|Llu01544|Llu09768|Llu05320|Llu21155|Llu27691|Llu33519|Llu28186|Llu11627|Llu16983|Llu14443|Llu15332|Llu19511|Llu30291
43436	0.00011684	0.016961	oxoacid metabolic process	Llu01378|Llu24697|Llu23960|Llu11459|Llu09730|Llu29981|Llu03153|Llu11736|Llu23482|Llu21184|Llu16038|Llu09690|Llu13963|Llu10134|Llu28847|Llu33136|Llu17682|Llu10293|Llu09209|Llu00596|Llu05167|Llu06333|Llu36305|Llu04556|Llu09768|Llu08239|Llu20384|Llu18618|Llu24388|Llu05320|Llu21155|Llu27691|Llu33519|Llu28186|Llu11627|Llu20614|Llu13098|Llu23846|Llu19511|Llu34575|Llu30291|Llu31646|Llu30911|Llu06521|Llu…
6082	0.00012041	0.016961	organic acid metabolic process	Llu01378|Llu24697|Llu23960|Llu11459|Llu09730|Llu29981|Llu03153|Llu11736|Llu23482|Llu21184|Llu16038|Llu09690|Llu13963|Llu10134|Llu28847|Llu33136|Llu17682|Llu10293|Llu09209|Llu00596|Llu05167|Llu06333|Llu36305|Llu04556|Llu09768|Llu08239|Llu20384|Llu18618|Llu24388|Llu05320|Llu21155|Llu27691|Llu33519|Llu28186|Llu11627|Llu20614|Llu13098|Llu23846|Llu19511|Llu34575|Llu30291|Llu31646|Llu30911|Llu06521|Llu…
42180	0.00017229	0.023166	cellular ketone metabolic process	Llu01378|Llu07359|Llu24697|Llu23960|Llu11459|Llu09730|Llu29981|Llu03153|Llu11736|Llu23482|Llu21184|Llu16038|Llu09690|Llu13963|Llu10134|Llu28847|Llu33136|Llu17682|Llu10293|Llu09209|Llu00596|Llu05167|Llu06333|Llu36305|Llu04556|Llu09768|Llu08239|Llu20384|Llu18618|Llu24388|Llu05320|Llu21155|Llu27691|Llu33519|Llu28186|Llu11627|Llu20614|Llu13098|Llu23846|Llu19511|Llu34575|Llu30291|Llu31646|Llu30911|Llu…
6633	0.00065181	0.083829	fatty acid biosynthetic process	Llu31646|Llu06165|Llu24697|Llu23960|Llu09730|Llu09472|Llu35094|Llu09690|Llu09150|Llu21997|Llu28847|Llu04537|Llu14670|Llu17682|Llu01026|Llu05167|Llu06333|Llu09768|Llu05320|Llu21155|Llu27691|Llu33519|Llu16983|Llu14443|Llu19511|Llu30291
8610	0.00083673	0.10313	lipid biosynthetic process	Llu27840|Llu27961|Llu24697|Llu23960|Llu09730|Llu04680|Llu16038|Llu18534|Llu09690|Llu11187|Llu28847|Llu17682|Llu29158|Llu05167|Llu06333|Llu05124|Llu36305|Llu09768|Llu35931|Llu23212|Llu05320|Llu21155|Llu27691|Llu33519|Llu20614|Llu32391|Llu19511|Llu30291|Llu02321|Llu31646|Llu06006|Llu12446|Llu06165|Llu27461|Llu09472|Llu35094|Llu09150|Llu22845|Llu21997|Llu16259|Llu04537|Llu14670|Llu31359|Llu03165|Llu…
16765	0.0026143	0.30933	transferase activity, transferring alkyl or aryl (other than methyl) groups	Llu24162|Llu09846|Llu25279|Llu06521|Llu06391|Llu11736|Llu30914|Llu23482|Llu25907|Llu15477|Llu32391|Llu01823|Llu33136|Llu05439|Llu15340|Llu00625|Llu35197|Llu10293|Llu25906
9813	0.0065477	0.74253	flavonoid biosynthetic process	Llu01540|Llu34612|Llu02941|Llu03852|Llu08239|Llu35315|Llu10423|Llu13628|Llu22143|Llu08282|Llu22527|Llu22567|Llu32550|Llu01933
4364	0.0067776	0.74253	glutathione transferase activity	Llu25907|Llu24162|Llu15477|Llu09846|Llu25279|Llu01823|Llu05439|Llu00625|Llu35197|Llu25906
10143	0.0077375	0.81742	cutin biosynthetic process	Llu31646|Llu01026|Llu05167|Llu06333|Llu06165|Llu04537|Llu09730|Llu05320|Llu17682
9812	0.0095338	0.97245	flavonoid metabolic process	Llu01540|Llu25279|Llu34612|Llu02941|Llu03852|Llu08239|Llu35315|Llu10423|Llu13628|Llu22143|Llu08282|Llu22527|Llu22567|Llu32550|Llu01933
9636	0.017102	1.6862	response to toxin	Llu30216|Llu27961|Llu01312|Llu20056|Llu29485|Llu16259|Llu13347|Llu01823|Llu35197|Llu09209|Llu24162|Llu33515|Llu34727|Llu25279|Llu00596|Llu32422|Llu08217|Llu07781|Llu09023|Llu25907|Llu23846|Llu15832|Llu15459|Llu05619|Llu10064|Llu19035|Llu25906
10166	0.035326	3.3707	wax metabolic process	Llu16983|Llu14443|Llu09690|Llu05167|Llu19511|Llu28847|Llu30291|Llu09472|Llu17682
6790	0.039911	3.6893	sulfur metabolic process	Llu11736|Llu23482|Llu11460|Llu14632|Llu21997|Llu01823|Llu33136|Llu35197|Llu24162|Llu09846|Llu25279|Llu05124|Llu32488|Llu01024|Llu35931|Llu18618|Llu33519|Llu15926|Llu25907|Llu15477|Llu21922|Llu15332|Llu19511|Llu36093|Llu17218|Llu05439|Llu13270|Llu00625|Llu25906
6749	0.057784	5.1796	glutathione metabolic process	Llu25907|Llu24162|Llu15477|Llu09846|Llu25279|Llu01823|Llu05439|Llu00625|Llu35197|Llu25906
6649	0.064641	5.6238	phospholipid transfer to membrane	Llu29524|Llu29517|Llu29539|Llu13311|Llu29518|Llu29519
16705	0.080534	6.8063	oxidoreductase activity, acting on paired donors, with incorporation or reduction of molecular oxygen	Llu02321|Llu30933|Llu02941|Llu06006|Llu12446|Llu24697|Llu23124|Llu17759|Llu16038|Llu11187|Llu22845|Llu24602|Llu31359|Llu30426|Llu03165|Llu36305|Llu08239|Llu35315|Llu03126|Llu23212|Llu05682|Llu18618|Llu21328|Llu34575|Llu32550|Llu19651|Llu01933|Llu33465|Llu13270
44255	0.097755	8.0322	cellular lipid metabolic process	Llu27961|Llu24697|Llu23960|Llu09730|Llu29981|Llu04680|Llu16038|Llu18534|Llu09690|Llu28847|Llu17682|Llu29158|Llu05167|Llu06333|Llu05124|Llu36305|Llu09768|Llu35931|Llu05320|Llu21155|Llu27691|Llu33519|Llu28186|Llu11627|Llu20614|Llu32391|Llu14742|Llu19511|Llu34575|Llu30291|Llu02321|Llu31646|Llu33588|Llu06165|Llu11954|Llu27461|Llu09472|Llu22690|Llu35094|Llu09150|Llu22845|Llu21997|Llu16259|Llu04537|Llu…
19438	0.11233	8.9801	aromatic compound biosynthetic process	Llu01378|Llu34612|Llu02941|Llu12622|Llu24697|Llu23960|Llu09730|Llu29981|Llu08282|Llu35313|Llu10134|Llu09209|Llu25430|Llu00596|Llu06333|Llu09768|Llu08239|Llu29031|Llu18618|Llu05320|Llu21790|Llu33519|Llu11627|Llu19511|Llu17218|Llu32550|Llu10064|Llu06521|Llu03852|Llu10423|Llu11954|Llu09150|Llu22527|Llu21997|Llu22567|Llu26604|Llu15481|Llu01540|Llu01026|Llu09303|Llu01544|Llu32488|Llu35315|Llu03126|Llu…
10025	0.12385	9.6411	wax biosynthetic process	Llu16983|Llu14443|Llu09690|Llu05167|Llu19511|Llu28847|Llu30291|Llu09472
42221	0.13144	9.8273	response to chemical stimulus	Llu03034|Llu28459|Llu01378|Llu32312|Llu30135|Llu08843|Llu25502|Llu21662|Llu11459|Llu20056|Llu04120|Llu11736|Llu11187|Llu06419|Llu34584|Llu17682|Llu33515|Llu27137|Llu34727|Llu32544|Llu34844|Llu09127|Llu28623|Llu32422|Llu29031|Llu23212|Llu23574|Llu05320|Llu21790|Llu04076|Llu28186|Llu29155|Llu25907|Llu19638|Llu23846|Llu34293|Llu15832|Llu15038|Llu22633|Llu27649|Llu04628|Llu35424|Llu10660|Llu14184|Llu…
16746	0.13289	9.8273	transferase activity, transferring acyl groups	Llu00482|Llu25045|Llu34612|Llu35329|Llu02168|Llu10423|Llu06165|Llu23960|Llu11954|Llu29981|Llu09472|Llu16115|Llu09690|Llu22527|Llu13565|Llu21997|Llu13963|Llu04537|Llu06333|Llu07565|Llu32488|Llu09768|Llu35931|Llu13628|Llu33519|Llu11627|Llu16983|Llu18422|Llu15313|Llu16064
48046	0.15043	10.853	apoplast	Llu29524|Llu30911|Llu02663|Llu08843|Llu14789|Llu05791|Llu03153|Llu20394|Llu14697|Llu16073|Llu29518|Llu34687|Llu29519|Llu26023|Llu24162|Llu25430|Llu34727|Llu34227|Llu29517|Llu29539|Llu32422|Llu12459|Llu22780|Llu22143|Llu02251|Llu10979|Llu19812|Llu17356|Llu15832|Llu13311|Llu10064
5576	0.18696	13.167	extracellular region	Llu29524|Llu30911|Llu28216|Llu04689|Llu03852|Llu02663|Llu08843|Llu31765|Llu14789|Llu05791|Llu07036|Llu03153|Llu20394|Llu08286|Llu22251|Llu15442|Llu14697|Llu16073|Llu29518|Llu34687|Llu29519|Llu26023|Llu24162|Llu25430|Llu34727|Llu34227|Llu29517|Llu29539|Llu32422|Llu21970|Llu12459|Llu12515|Llu21650|Llu22780|Llu22143|Llu02251|Llu10979|Llu19812|Llu31080|Llu17356|Llu15832|Llu13311|Llu20919|Llu34895|Llu…
45548	0.19726	13.57	phenylalanine ammonia-lyase activity	Llu09209|Llu00596|Llu15459|Llu05619
80091	0.2168	14.575	regulation of raffinose metabolic process	Llu19447|Llu11334|Llu27163
16872	0.27169	17.859	intramolecular lyase activity	Llu01540|Llu08282|Llu27961|Llu33588|Llu09023
46394	0.28664	18.04	carboxylic acid biosynthetic process	Llu31646|Llu01378|Llu06521|Llu06165|Llu24697|Llu23960|Llu09730|Llu09472|Llu11736|Llu23482|Llu16038|Llu35094|Llu09690|Llu09150|Llu22845|Llu21997|Llu16259|Llu10134|Llu28847|Llu26604|Llu33136|Llu04537|Llu14670|Llu17682|Llu01026|Llu05167|Llu06333|Llu04556|Llu09768|Llu18618|Llu05320|Llu21155|Llu27691|Llu33519|Llu16983|Llu13098|Llu14443|Llu21922|Llu19511|Llu18724|Llu30291|Llu13270
16053	0.28664	18.04	organic acid biosynthetic process	Llu31646|Llu01378|Llu06521|Llu06165|Llu24697|Llu23960|Llu09730|Llu09472|Llu11736|Llu23482|Llu16038|Llu35094|Llu09690|Llu09150|Llu22845|Llu21997|Llu16259|Llu10134|Llu28847|Llu26604|Llu33136|Llu04537|Llu14670|Llu17682|Llu01026|Llu05167|Llu06333|Llu04556|Llu09768|Llu18618|Llu05320|Llu21155|Llu27691|Llu33519|Llu16983|Llu13098|Llu14443|Llu21922|Llu19511|Llu18724|Llu30291|Llu13270
42542	0.47292	29.143	response to hydrogen peroxide	Llu25430|Llu33515|Llu30216|Llu27961|Llu01312|Llu32422|Llu08217|Llu01542|Llu07781|Llu20056|Llu28563|Llu09023|Llu29485|Llu23846|Llu15832|Llu13347|Llu06419|Llu19035
18958	0.52188	31.505	phenol metabolic process	Llu23846|Llu02941|Llu08239|Llu26604|Llu20384|Llu29981
16598	0.67903	40.172	protein arginylation	Llu09209|Llu00596|Llu15459|Llu05619
17144	0.70579	40.936	drug metabolic process	Llu27961|Llu01378|Llu02941|Llu15658|Llu11954|Llu29981|Llu03153|Llu11736|Llu23482|Llu09150|Llu14016|Llu14632|Llu16259|Llu10134|Llu26604|Llu34687|Llu25619|Llu30344|Llu08239|Llu20384|Llu11627|Llu09023|Llu21922|Llu23846|Llu17218|Llu20919|Llu01930|Llu10064
9407	0.83177	47.199	toxin catabolic process	Llu25907|Llu24162|Llu25279|Llu01823|Llu35197|Llu25906
55114	0.84568	47.199	oxidation reduction	Llu28216|Llu02941|Llu25502|Llu15658|Llu23124|Llu11459|Llu16038|Llu09690|Llu24602|Llu33515|Llu32422|Llu36305|Llu08239|Llu07781|Llu18618|Llu28186|Llu20614|Llu13098|Llu32193|Llu15832|Llu19511|Llu15038|Llu34575|Llu32550|Llu36310|Llu30291|Llu30492|Llu02321|Llu30911|Llu26896|Llu06006|Llu12446|Llu27461|Llu27023|Llu22845|Llu16259|Llu28748|Llu02876|Llu31359|Llu29215|Llu00297|Llu30426|Llu03165|Llu28203|Llu…
10043	0.98689	54.06	response to zinc ion	Llu30911|Llu15832|Llu32422|Llu13347|Llu20056|Llu19250|Llu19251|Llu19253|Llu29485
42537	1.0337	54.991	benzene and derivative metabolic process	Llu24162|Llu23846|Llu08239|Llu26604|Llu20384|Llu29981
5199	1.0597	54.991	structural constituent of cell wall	Llu23637|Llu07378|Llu23797|Llu26703|Llu23795
46912	1.0597	54.991	transferase activity, transferring acyl groups, acyl groups converted into alkyl on transfer	Llu32488|Llu21997|Llu35931|Llu13963|Llu33519
6637	1.2632	63.331	acyl-CoA metabolic process	Llu15332|Llu19511|Llu05124|Llu32488|Llu21997|Llu35931|Llu33519
35383	1.2632	63.331	thioester metabolic process	Llu15332|Llu19511|Llu05124|Llu32488|Llu21997|Llu35931|Llu33519
46890	1.3568	66.89	regulation of lipid biosynthetic process	Llu14443|Llu28578|Llu06751|Llu01026|Llu05124|Llu10475|Llu09730|Llu05320
9416	1.487	72.106	response to light stimulus	Llu03970|Llu30216|Llu27961|Llu01312|Llu32312|Llu06006|Llu08843|Llu23960|Llu21561|Llu11459|Llu09472|Llu27023|Llu14452|Llu15400|Llu16038|Llu22845|Llu14632|Llu11004|Llu01823|Llu35197|Llu26023|Llu22161|Llu09109|Llu01540|Llu00297|Llu32422|Llu28549|Llu36305|Llu09768|Llu08217|Llu03126|Llu08216|Llu11027|Llu18618|Llu02251|Llu09023|Llu19812|Llu16983|Llu21922|Llu15832|Llu01933|Llu33465|Llu14041|Llu14184|Llu…
48511	2.2933	109.41	rhythmic process	Llu28549|Llu07304|Llu04302|Llu21561|Llu27481|Llu30912|Llu19719|Llu23739|Llu16259|Llu24602|Llu19651|Llu14041|Llu19240|Llu19035|Llu26818
9922	2.3478	110.23	fatty acid elongase activity	Llu16983|Llu09690|Llu09768|Llu23960|Llu09472
16841	2.4947	113.53	ammonia-lyase activity	Llu09209|Llu00596|Llu15459|Llu05619
6559	2.4947	113.53	L-phenylalanine catabolic process	Llu09209|Llu00596|Llu15459|Llu05619
10817	2.6767	119.81	regulation of hormone levels	Llu28578|Llu28216|Llu06006|Llu04401|Llu12446|Llu20794|Llu30912|Llu16038|Llu12352|Llu22845|Llu15106|Llu14632|Llu16259|Llu26604|Llu03165|Llu06751|Llu24081|Llu36305|Llu08239|Llu20342|Llu20384|Llu18618|Llu22143|Llu28186|Llu29014|Llu15926|Llu23846|Llu34575|Llu15070|Llu01930|Llu33465|Llu30232|Llu13270|Llu06828
30527	2.7137	119.81	structural constituent of chromatin	Llu36340|Llu19605|Llu35317|Llu27369|Llu22950|Llu27291|Llu12902|Llu27353|Llu24484|Llu30261
9725	2.9662	126.63	response to hormone stimulus	Llu03034|Llu28459|Llu30135|Llu20056|Llu04120|Llu34584|Llu17682|Llu27137|Llu32544|Llu34844|Llu09127|Llu28623|Llu32422|Llu29031|Llu23574|Llu05320|Llu04076|Llu28186|Llu25907|Llu19638|Llu23846|Llu15832|Llu15038|Llu35424|Llu14184|Llu25906|Llu24951|Llu27023|Llu23739|Llu16259|Llu28748|Llu26604|Llu19240|Llu24162|Llu30426|Llu33379|Llu23111|Llu22143|Llu19812|Llu17996|Llu15459|Llu15732|Llu19250|Llu19251|Llu…
6558	2.9688	126.63	L-phenylalanine metabolic process	Llu09209|Llu00596|Llu14632|Llu15459|Llu05619
46914	2.9967	126.63	transition metal ion binding	Llu27840|Llu30933|Llu24697|Llu23124|Llu11459|Llu06464|Llu20056|Llu03153|Llu04680|Llu21184|Llu20008|Llu21457|Llu33136|Llu04317|Llu00515|Llu06419|Llu34540|Llu25430|Llu33515|Llu05123|Llu32422|Llu36305|Llu07304|Llu11027|Llu07781|Llu18618|Llu27172|Llu11229|Llu20614|Llu15832|Llu23602|Llu15038|Llu17139|Llu34895|Llu32550|Llu30291|Llu10064|Llu30492|Llu27346|Llu30911|Llu04302|Llu06006|Llu12446|Llu14789|Llu…
16706	3.207	133.61	oxidoreductase activity, acting on paired donors, with incorporation or reduction of molecular oxygen, 2-oxoglutarate as one donor, and incorporation of one atom each of oxygen into both donors	Llu16038|Llu22845|Llu02941|Llu08239|Llu24602|Llu34575|Llu19651|Llu01933|Llu33465
5506	3.4197	140.49	iron ion binding	Llu27346|Llu27840|Llu30933|Llu06006|Llu12446|Llu24697|Llu23124|Llu20056|Llu04680|Llu29485|Llu13347|Llu06419|Llu25430|Llu33515|Llu30426|Llu03165|Llu32422|Llu36305|Llu35315|Llu03126|Llu01542|Llu07781|Llu08455|Llu18618|Llu28563|Llu21328|Llu15832|Llu32550|Llu30291|Llu13270
9072	3.5161	140.65	aromatic amino acid family metabolic process	Llu09209|Llu23846|Llu00596|Llu14632|Llu15459|Llu06521|Llu05619|Llu20384|Llu18618|Llu13270
1101	3.5186	140.65	response to acid	Llu23085|Llu29983|Llu30135|Llu02941|Llu25502|Llu21662|Llu09730|Llu27163|Llu11736|Llu23482|Llu11187|Llu19386|Llu34584|Llu17682|Llu09209|Llu00596|Llu34844|Llu29517|Llu26248|Llu36305|Llu08239|Llu23212|Llu12515|Llu23574|Llu05320|Llu04076|Llu09166|Llu25907|Llu19638|Llu23846|Llu34293|Llu15237|Llu22633|Llu27649|Llu35424|Llu14184|Llu10062|Llu25906|Llu06689|Llu29524|Llu25761|Llu06328|Llu01312|Llu09791|Llu…
6732	3.8692	152.6	coenzyme metabolic process	Llu30911|Llu01378|Llu07359|Llu15658|Llu09150|Llu21997|Llu10134|Llu01823|Llu35197|Llu24162|Llu09846|Llu25279|Llu05124|Llu32488|Llu35931|Llu20384|Llu33519|Llu25907|Llu15477|Llu23846|Llu15332|Llu19511|Llu17218|Llu05439|Llu00625|Llu25906
46287	4.0707	154.38	isoflavonoid metabolic process	Llu35315|Llu22567|Llu32550
9717	4.0707	154.38	isoflavonoid biosynthetic process	Llu35315|Llu22567|Llu32550
19346	4.0707	154.38	transsulfuration	Llu01024|Llu11736|Llu23482
7623	4.4499	166.62	circadian rhythm	Llu28549|Llu07304|Llu04302|Llu21561|Llu27481|Llu30912|Llu19719|Llu23739|Llu24602|Llu19651|Llu14041|Llu19240|Llu19035|Llu26818
8289	4.732	174.97	lipid binding	Llu29524|Llu33588|Llu26811|Llu24672|Llu22690|Llu22251|Llu22546|Llu21436|Llu16259|Llu00314|Llu29518|Llu00337|Llu29519|Llu31876|Llu30107|Llu03220|Llu29517|Llu29539|Llu14910|Llu30109|Llu02251|Llu06251|Llu34293|Llu13311|Llu24975|Llu15732|Llu30110|Llu30111
6066	5.5107	201.24	alcohol metabolic process	Llu27961|Llu01378|Llu35824|Llu06006|Llu25502|Llu12446|Llu23686|Llu15658|Llu27461|Llu29981|Llu15287|Llu09150|Llu11187|Llu14016|Llu21997|Llu16259|Llu10134|Llu33333|Llu29158|Llu03165|Llu05124|Llu32488|Llu36305|Llu35931|Llu23212|Llu03186|Llu22143|Llu33519|Llu09023|Llu20614|Llu32391|Llu32193|Llu15332|Llu19511|Llu15038|Llu20919|Llu33169|Llu10064|Llu03916
33875	5.7657	205.48	ribonucleoside bisphosphate metabolic process	Llu15332|Llu19511|Llu05124|Llu32488|Llu21997|Llu35931|Llu33519
34032	5.7657	205.48	purine nucleoside bisphosphate metabolic process	Llu15332|Llu19511|Llu05124|Llu32488|Llu21997|Llu35931|Llu33519
9074	6.7618	235.62	aromatic amino acid family catabolic process	Llu09209|Llu00596|Llu14632|Llu15459|Llu05619
9346	6.9759	235.62	citrate lyase complex	Llu32488|Llu21997|Llu33519
50667	6.9759	235.62	homocysteine metabolic process	Llu01024|Llu11736|Llu23482
3878	6.9759	235.62	ATP citrate synthase activity	Llu32488|Llu21997|Llu33519
9314	7.0095	235.62	response to radiation	Llu03970|Llu30216|Llu27961|Llu01312|Llu32312|Llu06006|Llu08843|Llu23960|Llu21561|Llu11459|Llu09472|Llu27023|Llu14452|Llu15400|Llu16038|Llu22845|Llu14632|Llu11004|Llu01823|Llu35197|Llu26023|Llu22161|Llu09109|Llu01540|Llu00297|Llu32422|Llu28549|Llu36305|Llu09768|Llu08217|Llu03126|Llu08216|Llu11027|Llu18618|Llu02251|Llu09023|Llu19812|Llu16983|Llu21922|Llu15832|Llu01933|Llu33465|Llu14041|Llu14184|Llu…
9087	7.786	253.09	methionine catabolic process	Llu11736|Llu23482
18826	7.786	253.09	methionine gamma-lyase activity	Llu11736|Llu23482
19458	7.786	253.09	methionine catabolic process via 2-oxobutanoate	Llu11736|Llu23482
15914	8.1372	261.63	phospholipid transport	Llu29524|Llu29158|Llu29517|Llu29539|Llu13311|Llu29518|Llu29519
10115	8.391	266.89	regulation of abscisic acid biosynthetic process	Llu14443|Llu01026|Llu09730|Llu05320
6970	9.4068	296.01	response to osmotic stress	Llu28796|Llu06689|Llu29983|Llu30911|Llu01312|Llu26896|Llu30135|Llu23960|Llu11459|Llu09730|Llu03153|Llu30912|Llu21184|Llu23739|Llu28748|Llu01823|Llu10475|Llu34687|Llu34584|Llu35197|Llu00297|Llu01026|Llu30343|Llu26248|Llu32422|Llu09768|Llu05320|Llu23111|Llu04076|Llu09166|Llu20999|Llu14443|Llu19638|Llu32193|Llu23846|Llu34293|Llu15832|Llu23602|Llu27649|Llu02887|Llu19334|Llu14184|Llu30150|Llu34275
16709	9.9925	311.14	oxidoreductase activity, acting on paired donors, with incorporation or reduction of molecular oxygen, NADH or NADPH as one donor, and incorporation of one atom of oxygen	Llu30426|Llu21328|Llu36305|Llu08239|Llu35315|Llu03126|Llu12446|Llu32550|Llu18618|Llu23124|Llu17759|Llu13270
3824	10.709	327.27	catalytic activity	Llu30933|Llu01378|Llu34612|Llu35824|Llu09898|Llu21662|Llu07352|Llu15658|Llu23960|Llu02580|Llu11736|Llu29264|Llu11187|Llu14697|Llu18813|Llu24920|Llu16073|Llu32683|Llu00833|Llu14571|Llu33515|Llu26201|Llu34727|Llu35936|Llu05167|Llu32422|Llu07466|Llu09768|Llu35931|Llu17608|Llu30808|Llu24388|Llu28066|Llu21790|Llu33519|Llu11627|Llu25907|Llu23846|Llu23602|Llu15313|Llu22633|Llu32550|Llu34610|Llu30492|Llu…
9696	10.732	327.27	salicylic acid metabolic process	Llu23846|Llu08239|Llu26604|Llu20384
16210	10.93	329.9	naringenin-chalcone synthase activity	Llu22527|Llu34612|Llu13628
43169	11.277	336.44	cation binding	Llu30933|Llu07115|Llu06384|Llu23686|Llu15658|Llu11459|Llu20056|Llu03153|Llu10134|Llu33136|Llu06419|Llu33515|Llu32422|Llu11229|Llu28066|Llu35818|Llu20614|Llu11471|Llu34293|Llu14742|Llu15832|Llu23602|Llu15038|Llu32550|Llu14184|Llu19471|Llu30492|Llu03135|Llu10029|Llu06006|Llu12446|Llu00534|Llu18672|Llu02793|Llu30426|Llu02792|Llu35315|Llu03126|Llu21970|Llu14910|Llu20912|Llu21328|Llu01735|Llu19250|Llu…
50896	11.374	336.44	response to stimulus	Llu01378|Llu32312|Llu30135|Llu21662|Llu23960|Llu11736|Llu14452|Llu11187|Llu18813|Llu16073|Llu14450|Llu33515|Llu34727|Llu32544|Llu34844|Llu28623|Llu32422|Llu09768|Llu29031|Llu21790|Llu04076|Llu28186|Llu35818|Llu29155|Llu25907|Llu23846|Llu34293|Llu23602|Llu22633|Llu27649|Llu04628|Llu10660|Llu30492|Llu25906|Llu02321|Llu05158|Llu06006|Llu24951|Llu21682|Llu21561|Llu30717|Llu23739|Llu15442|Llu28748|Llu…
19840	11.73	343.54	isoprenoid binding	Llu30107|Llu16259|Llu15732|Llu30110|Llu30111|Llu30109
16747	12.422	360.24	transferase activity, transferring acyl groups other than amino-acyl groups	Llu00482|Llu25045|Llu34612|Llu06333|Llu07565|Llu35329|Llu02168|Llu09768|Llu10423|Llu06165|Llu23960|Llu11954|Llu13628|Llu29981|Llu09472|Llu11627|Llu16983|Llu16115|Llu09690|Llu22527|Llu18422|Llu04537|Llu16064
9737	12.585	361.43	response to abscisic acid stimulus	Llu06689|Llu29983|Llu06328|Llu01312|Llu30135|Llu09730|Llu30912|Llu27163|Llu23739|Llu19447|Llu28748|Llu10475|Llu34584|Llu30107|Llu01026|Llu09127|Llu26248|Llu12515|Llu23574|Llu05320|Llu30109|Llu23111|Llu04076|Llu09166|Llu25907|Llu14443|Llu19638|Llu23846|Llu15732|Llu11334|Llu25328|Llu30110|Llu30111|Llu14184|Llu30150|Llu10062|Llu25906
42631	13.266	373.72	cellular response to water deprivation	Llu24162|Llu23846|Llu01312|Llu19386|Llu11736|Llu23482
71462	13.266	373.72	cellular response to water	Llu24162|Llu23846|Llu01312|Llu19386|Llu11736|Llu23482
9063	13.712	379.93	cellular amino acid catabolic process	Llu09209|Llu32329|Llu00596|Llu14632|Llu15459|Llu05619|Llu11736|Llu23482
4497	13.743	379.93	monooxygenase activity	Llu30426|Llu03165|Llu30933|Llu36305|Llu08239|Llu35315|Llu03126|Llu06006|Llu12446|Llu23212|Llu18618|Llu24697|Llu23124|Llu17759|Llu11187|Llu21328|Llu32550|Llu13270
20037	16.485	451.51	heme binding	Llu25430|Llu33515|Llu27346|Llu30426|Llu03165|Llu30933|Llu32422|Llu36305|Llu35315|Llu03126|Llu06006|Llu01542|Llu12446|Llu07781|Llu18618|Llu24697|Llu23124|Llu28563|Llu21328|Llu15832|Llu32550|Llu13270|Llu06419
46395	17.017	454.06	carboxylic acid catabolic process	Llu09209|Llu32329|Llu00596|Llu36305|Llu08239|Llu11736|Llu23482|Llu16038|Llu14632|Llu15459|Llu05619|Llu33465|Llu14670
16054	17.017	454.06	organic acid catabolic process	Llu09209|Llu32329|Llu00596|Llu36305|Llu08239|Llu11736|Llu23482|Llu16038|Llu14632|Llu15459|Llu05619|Llu33465|Llu14670
9719	17.11	454.06	response to endogenous stimulus	Llu03034|Llu28459|Llu30135|Llu20056|Llu04120|Llu34584|Llu17682|Llu27137|Llu32544|Llu34844|Llu09127|Llu28623|Llu32422|Llu29031|Llu23574|Llu05320|Llu04076|Llu28186|Llu25907|Llu19638|Llu23846|Llu15832|Llu15038|Llu22633|Llu35424|Llu14184|Llu25906|Llu24951|Llu27023|Llu23739|Llu16259|Llu28748|Llu26604|Llu19240|Llu01989|Llu24162|Llu30426|Llu33379|Llu21452|Llu23111|Llu22143|Llu19812|Llu17996|Llu15459|Llu…
43167	17.192	454.06	ion binding	Llu30933|Llu07115|Llu25502|Llu06384|Llu23686|Llu15658|Llu12426|Llu11459|Llu20056|Llu03153|Llu11736|Llu18813|Llu10134|Llu33136|Llu06419|Llu33515|Llu32422|Llu11229|Llu28066|Llu35818|Llu20614|Llu11471|Llu34293|Llu14742|Llu15832|Llu23602|Llu15038|Llu32550|Llu14184|Llu19471|Llu30492|Llu03135|Llu10029|Llu06006|Llu12446|Llu22251|Llu16259|Llu00534|Llu18672|Llu02793|Llu24162|Llu30426|Llu02792|Llu35315|Llu…
6869	18.632	487.72	lipid transport	Llu29524|Llu29158|Llu03220|Llu29517|Llu29539|Llu23111|Llu22690|Llu06251|Llu22546|Llu21436|Llu13311|Llu00314|Llu29518|Llu29519
44262	19.068	493.87	cellular carbohydrate metabolic process	Llu23085|Llu27961|Llu01378|Llu35824|Llu25502|Llu09898|Llu21662|Llu23686|Llu15658|Llu29981|Llu14016|Llu13565|Llu13963|Llu10134|Llu33333|Llu25619|Llu34727|Llu05124|Llu35931|Llu28669|Llu18618|Llu24388|Llu03186|Llu33519|Llu11627|Llu20614|Llu32193|Llu19511|Llu15038|Llu33169|Llu10064|Llu10140|Llu11954|Llu27461|Llu31649|Llu15287|Llu09150|Llu21997|Llu16259|Llu30681|Llu26023|Llu30344|Llu32488|Llu22780|Llu…
9639	19.201	493.87	response to red or far red light	Llu09109|Llu28549|Llu36305|Llu08216|Llu11027|Llu18618|Llu27023|Llu19812|Llu14452|Llu16038|Llu22845|Llu14632|Llu01823|Llu14041|Llu13270|Llu35197|Llu19035
6950	19.434	495.57	response to stress	Llu28459|Llu01378|Llu30135|Llu08843|Llu25502|Llu21662|Llu23960|Llu11459|Llu20056|Llu03153|Llu11736|Llu11187|Llu16073|Llu06419|Llu34584|Llu17682|Llu33515|Llu34727|Llu32422|Llu09768|Llu23212|Llu05320|Llu04076|Llu28186|Llu25907|Llu19638|Llu23846|Llu34293|Llu15832|Llu13894|Llu23602|Llu22633|Llu27649|Llu35424|Llu14184|Llu25906|Llu02321|Llu31646|Llu25761|Llu21682|Llu22134|Llu09472|Llu30717|Llu23739|Llu…
