## Supplemental Tables for "Defense mechanisms in *Lupinus luteus* against *Colletotrichum lupini*, involving TIR-NBS-LRR protein, hypersensitive response and phenylpropanoid pathways": Table S5.xlsx

### Sheet: Table S5
Table S5: Functional enrichment of genes differentially expressed in the resistant plants at 84 hpi (relative to the uninfected control).
GO-ID	p-value	corr p-value	Description	Genes in test set
6575	2.9284e-16	8.87e-13	cellular amino acid derivative metabolic process	Llu03553|Llu03551|Llu34612|Llu02941|Llu26513|Llu03555|Llu29981|Llu33729|Llu08282|Llu35197|Llu10293|Llu04312|Llu25430|Llu09846|Llu25279|Llu00596|Llu08239|Llu34843|Llu15108|Llu18618|Llu11627|Llu15477|Llu15111|Llu15436|Llu15437|Llu24734|Llu12643|Llu34610|Llu05439|Llu15110|Llu00625|Llu17451|Llu25906|Llu04464|Llu03852|Llu15438|Llu03098|Llu33708|Llu22527|Llu14115|Llu14632|Llu22567|Llu01823|Llu01540|Llu…
9698	1.1454e-14	1.7347e-11	phenylpropanoid metabolic process	Llu03553|Llu03551|Llu34612|Llu02941|Llu03852|Llu26513|Llu03555|Llu15438|Llu29981|Llu03098|Llu33729|Llu33708|Llu08282|Llu22527|Llu14632|Llu22567|Llu04312|Llu25430|Llu01540|Llu02313|Llu25279|Llu00596|Llu27479|Llu09303|Llu01544|Llu08239|Llu35315|Llu13628|Llu28560|Llu22143|Llu11627|Llu15332|Llu15436|Llu15437|Llu15459|Llu24734|Llu12643|Llu05619|Llu34610|Llu04926
6519	4.8987e-14	3.7982e-11	cellular amino acid and derivative metabolic process	Llu03553|Llu04202|Llu03551|Llu34612|Llu02941|Llu26513|Llu03555|Llu29981|Llu33729|Llu07590|Llu11736|Llu23482|Llu08282|Llu13482|Llu35197|Llu10293|Llu04312|Llu25430|Llu09846|Llu25279|Llu00596|Llu08239|Llu34843|Llu20384|Llu15108|Llu18618|Llu02371|Llu11627|Llu15477|Llu15111|Llu15436|Llu15437|Llu24218|Llu24734|Llu12643|Llu31065|Llu34610|Llu05439|Llu15110|Llu00625|Llu17451|Llu25906|Llu22094|Llu04464|Llu…
9699	5.0158e-14	3.7982e-11	phenylpropanoid biosynthetic process	Llu03553|Llu03551|Llu34612|Llu02941|Llu03852|Llu03555|Llu15438|Llu29981|Llu33729|Llu33708|Llu08282|Llu22527|Llu22567|Llu04312|Llu25430|Llu01540|Llu02313|Llu00596|Llu27479|Llu09303|Llu01544|Llu08239|Llu35315|Llu13628|Llu28560|Llu22143|Llu11627|Llu15332|Llu15436|Llu15437|Llu15459|Llu24734|Llu12643|Llu05619|Llu04926
19748	8.496e-14	5.1468e-11	secondary metabolic process	Llu03553|Llu03551|Llu34612|Llu02941|Llu26513|Llu03555|Llu03510|Llu22475|Llu29981|Llu33729|Llu04680|Llu08282|Llu35197|Llu04312|Llu25430|Llu25279|Llu00596|Llu25435|Llu36305|Llu08239|Llu15108|Llu18618|Llu25271|Llu11627|Llu28189|Llu32391|Llu15111|Llu34491|Llu15436|Llu15437|Llu24734|Llu12643|Llu26637|Llu34610|Llu15110|Llu18660|Llu25906|Llu28314|Llu03852|Llu15438|Llu03098|Llu33708|Llu22527|Llu14632|Llu…
42398	4.46e-11	2.2516e-08	cellular amino acid derivative biosynthetic process	Llu03553|Llu03551|Llu04464|Llu34612|Llu02941|Llu03852|Llu03555|Llu15438|Llu29981|Llu33729|Llu33708|Llu08282|Llu22527|Llu14115|Llu22567|Llu10293|Llu04312|Llu25430|Llu01540|Llu02313|Llu00596|Llu27479|Llu09303|Llu01544|Llu08239|Llu35315|Llu34843|Llu18618|Llu13628|Llu28560|Llu22143|Llu11627|Llu15332|Llu15436|Llu15437|Llu15459|Llu24734|Llu12643|Llu05619|Llu17451|Llu04926
42221	4.4468e-10	1.7017e-07	response to chemical stimulus	Llu01378|Llu32312|Llu30135|Llu32554|Llu21662|Llu11736|Llu09770|Llu13482|Llu06816|Llu32544|Llu34844|Llu28623|Llu32422|Llu03302|Llu36108|Llu29031|Llu10898|Llu29156|Llu04076|Llu29155|Llu15436|Llu15437|Llu22633|Llu27649|Llu26438|Llu25906|Llu22094|Llu08547|Llu15438|Llu30717|Llu24949|Llu35295|Llu15442|Llu30284|Llu29959|Llu19240|Llu31238|Llu10676|Llu31115|Llu05384|Llu30709|Llu05386|Llu19812|Llu17996|Llu…
9812	4.4945e-10	1.7017e-07	flavonoid metabolic process	Llu03553|Llu01540|Llu03551|Llu02313|Llu25279|Llu34612|Llu02941|Llu03852|Llu26513|Llu08239|Llu03555|Llu35315|Llu15438|Llu13628|Llu33729|Llu28560|Llu22143|Llu08282|Llu22527|Llu15436|Llu15437|Llu24734|Llu22567|Llu04926
9813	8.9947e-10	3.0272e-07	flavonoid biosynthetic process	Llu03553|Llu01540|Llu03551|Llu02313|Llu34612|Llu02941|Llu03852|Llu08239|Llu03555|Llu35315|Llu15438|Llu13628|Llu33729|Llu28560|Llu22143|Llu08282|Llu22527|Llu15436|Llu15437|Llu24734|Llu22567|Llu04926
16210	1.3848e-06	0.00040353	naringenin-chalcone synthase activity	Llu03553|Llu03551|Llu22527|Llu34612|Llu24734|Llu03555|Llu13628
16765	1.4654e-06	0.00040353	transferase activity, transferring alkyl or aryl (other than methyl) groups	Llu04202|Llu09846|Llu25279|Llu03731|Llu07755|Llu15108|Llu11736|Llu30914|Llu23482|Llu15477|Llu32391|Llu20359|Llu15111|Llu14115|Llu31065|Llu27704|Llu01823|Llu20818|Llu05439|Llu15110|Llu00625|Llu35197|Llu10293|Llu25906
9719	4.5289e-06	0.0011074	response to endogenous stimulus	Llu03034|Llu06669|Llu28459|Llu30135|Llu32554|Llu05570|Llu20056|Llu09770|Llu34584|Llu06816|Llu32544|Llu34844|Llu09127|Llu28623|Llu32422|Llu08953|Llu29031|Llu23574|Llu04076|Llu15832|Llu12684|Llu22633|Llu26438|Llu35424|Llu14184|Llu21947|Llu25906|Llu22094|Llu04464|Llu04348|Llu01871|Llu08547|Llu22136|Llu15714|Llu33708|Llu24949|Llu35295|Llu15601|Llu16259|Llu01866|Llu30284|Llu29959|Llu03928|Llu19240|Llu…
9725	4.7527e-06	0.0011074	response to hormone stimulus	Llu03034|Llu06669|Llu28459|Llu30135|Llu32554|Llu05570|Llu20056|Llu09770|Llu34584|Llu06816|Llu32544|Llu34844|Llu09127|Llu28623|Llu32422|Llu29031|Llu23574|Llu04076|Llu15832|Llu12684|Llu26438|Llu35424|Llu14184|Llu21947|Llu25906|Llu22094|Llu04464|Llu04348|Llu01871|Llu08547|Llu22136|Llu15714|Llu33708|Llu24949|Llu15601|Llu16259|Llu01866|Llu29959|Llu19240|Llu31238|Llu30426|Llu33379|Llu31115|Llu05384|Llu…
4364	7.7123e-06	0.0016686	glutathione transferase activity	Llu09846|Llu25279|Llu15108|Llu15477|Llu20359|Llu15111|Llu27704|Llu01823|Llu05439|Llu15110|Llu00625|Llu35197|Llu25906
6749	1.474e-05	0.0029653	glutathione metabolic process	Llu09846|Llu25279|Llu15108|Llu15477|Llu20359|Llu15111|Llu23866|Llu27704|Llu01823|Llu05439|Llu15110|Llu00625|Llu35197|Llu25906
50896	1.5663e-05	0.0029653	response to stimulus	Llu01378|Llu32312|Llu30135|Llu32554|Llu21662|Llu11736|Llu09770|Llu14452|Llu14458|Llu16073|Llu34981|Llu13482|Llu06816|Llu14450|Llu00398|Llu32544|Llu34844|Llu28623|Llu32422|Llu03302|Llu00399|Llu36108|Llu29031|Llu10898|Llu29156|Llu04076|Llu35818|Llu29155|Llu15436|Llu15437|Llu22633|Llu27649|Llu26438|Llu06926|Llu25906|Llu01231|Llu22094|Llu02321|Llu04985|Llu08547|Llu06006|Llu15438|Llu28075|Llu21561|Llu…
9636	2.8649e-05	0.0051045	response to toxin	Llu22094|Llu01312|Llu03731|Llu15438|Llu20056|Llu13977|Llu33729|Llu33708|Llu29485|Llu16259|Llu13347|Llu18635|Llu01823|Llu35197|Llu25279|Llu00596|Llu32422|Llu03302|Llu31115|Llu15108|Llu15111|Llu15436|Llu15832|Llu15437|Llu15459|Llu23866|Llu13971|Llu05619|Llu27704|Llu15110|Llu10064|Llu19035|Llu25906
6790	3.6829e-05	0.0061975	sulfur metabolic process	Llu04464|Llu03731|Llu11736|Llu23482|Llu11460|Llu14115|Llu14632|Llu21997|Llu01823|Llu35197|Llu09846|Llu25279|Llu25435|Llu01024|Llu35931|Llu34843|Llu24248|Llu15108|Llu18618|Llu25271|Llu27570|Llu28189|Llu15477|Llu20359|Llu15111|Llu21922|Llu15332|Llu23866|Llu17218|Llu27704|Llu25405|Llu26637|Llu05439|Llu15110|Llu00625|Llu25906
10033	0.00014855	0.023682	response to organic substance	Llu03034|Llu06669|Llu28459|Llu32312|Llu30135|Llu32554|Llu05570|Llu20056|Llu09770|Llu34584|Llu35670|Llu06816|Llu32544|Llu34844|Llu09127|Llu28623|Llu32422|Llu03302|Llu08953|Llu29031|Llu23574|Llu10898|Llu29156|Llu04076|Llu15832|Llu12684|Llu22633|Llu26438|Llu35424|Llu14184|Llu21947|Llu25906|Llu22094|Llu04464|Llu04348|Llu01871|Llu08547|Llu22136|Llu15714|Llu33708|Llu24949|Llu35295|Llu15601|Llu16259|Llu…
44281	0.00021477	0.031189	small molecule metabolic process	Llu03553|Llu03551|Llu06669|Llu32313|Llu01378|Llu34612|Llu07359|Llu03555|Llu07590|Llu11736|Llu13087|Llu08282|Llu35313|Llu28847|Llu13482|Llu03302|Llu35931|Llu34843|Llu11627|Llu28189|Llu32391|Llu15436|Llu15437|Llu17218|Llu31065|Llu34610|Llu05439|Llu17451|Llu25906|Llu22094|Llu22095|Llu04464|Llu07698|Llu32730|Llu06006|Llu33304|Llu12446|Llu15438|Llu08663|Llu03098|Llu33708|Llu36140|Llu22527|Llu14115|Llu…
10427	0.00021623	0.031189	abscisic acid binding	Llu30105|Llu30106|Llu30107|Llu30102|Llu30103|Llu30104|Llu15732|Llu30110|Llu30111|Llu30109
9628	0.00028432	0.039146	response to abiotic stimulus	Llu32312|Llu30135|Llu10126|Llu21662|Llu15935|Llu27481|Llu20056|Llu11736|Llu14452|Llu08282|Llu19500|Llu14458|Llu34584|Llu35670|Llu06816|Llu14450|Llu32422|Llu03302|Llu36108|Llu10898|Llu04076|Llu29155|Llu15278|Llu18301|Llu15436|Llu15832|Llu15437|Llu22633|Llu27649|Llu20739|Llu14184|Llu06926|Llu27809|Llu21947|Llu25906|Llu01231|Llu22094|Llu02321|Llu04464|Llu04348|Llu06006|Llu12447|Llu15438|Llu21561|Llu…
19840	0.00030362	0.039985	isoprenoid binding	Llu30105|Llu30106|Llu30107|Llu30102|Llu16259|Llu30103|Llu30104|Llu15732|Llu30110|Llu30111|Llu30109
160	0.00041297	0.05212	two-component signal transduction system (phosphorelay)	Llu33626|Llu05779|Llu32544|Llu28459|Llu28623|Llu26248|Llu35505|Llu06676|Llu08547|Llu33854|Llu05384|Llu05386|Llu15714|Llu09166|Llu17996|Llu12684|Llu12993|Llu00919|Llu15525|Llu26438|Llu29959|Llu14041|Llu19240|Llu17660
44283	0.00049182	0.059589	small molecule biosynthetic process	Llu03553|Llu04202|Llu03551|Llu32313|Llu01378|Llu34612|Llu02941|Llu07359|Llu03555|Llu29981|Llu33729|Llu11736|Llu23482|Llu13087|Llu08282|Llu28847|Llu10293|Llu04312|Llu25430|Llu00596|Llu28788|Llu08239|Llu03302|Llu34843|Llu18618|Llu27570|Llu11627|Llu32391|Llu15436|Llu15437|Llu24218|Llu13971|Llu17218|Llu24734|Llu12643|Llu31065|Llu20818|Llu30291|Llu10064|Llu17451|Llu04464|Llu07698|Llu32730|Llu03852|Llu…
19438	0.0010324	0.12027	aromatic compound biosynthetic process	Llu03553|Llu04202|Llu03551|Llu32313|Llu01378|Llu34612|Llu02941|Llu03555|Llu12622|Llu22475|Llu29981|Llu33729|Llu08282|Llu10892|Llu35313|Llu04312|Llu25430|Llu00596|Llu25435|Llu08239|Llu03302|Llu34843|Llu29031|Llu18618|Llu11627|Llu28189|Llu15436|Llu15437|Llu17218|Llu24734|Llu12643|Llu31065|Llu26637|Llu10064|Llu07698|Llu03852|Llu08547|Llu33304|Llu15438|Llu33708|Llu22527|Llu21997|Llu22567|Llu31254|Llu…
4864	0.0016457	0.18462	phosphoprotein phosphatase inhibitor activity	Llu30105|Llu30106|Llu30107|Llu30102|Llu30103|Llu30104|Llu15732|Llu30110|Llu30111|Llu30109
19212	0.0027097	0.29313	phosphatase inhibitor activity	Llu30105|Llu30106|Llu30107|Llu30102|Llu30103|Llu30104|Llu15732|Llu30110|Llu30111|Llu30109
33293	0.0034737	0.36282	monocarboxylic acid binding	Llu30105|Llu30106|Llu30107|Llu30102|Llu33588|Llu30103|Llu30104|Llu15732|Llu30110|Llu30111|Llu30109|Llu22251
42562	0.0049029	0.49503	hormone binding	Llu30105|Llu30106|Llu30107|Llu00909|Llu30102|Llu16259|Llu30103|Llu30104|Llu15732|Llu30110|Llu30111|Llu30109
3700	0.005785	0.56525	transcription factor activity	Llu31989|Llu28459|Llu30135|Llu35304|Llu30418|Llu09770|Llu14452|Llu14698|Llu11222|Llu10892|Llu20609|Llu35670|Llu31337|Llu32544|Llu34844|Llu08953|Llu29031|Llu15702|Llu10898|Llu29156|Llu04076|Llu24539|Llu12684|Llu27649|Llu02328|Llu15391|Llu26438|Llu18780|Llu19471|Llu00264|Llu30679|Llu00023|Llu08547|Llu04060|Llu15714|Llu04065|Llu24949|Llu35295|Llu16534|Llu32221|Llu29959|Llu01989|Llu31238|Llu04734|Llu…
9407	0.0069719	0.65994	toxin catabolic process	Llu15111|Llu25279|Llu27704|Llu01823|Llu15108|Llu15110|Llu35197|Llu25906
16491	0.0079967	0.734	oxidoreductase activity	Llu30933|Llu28216|Llu02941|Llu27405|Llu03510|Llu31708|Llu17759|Llu11934|Llu04680|Llu24602|Llu17284|Llu06419|Llu33055|Llu04312|Llu25430|Llu32422|Llu36305|Llu08239|Llu33954|Llu36108|Llu18618|Llu02371|Llu18469|Llu18301|Llu15832|Llu20455|Llu11510|Llu12643|Llu26637|Llu36310|Llu20739|Llu30291|Llu07738|Llu02321|Llu28314|Llu04464|Llu32858|Llu26896|Llu06006|Llu32611|Llu12446|Llu27461|Llu10706|Llu36140|Llu…
10817	0.0096964	0.86384	regulation of hormone levels	Llu22094|Llu06669|Llu04464|Llu28578|Llu07698|Llu28216|Llu00023|Llu07755|Llu06006|Llu12446|Llu22136|Llu20794|Llu15438|Llu33729|Llu13087|Llu12352|Llu15106|Llu14632|Llu16259|Llu18635|Llu26846|Llu19267|Llu35670|Llu33055|Llu33318|Llu03165|Llu06751|Llu24081|Llu36305|Llu08239|Llu34843|Llu20384|Llu18618|Llu10898|Llu22143|Llu29014|Llu15299|Llu15436|Llu15437|Llu33465|Llu34411|Llu30232
9755	0.024523	2.1223	hormone-mediated signaling pathway	Llu05779|Llu28459|Llu32554|Llu10687|Llu05570|Llu12993|Llu00919|Llu33055|Llu32544|Llu28623|Llu26248|Llu04677|Llu04676|Llu09166|Llu12684|Llu13971|Llu22676|Llu15237|Llu26438|Llu34411|Llu33626|Llu08547|Llu22136|Llu20794|Llu15714|Llu13977|Llu15525|Llu29959|Llu19240|Llu17660|Llu30105|Llu30106|Llu30107|Llu30102|Llu33379|Llu06676|Llu30103|Llu30104|Llu33854|Llu05384|Llu05386|Llu30109|Llu22143|Llu19812|Llu…
9873	0.026805	2.1994	ethylene mediated signaling pathway	Llu33626|Llu05779|Llu32544|Llu28459|Llu26248|Llu05384|Llu05386|Llu15714|Llu09166|Llu12684|Llu12993|Llu00919|Llu15525|Llu26438|Llu29959|Llu17660
9404	0.026866	2.1994	toxin metabolic process	Llu15111|Llu25279|Llu25435|Llu27704|Llu01823|Llu15108|Llu15110|Llu35197|Llu28189|Llu25906
30528	0.028764	2.2453	transcription regulator activity	Llu31989|Llu28459|Llu30135|Llu35304|Llu30418|Llu09770|Llu14452|Llu14698|Llu11222|Llu10892|Llu20609|Llu35670|Llu31337|Llu32544|Llu34844|Llu08953|Llu29031|Llu15702|Llu10898|Llu29156|Llu04076|Llu24539|Llu12684|Llu27649|Llu02328|Llu15391|Llu26438|Llu18780|Llu19471|Llu00264|Llu30679|Llu00023|Llu08547|Llu04060|Llu15714|Llu04065|Llu24949|Llu35295|Llu16534|Llu32221|Llu29959|Llu19240|Llu01989|Llu31238|Llu…
50403	0.028909	2.2453	trans-zeatin O-beta-D-glucosyltransferase activity	Llu33318|Llu04200|Llu15299|Llu15436|Llu15437|Llu15438|Llu33729
32870	0.038673	2.9285	cellular response to hormone stimulus	Llu05779|Llu28459|Llu32554|Llu10687|Llu05570|Llu12993|Llu00919|Llu33055|Llu32544|Llu28623|Llu26248|Llu04677|Llu04676|Llu09166|Llu15598|Llu12684|Llu13971|Llu22676|Llu15237|Llu26438|Llu34411|Llu33626|Llu22094|Llu08547|Llu22136|Llu20794|Llu15714|Llu13977|Llu15601|Llu15525|Llu16259|Llu18635|Llu29959|Llu19240|Llu17660|Llu00737|Llu30105|Llu30106|Llu30107|Llu30102|Llu33379|Llu06676|Llu30103|Llu30104|Llu…
9072	0.044462	3.2848	aromatic amino acid family metabolic process	Llu22094|Llu04202|Llu00596|Llu13821|Llu20384|Llu18618|Llu33708|Llu14632|Llu15459|Llu24218|Llu18635|Llu31065|Llu05619
18958	0.053865	3.8847	phenol metabolic process	Llu22094|Llu06669|Llu02941|Llu08239|Llu18635|Llu20384|Llu29981
9415	0.065077	4.5841	response to water	Llu22094|Llu29524|Llu29983|Llu01312|Llu30697|Llu21662|Llu15935|Llu11736|Llu23482|Llu30717|Llu18517|Llu19500|Llu18635|Llu19386|Llu26846|Llu19267|Llu29519|Llu34584|Llu05226|Llu29517|Llu24081|Llu33379|Llu25435|Llu36305|Llu02652|Llu31115|Llu15108|Llu04076|Llu29155|Llu20999|Llu15278|Llu14443|Llu15237|Llu22633|Llu27649|Llu14184
16705	0.071	4.8877	oxidoreductase activity, acting on paired donors, with incorporation or reduction of molecular oxygen	Llu02321|Llu28314|Llu30933|Llu02941|Llu06006|Llu03510|Llu12446|Llu17759|Llu11934|Llu24602|Llu17284|Llu33055|Llu04312|Llu31359|Llu30426|Llu03165|Llu36305|Llu08239|Llu35315|Llu33954|Llu18618|Llu28560|Llu21328|Llu18301|Llu25405|Llu26637|Llu19651|Llu33465|Llu20739|Llu35486
71495	0.07699	5.1823	cellular response to endogenous stimulus	Llu05779|Llu28459|Llu32554|Llu10687|Llu05570|Llu12993|Llu00919|Llu33055|Llu32544|Llu28623|Llu26248|Llu04677|Llu04676|Llu09166|Llu15598|Llu12684|Llu13971|Llu22676|Llu15237|Llu26438|Llu34411|Llu33626|Llu22094|Llu08547|Llu22136|Llu20794|Llu15714|Llu13977|Llu15601|Llu15525|Llu16259|Llu18635|Llu29959|Llu03928|Llu19240|Llu17660|Llu00737|Llu30105|Llu30106|Llu30107|Llu30102|Llu33379|Llu06676|Llu30103|Llu…
16709	0.080142	5.2772	oxidoreductase activity, acting on paired donors, with incorporation or reduction of molecular oxygen, NADH or NADPH as one donor, and incorporation of one atom of oxygen	Llu28314|Llu30426|Llu36305|Llu08239|Llu35315|Llu03510|Llu12446|Llu18618|Llu17759|Llu28560|Llu21328|Llu18301|Llu25405|Llu26637|Llu20739|Llu33055
42752	0.096884	6.2439	regulation of circadian rhythm	Llu12684|Llu22249|Llu11124|Llu24602|Llu35368|Llu12447|Llu19651|Llu08983|Llu22563|Llu19035|Llu27990
42537	0.12292	7.7565	benzene and derivative metabolic process	Llu22094|Llu06669|Llu08239|Llu18635|Llu20384|Llu15108|Llu29981
9414	0.13605	8.4098	response to water deprivation	Llu22094|Llu29524|Llu29983|Llu01312|Llu30697|Llu21662|Llu15935|Llu11736|Llu23482|Llu30717|Llu18517|Llu19500|Llu18635|Llu19386|Llu26846|Llu19267|Llu29519|Llu34584|Llu05226|Llu29517|Llu24081|Llu33379|Llu25435|Llu36305|Llu02652|Llu31115|Llu15108|Llu04076|Llu20999|Llu15278|Llu14443|Llu15237|Llu22633|Llu27649|Llu14184
19208	0.14306	8.4965	phosphatase regulator activity	Llu30105|Llu30106|Llu30107|Llu30102|Llu30103|Llu30104|Llu15732|Llu30110|Llu30111|Llu04889|Llu30109
19888	0.14306	8.4965	protein phosphatase regulator activity	Llu30105|Llu30106|Llu30107|Llu30102|Llu30103|Llu30104|Llu15732|Llu30110|Llu30111|Llu04889|Llu30109
42440	0.14903	8.6808	pigment metabolic process	Llu25055|Llu02313|Llu25279|Llu07698|Llu02941|Llu03852|Llu26513|Llu08239|Llu32611|Llu15438|Llu22475|Llu32607|Llu33729|Llu22143|Llu04680|Llu15436|Llu15437
70887	0.16017	9.1537	cellular response to chemical stimulus	Llu06669|Llu05779|Llu28459|Llu32554|Llu10687|Llu05570|Llu29981|Llu11736|Llu23482|Llu12993|Llu00919|Llu19386|Llu06419|Llu33055|Llu25430|Llu32544|Llu28623|Llu26248|Llu32422|Llu08239|Llu04677|Llu36108|Llu04676|Llu20384|Llu15108|Llu09166|Llu15598|Llu18301|Llu15832|Llu12684|Llu13971|Llu22676|Llu15237|Llu26438|Llu26637|Llu34411|Llu20739|Llu33626|Llu22094|Llu04464|Llu01312|Llu08547|Llu22136|Llu20794|Llu…
10035	0.19699	11.05	response to inorganic substance	Llu29983|Llu09733|Llu01378|Llu33325|Llu30697|Llu21662|Llu15935|Llu20056|Llu11736|Llu23482|Llu19386|Llu19267|Llu06419|Llu13482|Llu34584|Llu35197|Llu25430|Llu29517|Llu34006|Llu32422|Llu25435|Llu36305|Llu03302|Llu02652|Llu36108|Llu15108|Llu02371|Llu04076|Llu15278|Llu15477|Llu32193|Llu15832|Llu13971|Llu15237|Llu22633|Llu27649|Llu14184|Llu10064|Llu00625|Llu19035|Llu25906|Llu22094|Llu29524|Llu04464|Llu…
45548	0.23644	12.844	phenylalanine ammonia-lyase activity	Llu00596|Llu15459|Llu05619|Llu33708
9889	0.23745	12.844	regulation of biosynthetic process	Llu28578|Llu31989|Llu28459|Llu30135|Llu35304|Llu27481|Llu30418|Llu09770|Llu14452|Llu14698|Llu11222|Llu10892|Llu20609|Llu35670|Llu14450|Llu01649|Llu31337|Llu32544|Llu34844|Llu08953|Llu29031|Llu15702|Llu23332|Llu10898|Llu29156|Llu04076|Llu24539|Llu12684|Llu27649|Llu02328|Llu15391|Llu26438|Llu18780|Llu19471|Llu06926|Llu15151|Llu00264|Llu30679|Llu04348|Llu00023|Llu08547|Llu04060|Llu21561|Llu15714|Llu…
16746	0.3144	16.707	transferase activity, transferring acyl groups	Llu03553|Llu00482|Llu25045|Llu03551|Llu31945|Llu34612|Llu35329|Llu02168|Llu03555|Llu29981|Llu16115|Llu13087|Llu22527|Llu13565|Llu21997|Llu16116|Llu07565|Llu35931|Llu10235|Llu21014|Llu13628|Llu11627|Llu03382|Llu18422|Llu34491|Llu24734|Llu22555|Llu27091|Llu07619|Llu18660
46148	0.32931	17.198	pigment biosynthetic process	Llu25055|Llu02313|Llu07698|Llu02941|Llu03852|Llu08239|Llu32611|Llu15438|Llu22475|Llu32607|Llu33729|Llu22143|Llu04680|Llu15436|Llu15437
31406	0.36465	18.721	carboxylic acid binding	Llu30105|Llu30106|Llu30107|Llu30102|Llu33588|Llu30103|Llu30104|Llu30109|Llu07590|Llu22251|Llu15732|Llu30110|Llu30111|Llu03928
6952	0.42447	21.429	defense response	Llu30611|Llu06669|Llu03396|Llu28459|Llu26513|Llu00919|Llu16073|Llu36886|Llu17089|Llu35670|Llu00398|Llu26248|Llu32422|Llu00598|Llu25435|Llu08239|Llu00399|Llu18618|Llu10898|Llu09166|Llu36153|Llu15598|Llu18301|Llu15832|Llu22676|Llu26438|Llu35424|Llu26637|Llu20739|Llu08828|Llu35342|Llu10062|Llu02043|Llu26896|Llu04985|Llu10742|Llu23543|Llu22134|Llu09791|Llu15442|Llu15601|Llu15525|Llu20704|Llu30105|Llu…
4497	0.46734	22.903	monooxygenase activity	Llu04312|Llu28314|Llu30426|Llu03165|Llu30933|Llu36305|Llu08239|Llu35315|Llu33954|Llu06006|Llu03510|Llu12446|Llu18618|Llu17759|Llu28560|Llu11934|Llu21328|Llu18301|Llu25405|Llu26637|Llu20739|Llu33055
6950	0.4688	22.903	response to stress	Llu06669|Llu03396|Llu28459|Llu01378|Llu30135|Llu21662|Llu15935|Llu20056|Llu11736|Llu13087|Llu19500|Llu16073|Llu36886|Llu34981|Llu06419|Llu34584|Llu35670|Llu00398|Llu32422|Llu00399|Llu36108|Llu10898|Llu29156|Llu04076|Llu15278|Llu18301|Llu15832|Llu22633|Llu27649|Llu26438|Llu35424|Llu20739|Llu08828|Llu14184|Llu21947|Llu25906|Llu01231|Llu22094|Llu02321|Llu02043|Llu04464|Llu04348|Llu04985|Llu12447|Llu…
51252	0.48123	23.137	regulation of RNA metabolic process	Llu31989|Llu28459|Llu30135|Llu35304|Llu27481|Llu30418|Llu09770|Llu14452|Llu14698|Llu11222|Llu10892|Llu20609|Llu35670|Llu14450|Llu01649|Llu31337|Llu32544|Llu34844|Llu08953|Llu29031|Llu15702|Llu23332|Llu10898|Llu29156|Llu04076|Llu24539|Llu12684|Llu27649|Llu02328|Llu15391|Llu26438|Llu18780|Llu19471|Llu06926|Llu15151|Llu00264|Llu30679|Llu00023|Llu08547|Llu04060|Llu21561|Llu15714|Llu04065|Llu24949|Llu…
31326	0.49384	23.373	regulation of cellular biosynthetic process	Llu28578|Llu31989|Llu28459|Llu30135|Llu35304|Llu27481|Llu30418|Llu09770|Llu14452|Llu14698|Llu11222|Llu10892|Llu20609|Llu35670|Llu14450|Llu01649|Llu31337|Llu32544|Llu34844|Llu08953|Llu29031|Llu15702|Llu23332|Llu10898|Llu29156|Llu04076|Llu24539|Llu12684|Llu27649|Llu02328|Llu15391|Llu26438|Llu18780|Llu19471|Llu06926|Llu15151|Llu00264|Llu30679|Llu04348|Llu00023|Llu08547|Llu04060|Llu21561|Llu15714|Llu…
45449	0.54883	24.992	regulation of transcription	Llu31989|Llu28459|Llu30135|Llu35304|Llu27481|Llu30418|Llu09770|Llu14452|Llu14698|Llu11222|Llu10892|Llu20609|Llu35670|Llu14450|Llu01649|Llu31337|Llu32544|Llu34844|Llu08953|Llu29031|Llu15702|Llu23332|Llu10898|Llu29156|Llu04076|Llu24539|Llu12684|Llu27649|Llu02328|Llu15391|Llu26438|Llu18780|Llu19471|Llu06926|Llu00264|Llu30679|Llu00023|Llu08547|Llu04060|Llu21561|Llu15714|Llu04065|Llu24949|Llu35295|Llu…
6355	0.54883	24.992	regulation of transcription, DNA-dependent	Llu31989|Llu28459|Llu30135|Llu35304|Llu27481|Llu30418|Llu09770|Llu14452|Llu14698|Llu11222|Llu10892|Llu20609|Llu35670|Llu14450|Llu01649|Llu31337|Llu32544|Llu34844|Llu08953|Llu29031|Llu15702|Llu23332|Llu10898|Llu29156|Llu04076|Llu24539|Llu12684|Llu27649|Llu02328|Llu15391|Llu26438|Llu18780|Llu19471|Llu06926|Llu00264|Llu30679|Llu00023|Llu08547|Llu04060|Llu21561|Llu15714|Llu04065|Llu24949|Llu35295|Llu…
71369	0.55281	24.992	cellular response to ethylene stimulus	Llu33626|Llu05779|Llu32544|Llu28459|Llu26248|Llu05384|Llu05386|Llu15714|Llu09166|Llu12684|Llu12993|Llu00919|Llu15525|Llu26438|Llu29959|Llu17660
16131	0.58931	26.25	brassinosteroid metabolic process	Llu03165|Llu15436|Llu15437|Llu36305|Llu06006|Llu12446|Llu15438|Llu33729
4857	0.68333	29.997	enzyme inhibitor activity	Llu30105|Llu30106|Llu04497|Llu30107|Llu34227|Llu30102|Llu30103|Llu30104|Llu28075|Llu05132|Llu22574|Llu09153|Llu30109|Llu10979|Llu17357|Llu17356|Llu23789|Llu14359|Llu11740|Llu15732|Llu30110|Llu30111|Llu33542|Llu34251
5506	0.6995	30.268	iron ion binding	Llu28314|Llu30933|Llu06006|Llu03510|Llu12446|Llu20056|Llu20034|Llu11934|Llu04680|Llu29485|Llu22504|Llu19688|Llu13347|Llu06419|Llu04312|Llu25430|Llu30426|Llu03165|Llu32422|Llu36305|Llu35315|Llu33954|Llu36108|Llu01542|Llu08455|Llu18618|Llu28560|Llu28563|Llu21328|Llu15832|Llu25405|Llu26637|Llu30291
16747	0.78038	33.244	transferase activity, transferring acyl groups other than amino-acyl groups	Llu03553|Llu00482|Llu25045|Llu03551|Llu31945|Llu34612|Llu35329|Llu02168|Llu03555|Llu29981|Llu16115|Llu13087|Llu22527|Llu16116|Llu07565|Llu10235|Llu21014|Llu13628|Llu11627|Llu03382|Llu18422|Llu34491|Llu24734|Llu22555|Llu27091|Llu07619|Llu18660
16128	0.80279	33.244	phytosteroid metabolic process	Llu03165|Llu15436|Llu15437|Llu36305|Llu06006|Llu12446|Llu15438|Llu33729
16598	0.81216	33.244	protein arginylation	Llu00596|Llu15459|Llu05619|Llu33708
80046	0.81216	33.244	quercetin 4'-O-glucosyltransferase activity	Llu15436|Llu15437|Llu15438|Llu33729
9074	0.85417	34.497	aromatic amino acid family catabolic process	Llu00596|Llu14632|Llu15459|Llu24218|Llu05619|Llu33708
42493	0.94421	37.632	response to drug	Llu22094|Llu06669|Llu04464|Llu01312|Llu32554|Llu23543|Llu07495|Llu20056|Llu13977|Llu09791|Llu04164|Llu03294|Llu33708|Llu29485|Llu35295|Llu15442|Llu15601|Llu16259|Llu13347|Llu19447|Llu18635|Llu30284|Llu35111|Llu01989|Llu10917|Llu00596|Llu34844|Llu25435|Llu08239|Llu03302|Llu10676|Llu31115|Llu08953|Llu11303|Llu03060|Llu05386|Llu28022|Llu15598|Llu14443|Llu12024|Llu15459|Llu13971|Llu22633|Llu11334|Llu…
9696	0.97336	37.823	salicylic acid metabolic process	Llu22094|Llu06669|Llu08239|Llu18635|Llu20384
45430	0.97398	37.823	chalcone isomerase activity	Llu01540|Llu08282|Llu04926
80043	1.0029	37.973	quercetin 3-O-glucosyltransferase activity	Llu22094|Llu04200|Llu15436|Llu15437|Llu18635|Llu15438|Llu20384|Llu03098|Llu33729|Llu33728
80044	1.0029	37.973	quercetin 7-O-glucosyltransferase activity	Llu22094|Llu04200|Llu15436|Llu15437|Llu18635|Llu15438|Llu20384|Llu03098|Llu33729|Llu33728
9605	1.0366	38.763	response to external stimulus	Llu06669|Llu28459|Llu32312|Llu30135|Llu26513|Llu05374|Llu05132|Llu20056|Llu33729|Llu11736|Llu23482|Llu16073|Llu19386|Llu34981|Llu19267|Llu20609|Llu35670|Llu14450|Llu26248|Llu32422|Llu25435|Llu08239|Llu03302|Llu15108|Llu18618|Llu10898|Llu02371|Llu04076|Llu09166|Llu15278|Llu36153|Llu15598|Llu32193|Llu18301|Llu15436|Llu15832|Llu15437|Llu13971|Llu22676|Llu35424|Llu26637|Llu20739|Llu35342|Llu22094|Llu…
51553	1.0712	39.564	flavone biosynthetic process	Llu15436|Llu15437|Llu08239|Llu15438|Llu33729|Llu22143
1101	1.0841	39.564	response to acid	Llu29983|Llu06669|Llu30135|Llu32554|Llu02941|Llu30697|Llu21662|Llu15935|Llu05570|Llu11736|Llu04164|Llu23482|Llu00919|Llu19386|Llu19267|Llu34584|Llu00596|Llu34844|Llu26248|Llu29517|Llu00598|Llu25435|Llu36305|Llu08239|Llu03302|Llu02652|Llu15108|Llu12515|Llu23574|Llu04076|Llu09166|Llu15278|Llu15598|Llu22676|Llu15237|Llu22633|Llu27649|Llu26438|Llu35424|Llu14184|Llu21947|Llu10062|Llu25906|Llu22094|Llu…
20037	1.1209	40.42	heme binding	Llu28314|Llu30933|Llu06006|Llu03510|Llu12446|Llu20034|Llu11934|Llu22504|Llu19688|Llu06419|Llu04312|Llu25430|Llu30426|Llu03165|Llu32422|Llu36305|Llu35315|Llu33954|Llu36108|Llu01542|Llu18618|Llu28560|Llu28563|Llu21328|Llu15832|Llu25405|Llu26637
48511	1.1452	40.809	rhythmic process	Llu31689|Llu07304|Llu06676|Llu08547|Llu33854|Llu21561|Llu27481|Llu13977|Llu19719|Llu12684|Llu16259|Llu24602|Llu19651|Llu14041|Llu19240|Llu19035
42445	1.1633	40.972	hormone metabolic process	Llu22094|Llu06669|Llu04464|Llu07698|Llu28216|Llu06006|Llu12446|Llu15438|Llu33729|Llu13087|Llu14632|Llu16259|Llu18635|Llu33055|Llu33318|Llu03165|Llu36305|Llu08239|Llu34843|Llu20384|Llu18618|Llu15299|Llu15436|Llu15437|Llu33465
9723	1.2646	44.03	response to ethylene stimulus	Llu33626|Llu04464|Llu05779|Llu28459|Llu01312|Llu30135|Llu20794|Llu15714|Llu24949|Llu12993|Llu00919|Llu15525|Llu29959|Llu17660|Llu32544|Llu26248|Llu05384|Llu05386|Llu09166|Llu14443|Llu00909|Llu12684|Llu26438|Llu30232|Llu34275
50502	1.3154	45.276	cis-zeatin O-beta-D-glucosyltransferase activity	Llu04200|Llu15436|Llu15437|Llu15438|Llu33729
10556	1.3629	46.384	regulation of macromolecule biosynthetic process	Llu31989|Llu28459|Llu30135|Llu35304|Llu27481|Llu30418|Llu09770|Llu14452|Llu14698|Llu11222|Llu10892|Llu20609|Llu35670|Llu14450|Llu01649|Llu31337|Llu32544|Llu34844|Llu08953|Llu29031|Llu15702|Llu23332|Llu10898|Llu29156|Llu04076|Llu24539|Llu12684|Llu27649|Llu02328|Llu15391|Llu26438|Llu18780|Llu19471|Llu06926|Llu15151|Llu00264|Llu30679|Llu00023|Llu08547|Llu04060|Llu21561|Llu15714|Llu04065|Llu24949|Llu…
51552	1.6355	55.044	flavone metabolic process	Llu15436|Llu15437|Llu08239|Llu15438|Llu33729|Llu22143
9410	1.858	61.844	response to xenobiotic stimulus	Llu22094|Llu06669|Llu08239|Llu31115|Llu18635|Llu20384|Llu15108|Llu29981
50662	1.9921	65.589	coenzyme binding	Llu32858|Llu26896|Llu28216|Llu03731|Llu17759|Llu11736|Llu10706|Llu23482|Llu22251|Llu15601|Llu16259|Llu33055|Llu19285|Llu22161|Llu05982|Llu34843|Llu10235|Llu27072|Llu07168|Llu18469|Llu15598|Llu11494|Llu18301|Llu23866|Llu04649|Llu20739
7623	2.1773	70.913	circadian rhythm	Llu31689|Llu07304|Llu06676|Llu08547|Llu33854|Llu21561|Llu27481|Llu13977|Llu19719|Llu12684|Llu24602|Llu19651|Llu14041|Llu19240|Llu19035
46906	2.2771	73.377	tetrapyrrole binding	Llu28314|Llu30933|Llu06006|Llu03510|Llu12446|Llu20034|Llu11934|Llu22504|Llu19688|Llu10130|Llu06419|Llu04312|Llu25430|Llu30426|Llu03165|Llu32422|Llu36305|Llu35315|Llu33954|Llu36108|Llu01542|Llu18618|Llu28560|Llu28563|Llu21328|Llu15832|Llu25405|Llu26637
9735	2.3753	75.734	response to cytokinin stimulus	Llu04464|Llu26896|Llu28788|Llu28623|Llu32422|Llu06676|Llu08547|Llu33854|Llu15108|Llu20056|Llu29485|Llu19812|Llu17996|Llu15598|Llu15832|Llu15601|Llu12684|Llu13347|Llu27704|Llu14041|Llu19240|Llu33055|Llu25906|Llu19253
42542	2.6182	81.93	response to hydrogen peroxide	Llu22094|Llu25430|Llu01312|Llu32422|Llu31115|Llu36108|Llu01542|Llu20056|Llu13977|Llu28563|Llu29485|Llu15832|Llu13971|Llu13347|Llu18635|Llu06419|Llu19035
42631	2.6508	81.93	cellular response to water deprivation	Llu22094|Llu01312|Llu18635|Llu19386|Llu15108|Llu11736|Llu23482
71462	2.6508	81.93	cellular response to water	Llu22094|Llu01312|Llu18635|Llu19386|Llu15108|Llu11736|Llu23482
16841	2.9743	90.092	ammonia-lyase activity	Llu00596|Llu15459|Llu05619|Llu33708
6559	2.9743	90.092	L-phenylalanine catabolic process	Llu00596|Llu15459|Llu05619|Llu33708
6558	3.6691	110.04	L-phenylalanine metabolic process	Llu00596|Llu14632|Llu15459|Llu05619|Llu33708
19219	4.3294	128.56	regulation of nucleobase, nucleoside, nucleotide and nucleic acid metabolic process	Llu31989|Llu28459|Llu30135|Llu35304|Llu27481|Llu30418|Llu09770|Llu14452|Llu14698|Llu11222|Llu10892|Llu20609|Llu35670|Llu14450|Llu01649|Llu31337|Llu32544|Llu34844|Llu08953|Llu29031|Llu15702|Llu23332|Llu10898|Llu29156|Llu04076|Llu24539|Llu12684|Llu27649|Llu02328|Llu15391|Llu26438|Llu18780|Llu19471|Llu06926|Llu15151|Llu00264|Llu30679|Llu00023|Llu08547|Llu04060|Llu21561|Llu15714|Llu04065|Llu24949|Llu…
44272	4.388	129.04	sulfur compound biosynthetic process	Llu25435|Llu03731|Llu18618|Llu25271|Llu27570|Llu11736|Llu28189|Llu23482|Llu21922|Llu14115|Llu17218|Llu21997|Llu25405|Llu26637
71466	4.6038	130.69	cellular response to xenobiotic stimulus	Llu22094|Llu06669|Llu08239|Llu18635|Llu20384|Llu15108|Llu29981
6805	4.6038	130.69	xenobiotic metabolic process	Llu22094|Llu06669|Llu08239|Llu18635|Llu20384|Llu15108|Llu29981
80002	4.66	130.69	UDP-glucose:4-aminobenzoate acylglucosyltransferase activity	Llu22094|Llu18635|Llu20384
18874	4.66	130.69	benzoate metabolic process	Llu22094|Llu18635|Llu20384
19346	4.66	130.69	transsulfuration	Llu01024|Llu11736|Llu23482
55114	4.8107	133.68	oxidation reduction	Llu28216|Llu02941|Llu03510|Llu13087|Llu24602|Llu10130|Llu33055|Llu04312|Llu32422|Llu36305|Llu08239|Llu18618|Llu02371|Llu32193|Llu18301|Llu15832|Llu11510|Llu12643|Llu26637|Llu36310|Llu20739|Llu30291|Llu02321|Llu28314|Llu04464|Llu26896|Llu06006|Llu12446|Llu27461|Llu16259|Llu02876|Llu19285|Llu25055|Llu31359|Llu00297|Llu30426|Llu03165|Llu27479|Llu35315|Llu31115|Llu10235|Llu27072|Llu28560|Llu22143|Llu…
16872	5.7404	158.07	intramolecular lyase activity	Llu01540|Llu08282|Llu33588|Llu04926
9310	6.4922	177.16	amine catabolic process	Llu00596|Llu14632|Llu15459|Llu24218|Llu05619|Llu11736|Llu16188|Llu23482|Llu33708
51554	6.8846	184.54	flavonol metabolic process	Llu15436|Llu15437|Llu15438|Llu33729|Llu22143
51555	6.8846	184.54	flavonol biosynthetic process	Llu15436|Llu15437|Llu15438|Llu33729|Llu22143
9620	7.3777	196.03	response to fungus	Llu06669|Llu02043|Llu04464|Llu28459|Llu01312|Llu30135|Llu10742|Llu23543|Llu05132|Llu04141|Llu24949|Llu20704|Llu26248|Llu32422|Llu25435|Llu08239|Llu09166|Llu36153|Llu18301|Llu15832|Llu20476|Llu22676|Llu35424|Llu25405|Llu26637|Llu20739|Llu35342|Llu34275|Llu32493
6732	7.6315	201.01	coenzyme metabolic process	Llu22094|Llu01378|Llu07359|Llu21997|Llu18635|Llu01823|Llu31492|Llu35197|Llu09846|Llu25279|Llu03302|Llu35931|Llu20384|Llu15108|Llu15477|Llu20359|Llu15111|Llu15332|Llu23866|Llu17218|Llu27704|Llu05439|Llu15110|Llu00625|Llu20539|Llu25906
6520	7.9763	206.53	cellular amino acid metabolic process	Llu22094|Llu04202|Llu04464|Llu03731|Llu07590|Llu11736|Llu23482|Llu33708|Llu14115|Llu14632|Llu18635|Llu13482|Llu00297|Llu00596|Llu01024|Llu34843|Llu13821|Llu20384|Llu18618|Llu02371|Llu21922|Llu17597|Llu15459|Llu24218|Llu18724|Llu31065|Llu05619|Llu17451
50667	7.9776	206.53	homocysteine metabolic process	Llu01024|Llu11736|Llu23482
9737	8.3258	213.7	response to abscisic acid stimulus	Llu22094|Llu29983|Llu01312|Llu04348|Llu30135|Llu05570|Llu13977|Llu24949|Llu19447|Llu18635|Llu34584|Llu00737|Llu30105|Llu30106|Llu30107|Llu09127|Llu30102|Llu26248|Llu00598|Llu30103|Llu02652|Llu31115|Llu30104|Llu12515|Llu23574|Llu30109|Llu23111|Llu04076|Llu09166|Llu14443|Llu15732|Llu11334|Llu27704|Llu30110|Llu30111|Llu14184|Llu21947|Llu10062|Llu25906
9087	8.5368	213.7	methionine catabolic process	Llu11736|Llu23482
18826	8.5368	213.7	methionine gamma-lyase activity	Llu11736|Llu23482
19458	8.5368	213.7	methionine catabolic process via 2-oxobutanoate	Llu11736|Llu23482
46395	8.7029	214.32	carboxylic acid catabolic process	Llu06669|Llu00596|Llu36305|Llu08239|Llu11736|Llu23482|Llu33708|Llu13087|Llu14632|Llu15459|Llu24218|Llu05619|Llu33465|Llu14670
16054	8.7029	214.32	organic acid catabolic process	Llu06669|Llu00596|Llu36305|Llu08239|Llu11736|Llu23482|Llu33708|Llu13087|Llu14632|Llu15459|Llu24218|Llu05619|Llu33465|Llu14670
10345	10.061	245.76	suberin biosynthetic process	Llu04312|Llu15332|Llu09303|Llu01544|Llu29981|Llu11627
10224	10.844	262.76	response to UV-B	Llu09109|Llu01540|Llu15436|Llu15437|Llu15438|Llu10898|Llu33729|Llu35670|Llu04926
71310	12.224	293.85	cellular response to organic substance	Llu05779|Llu28459|Llu32554|Llu10687|Llu05570|Llu12993|Llu00919|Llu33055|Llu32544|Llu28623|Llu26248|Llu04677|Llu04676|Llu09166|Llu15598|Llu12684|Llu13971|Llu22676|Llu15237|Llu26438|Llu34411|Llu33626|Llu22094|Llu04464|Llu08547|Llu22136|Llu20794|Llu15714|Llu13977|Llu15601|Llu15525|Llu16259|Llu18635|Llu29959|Llu03928|Llu19240|Llu17660|Llu00737|Llu30105|Llu30106|Llu30107|Llu30102|Llu33379|Llu06676|Llu…
46482	12.487	295.49	para-aminobenzoic acid metabolic process	Llu22094|Llu18635|Llu20384
46655	12.487	295.49	folic acid metabolic process	Llu22094|Llu18635|Llu20384
43436	12.747	299.31	oxoacid metabolic process	Llu04202|Llu06669|Llu01378|Llu05374|Llu29981|Llu07590|Llu11736|Llu23482|Llu13087|Llu28847|Llu13482|Llu10293|Llu04312|Llu00596|Llu28788|Llu36305|Llu08239|Llu03302|Llu34843|Llu20384|Llu18618|Llu25271|Llu02371|Llu27570|Llu11627|Llu28189|Llu24218|Llu31065|Llu26637|Llu20818|Llu30291|Llu17451|Llu22094|Llu04464|Llu33588|Llu03731|Llu27461|Llu33708|Llu36140|Llu14115|Llu14632|Llu21997|Llu16259|Llu18635|Llu…
6082	12.962	302.01	organic acid metabolic process	Llu04202|Llu06669|Llu01378|Llu05374|Llu29981|Llu07590|Llu11736|Llu23482|Llu13087|Llu28847|Llu13482|Llu10293|Llu04312|Llu00596|Llu28788|Llu36305|Llu08239|Llu03302|Llu34843|Llu20384|Llu18618|Llu25271|Llu02371|Llu27570|Llu11627|Llu28189|Llu24218|Llu31065|Llu26637|Llu20818|Llu30291|Llu17451|Llu22094|Llu04464|Llu33588|Llu03731|Llu27461|Llu33708|Llu36140|Llu14115|Llu14632|Llu21997|Llu16259|Llu18635|Llu…
43207	13.166	304.24	response to external biotic stimulus	Llu06669|Llu28459|Llu32312|Llu30135|Llu26513|Llu05132|Llu20056|Llu33729|Llu16073|Llu35670|Llu26248|Llu32422|Llu25435|Llu08239|Llu18618|Llu10898|Llu04076|Llu09166|Llu15278|Llu36153|Llu15598|Llu18301|Llu15436|Llu15832|Llu15437|Llu22676|Llu35424|Llu26637|Llu20739|Llu35342|Llu02043|Llu04464|Llu01312|Llu26896|Llu04985|Llu10742|Llu23543|Llu15438|Llu28075|Llu22574|Llu09791|Llu04141|Llu29485|Llu24949|Llu…
9416	13.258	304.24	response to light stimulus	Llu03970|Llu01312|Llu32312|Llu06006|Llu15438|Llu21561|Llu08983|Llu12801|Llu33729|Llu17149|Llu14452|Llu14632|Llu01823|Llu35670|Llu06816|Llu35197|Llu31238|Llu26023|Llu01143|Llu22161|Llu09109|Llu01540|Llu00297|Llu32422|Llu36305|Llu06676|Llu03302|Llu08216|Llu18618|Llu10898|Llu27990|Llu19812|Llu15278|Llu21922|Llu15436|Llu15832|Llu15437|Llu13971|Llu33465|Llu31200|Llu14041|Llu14184|Llu06926|Llu19035|Llu…
23033	14.031	319.56	signaling pathway	Llu30657|Llu05779|Llu28459|Llu32554|Llu26513|Llu10687|Llu05570|Llu05374|Llu31705|Llu15106|Llu12993|Llu00919|Llu33055|Llu27731|Llu32544|Llu28623|Llu26248|Llu04677|Llu04676|Llu09166|Llu35818|Llu15598|Llu18301|Llu12684|Llu13971|Llu22676|Llu15237|Llu26438|Llu34411|Llu20739|Llu14381|Llu33626|Llu07855|Llu28674|Llu08984|Llu08547|Llu22136|Llu20794|Llu08983|Llu15714|Llu13977|Llu31925|Llu04141|Llu35095|Llu…
46677	14.518	328.18	response to antibiotic	Llu22094|Llu06669|Llu01312|Llu32554|Llu23543|Llu20056|Llu13977|Llu09791|Llu04164|Llu33708|Llu29485|Llu15601|Llu16259|Llu13347|Llu18635|Llu00596|Llu34844|Llu08239|Llu31115|Llu15598|Llu14443|Llu15459|Llu13971|Llu05619|Llu19035
42180	15.175	340.49	cellular ketone metabolic process	Llu04202|Llu06669|Llu01378|Llu07359|Llu05374|Llu29981|Llu07590|Llu11736|Llu23482|Llu13087|Llu28847|Llu13482|Llu10293|Llu04312|Llu00596|Llu28788|Llu36305|Llu08239|Llu03302|Llu34843|Llu20384|Llu18618|Llu25271|Llu02371|Llu27570|Llu11627|Llu28189|Llu24218|Llu31065|Llu26637|Llu20818|Llu30291|Llu17451|Llu22094|Llu04464|Llu33588|Llu03731|Llu27461|Llu33708|Llu36140|Llu14115|Llu14632|Llu21997|Llu16259|Llu…
19752	15.906	350.93	carboxylic acid metabolic process	Llu04202|Llu06669|Llu01378|Llu29981|Llu07590|Llu11736|Llu23482|Llu13087|Llu28847|Llu13482|Llu10293|Llu04312|Llu00596|Llu28788|Llu36305|Llu08239|Llu03302|Llu34843|Llu20384|Llu18618|Llu25271|Llu02371|Llu27570|Llu11627|Llu24218|Llu31065|Llu20818|Llu30291|Llu17451|Llu22094|Llu04464|Llu33588|Llu03731|Llu27461|Llu33708|Llu36140|Llu14115|Llu14632|Llu21997|Llu16259|Llu18635|Llu14670|Llu00297|Llu09303|Llu…
46129	15.988	350.93	purine ribonucleoside biosynthetic process	Llu32313|Llu33304|Llu05021|Llu10064
42451	15.988	350.93	purine nucleoside biosynthetic process	Llu32313|Llu33304|Llu05021|Llu10064
51171	17.609	383.73	regulation of nitrogen compound metabolic process	Llu31989|Llu28459|Llu30135|Llu35304|Llu27481|Llu30418|Llu09770|Llu14452|Llu14698|Llu11222|Llu10892|Llu20609|Llu35670|Llu14450|Llu01649|Llu31337|Llu32544|Llu34844|Llu08953|Llu29031|Llu15702|Llu23332|Llu10898|Llu29156|Llu04076|Llu24539|Llu12684|Llu27649|Llu02328|Llu15391|Llu26438|Llu18780|Llu35424|Llu14184|Llu19471|Llu06926|Llu15151|Llu00264|Llu30679|Llu00023|Llu08547|Llu10301|Llu04060|Llu21561|Llu…
44106	18.042	390.36	cellular amine metabolic process	Llu22094|Llu04202|Llu04464|Llu03731|Llu07590|Llu11736|Llu23482|Llu33708|Llu14115|Llu14632|Llu18635|Llu13482|Llu10293|Llu00297|Llu00596|Llu01024|Llu34843|Llu13821|Llu20384|Llu18618|Llu02371|Llu21922|Llu17597|Llu15459|Llu24218|Llu18724|Llu31065|Llu05619|Llu16188|Llu17451
9063	18.309	393.32	cellular amino acid catabolic process	Llu00596|Llu14632|Llu15459|Llu24218|Llu05619|Llu11736|Llu23482|Llu33708
9409	20.015	426.93	response to cold	Llu02321|Llu29983|Llu01312|Llu30697|Llu15935|Llu12447|Llu05132|Llu20056|Llu13977|Llu04164|Llu29485|Llu18517|Llu11124|Llu13347|Llu02876|Llu31359|Llu09109|Llu19292|Llu00598|Llu25435|Llu02652|Llu31115|Llu27072|Llu15108|Llu14443|Llu35368|Llu14184|Llu35486|Llu19035|Llu10062
2229	22.045	466.94	defense response to oomycetes	Llu06669|Llu08239|Llu30709|Llu10898|Llu35670
19842	23.014	484.09	vitamin binding	Llu05982|Llu01024|Llu03731|Llu34843|Llu11736|Llu23482|Llu15598|Llu15601|Llu14632|Llu24218|Llu17218|Llu16259|Llu13482
