## Supplemental Tables for "Defense mechanisms in *Lupinus luteus* against *Colletotrichum lupini*, involving TIR-NBS-LRR protein, hypersensitive response and phenylpropanoid pathways": Table S6.xlsx

### Sheet: Table S7
Table S6: Functional enrichment of common genes upregulated at 24 and 84 hpi between susceptible and resistant plants.
GO-ID	p-value	corr p-value	Description	Genes in test set
50896	5.8999E-23	4.6256E-20	response to stimulus	Llu30611|Llu29986|Llu02043|Llu04464|Llu03396|Llu04348|Llu26513|Llu23543|Llu15714|Llu04164|Llu00919|Llu18635|Llu19386|Llu36886|Llu19267|Llu35670|Llu19292|Llu10917|Llu00398|Llu04677|Llu25435|Llu00399|Llu04676|Llu08953|Llu07000|Llu27072|Llu05386|Llu07168|Llu10898|Llu02371|Llu28022|Llu14088|Llu15598|Llu15437|Llu15016|Llu20476|Llu22676|Llu25405|Llu20739|Llu15110|Llu32493|Llu34275
6950	5.1079E-21	2.0023E-18	response to stress	Llu30611|Llu29986|Llu02043|Llu04464|Llu03396|Llu04348|Llu26513|Llu23543|Llu04164|Llu00919|Llu18635|Llu19386|Llu36886|Llu19267|Llu35670|Llu19292|Llu00398|Llu04677|Llu25435|Llu00399|Llu04676|Llu07000|Llu27072|Llu07168|Llu10898|Llu02371|Llu14088|Llu15598|Llu15016|Llu20476|Llu22676|Llu25405|Llu20739|Llu32493|Llu34275
6952	2.2370E-15	5.8460E-13	defense response	Llu30611|Llu02043|Llu03396|Llu00398|Llu26513|Llu25435|Llu00399|Llu07000|Llu23543|Llu10898|Llu15598|Llu00919|Llu20476|Llu22676|Llu36886|Llu25405|Llu20739|Llu35670|Llu32493|Llu34275
9605	9.5034E-13	1.8627E-10	response to external stimulus	Llu02043|Llu04464|Llu10917|Llu26513|Llu25435|Llu23543|Llu07168|Llu10898|Llu02371|Llu15598|Llu15437|Llu20476|Llu22676|Llu18635|Llu19386|Llu25405|Llu19267|Llu20739|Llu35670|Llu32493|Llu34275
42221	2.2092E-12	3.4640E-10	response to chemical stimulus	Llu04464|Llu04348|Llu23543|Llu15714|Llu04164|Llu00919|Llu18635|Llu19386|Llu19267|Llu35670|Llu10917|Llu04677|Llu25435|Llu04676|Llu08953|Llu05386|Llu07168|Llu10898|Llu02371|Llu28022|Llu15598|Llu15437|Llu20476|Llu22676|Llu25405|Llu20739|Llu15110|Llu34275
43207	1.1524E-11	1.5058E-9	response to external biotic stimulus	Llu02043|Llu04464|Llu10917|Llu26513|Llu25435|Llu23543|Llu07168|Llu10898|Llu15598|Llu15437|Llu20476|Llu22676|Llu25405|Llu20739|Llu35670|Llu32493|Llu34275
51707	1.7633E-11	1.9749E-9	response to other organism	Llu02043|Llu04464|Llu10917|Llu26513|Llu25435|Llu23543|Llu07168|Llu10898|Llu15598|Llu15437|Llu20476|Llu22676|Llu25405|Llu20739|Llu35670|Llu32493|Llu34275
9607	4.8478E-11	4.7509E-9	response to biotic stimulus	Llu02043|Llu04464|Llu10917|Llu26513|Llu25435|Llu23543|Llu07168|Llu10898|Llu15598|Llu15437|Llu20476|Llu22676|Llu25405|Llu20739|Llu35670|Llu32493|Llu34275
51716	5.1062E-9	4.4481E-7	cellular response to stimulus	Llu29986|Llu04464|Llu19292|Llu26513|Llu04677|Llu25435|Llu04676|Llu15714|Llu05386|Llu10898|Llu02371|Llu04164|Llu15598|Llu00919|Llu15016|Llu20476|Llu22676|Llu18635|Llu19386|Llu25405|Llu20739|Llu35670
51704	1.0505E-8	7.5768E-7	multi-organism process	Llu02043|Llu04464|Llu10917|Llu26513|Llu25435|Llu23543|Llu07168|Llu10898|Llu15598|Llu15437|Llu20476|Llu22676|Llu25405|Llu20739|Llu35670|Llu32493|Llu34275
9620	1.0631E-8	7.5768E-7	response to fungus	Llu02043|Llu04464|Llu25435|Llu20476|Llu22676|Llu23543|Llu25405|Llu20739|Llu32493|Llu34275
50832	1.4241E-8	9.3041E-7	defense response to fungus	Llu02043|Llu25435|Llu20476|Llu22676|Llu23543|Llu25405|Llu20739|Llu32493|Llu34275
42742	1.8719E-8	1.1289E-6	defense response to bacterium	Llu15598|Llu26513|Llu25435|Llu20476|Llu23543|Llu25405|Llu10898|Llu20739|Llu35670|Llu34275
10033	1.1733E-7	6.5706E-6	response to organic substance	Llu04464|Llu04348|Llu04677|Llu25435|Llu04676|Llu08953|Llu23543|Llu15714|Llu05386|Llu10898|Llu28022|Llu04164|Llu15598|Llu00919|Llu20476|Llu22676|Llu18635|Llu35670|Llu34275
9617	1.7969E-7	9.3919E-6	response to bacterium	Llu15598|Llu26513|Llu25435|Llu20476|Llu23543|Llu25405|Llu10898|Llu20739|Llu35670|Llu34275
9628	2.2257E-7	1.0906E-5	response to abiotic stimulus	Llu04464|Llu19292|Llu04348|Llu25435|Llu27072|Llu10898|Llu02371|Llu04164|Llu14088|Llu15437|Llu18635|Llu19386|Llu25405|Llu19267|Llu20739|Llu35670|Llu32493|Llu34275
9719	7.6510E-7	3.5285E-5	response to endogenous stimulus	Llu04464|Llu04348|Llu04677|Llu25435|Llu04676|Llu08953|Llu23543|Llu15714|Llu05386|Llu28022|Llu04164|Llu15598|Llu00919|Llu20476|Llu22676|Llu18635|Llu34275
42493	1.6953E-6	7.3841E-5	response to drug	Llu15598|Llu04464|Llu10917|Llu25435|Llu18635|Llu08953|Llu23543|Llu05386|Llu28022|Llu04164
70887	3.9348E-6	1.6236E-4	cellular response to chemical stimulus	Llu04464|Llu04677|Llu04676|Llu15714|Llu05386|Llu15598|Llu00919|Llu20476|Llu22676|Llu18635|Llu19386|Llu25405|Llu20739
31347	4.1942E-6	1.6441E-4	regulation of defense response	Llu02043|Llu26513|Llu23543|Llu05386|Llu10898|Llu20739|Llu35670
33554	4.7852E-6	1.7865E-4	cellular response to stress	Llu29986|Llu04464|Llu19292|Llu26513|Llu25435|Llu15016|Llu18635|Llu19386|Llu25405|Llu02371|Llu20739|Llu04164
31349	5.7640E-6	2.0541E-4	positive regulation of defense response	Llu26513|Llu05386|Llu10898|Llu20739|Llu35670
1101	1.1175E-5	3.8091E-4	response to acid	Llu15598|Llu04464|Llu04348|Llu00919|Llu25435|Llu20476|Llu22676|Llu18635|Llu19386|Llu23543|Llu19267|Llu04164
9725	2.6581E-5	8.6831E-4	response to hormone stimulus	Llu04464|Llu04348|Llu04677|Llu04676|Llu23543|Llu15714|Llu05386|Llu04164|Llu15598|Llu00919|Llu20476|Llu22676|Llu18635|Llu34275
71229	2.8781E-5	9.0256E-4	cellular response to acid	Llu15598|Llu04464|Llu00919|Llu20476|Llu22676|Llu18635|Llu19386
80142	4.0811E-5	1.2306E-3	regulation of salicylic acid biosynthetic process	Llu10898|Llu35670
3700	4.3141E-5	1.2527E-3	transcription factor activity	Llu29986|Llu25435|Llu08953|Llu23543|Llu15714|Llu05386|Llu10898|Llu28022|Llu04164|Llu00919|Llu20476|Llu22676|Llu35670
50789	4.8178E-5	1.3490E-3	regulation of biological process	Llu29986|Llu02043|Llu04464|Llu04348|Llu26513|Llu23543|Llu15714|Llu04164|Llu00919|Llu18635|Llu36886|Llu19267|Llu35670|Llu04677|Llu25435|Llu04676|Llu08953|Llu05386|Llu07168|Llu10898|Llu28022|Llu15598|Llu20476|Llu22676|Llu20739
32870	5.2217E-5	1.4117E-3	cellular response to hormone stimulus	Llu15598|Llu00919|Llu04677|Llu20476|Llu22676|Llu18635|Llu04676|Llu15714|Llu05386
10470	5.7074E-5	1.4694E-3	regulation of gastrulation	Llu04677|Llu04676
65007	5.8100E-5	1.4694E-3	biological regulation	Llu30611|Llu29986|Llu02043|Llu04464|Llu04348|Llu26513|Llu23543|Llu15714|Llu04164|Llu00919|Llu18635|Llu36886|Llu19267|Llu35670|Llu04677|Llu25435|Llu04676|Llu08953|Llu05386|Llu07168|Llu10898|Llu28022|Llu15598|Llu15437|Llu20476|Llu22676|Llu20739
80134	6.2900E-5	1.5411E-3	regulation of response to stress	Llu02043|Llu26513|Llu23543|Llu05386|Llu10898|Llu20739|Llu35670
71310	6.7064E-5	1.5780E-3	cellular response to organic substance	Llu15598|Llu04464|Llu00919|Llu04677|Llu20476|Llu22676|Llu18635|Llu04676|Llu15714|Llu05386
45087	6.8432E-5	1.5780E-3	innate immune response	Llu15598|Llu26513|Llu25405|Llu20739|Llu32493|Llu34275
71495	7.4522E-5	1.6693E-3	cellular response to endogenous stimulus	Llu15598|Llu00919|Llu04677|Llu20476|Llu22676|Llu18635|Llu04676|Llu15714|Llu05386
10200	8.0818E-5	1.7600E-3	response to chitin	Llu25435|Llu08953|Llu23543|Llu05386|Llu28022
50794	8.9867E-5	1.9042E-3	regulation of cellular process	Llu29986|Llu02043|Llu04348|Llu26513|Llu04677|Llu25435|Llu04676|Llu08953|Llu23543|Llu15714|Llu05386|Llu07168|Llu10898|Llu28022|Llu04164|Llu15598|Llu00919|Llu20476|Llu22676|Llu36886|Llu19267|Llu20739|Llu35670
30528	1.0143E-4	2.0806E-3	transcription regulator activity	Llu29986|Llu25435|Llu08953|Llu23543|Llu15714|Llu05386|Llu10898|Llu28022|Llu04164|Llu00919|Llu20476|Llu22676|Llu35670
8150	1.0350E-4	2.0806E-3	biological_process	Llu30611|Llu29986|Llu02043|Llu04464|Llu03396|Llu04348|Llu26513|Llu23543|Llu15714|Llu04164|Llu00919|Llu18635|Llu19386|Llu36886|Llu19267|Llu35670|Llu19292|Llu10917|Llu00398|Llu04677|Llu25435|Llu00399|Llu04676|Llu08953|Llu07000|Llu27072|Llu05386|Llu07168|Llu10898|Llu02371|Llu28022|Llu14088|Llu15598|Llu15437|Llu15016|Llu20476|Llu22676|Llu25405|Llu20739|Llu15110|Llu32493|Llu34275
43902	1.1346E-4	2.2239E-3	positive regulation of multi-organism process	Llu02043|Llu10898|Llu35670
48518	1.2167E-4	2.3216E-3	positive regulation of biological process	Llu02043|Llu04464|Llu04348|Llu26513|Llu25435|Llu18635|Llu05386|Llu07168|Llu10898|Llu20739|Llu04164|Llu35670
43565	1.2437E-4	2.3216E-3	sequence-specific DNA binding	Llu29986|Llu25435|Llu20476|Llu22676|Llu23543|Llu05386|Llu10898|Llu04164|Llu35670
32101	1.4376E-4	2.5932E-3	regulation of response to external stimulus	Llu29986|Llu02043|Llu10898|Llu35670
6955	1.4658E-4	2.5932E-3	immune response	Llu15598|Llu26513|Llu25405|Llu20739|Llu32493|Llu34275
48226	1.4885E-4	2.5932E-3	Casparian strip	Llu04677|Llu04676
6970	1.6366E-4	2.7893E-3	response to osmotic stress	Llu14088|Llu04464|Llu04348|Llu25435|Llu18635|Llu02371|Llu32493|Llu34275
48584	1.6737E-4	2.7918E-3	positive regulation of response to stimulus	Llu26513|Llu05386|Llu07168|Llu10898|Llu20739|Llu35670
42659	1.7843E-4	2.9143E-3	regulation of cell fate specification	Llu04677|Llu04676
2237	1.8514E-4	2.9622E-3	response to molecule of bacterial origin	Llu23543|Llu10898|Llu35670
7154	2.4289E-4	3.7738E-3	cell communication	Llu15598|Llu00919|Llu26513|Llu04677|Llu20476|Llu22676|Llu18635|Llu04676|Llu19386|Llu05386|Llu02371|Llu20739
44420	2.4549E-4	3.7738E-3	extracellular matrix part	Llu04677|Llu04676
2376	2.9160E-4	4.3964E-3	immune system process	Llu15598|Llu26513|Llu25405|Llu20739|Llu32493|Llu34275
9651	3.1908E-4	4.7199E-3	response to salt stress	Llu14088|Llu04464|Llu25435|Llu18635|Llu02371|Llu32493|Llu34275
45088	3.7207E-4	5.4018E-3	regulation of innate immune response	Llu26513|Llu10898|Llu20739|Llu35670
9627	3.9088E-4	5.4397E-3	systemic acquired resistance	Llu15598|Llu20739|Llu34275
9723	3.9106E-4	5.4397E-3	response to ethylene stimulus	Llu04464|Llu00919|Llu15714|Llu05386|Llu34275
48583	3.9549E-4	5.4397E-3	regulation of response to stimulus	Llu29986|Llu02043|Llu26513|Llu23543|Llu05386|Llu07168|Llu10898|Llu20739|Llu35670
44426	4.1100E-4	5.5346E-3	cell wall part	Llu04677|Llu04676
10224	4.3277E-4	5.5346E-3	response to UV-B	Llu15437|Llu10898|Llu35670
23060	4.5319E-4	5.5346E-3	signal transmission	Llu15598|Llu00919|Llu26513|Llu04677|Llu20476|Llu22676|Llu04676|Llu36886|Llu15714|Llu05386|Llu20739
23046	4.5506E-4	5.5346E-3	signaling process	Llu15598|Llu00919|Llu26513|Llu04677|Llu20476|Llu22676|Llu04676|Llu36886|Llu15714|Llu05386|Llu20739
7492	4.5887E-4	5.5346E-3	endoderm development	Llu04677|Llu04676
1704	4.5887E-4	5.5346E-3	formation of primary germ layer	Llu04677|Llu04676
1706	4.5887E-4	5.5346E-3	endoderm formation	Llu04677|Llu04676
10204	4.5887E-4	5.5346E-3	defense response signaling pathway, resistance gene-independent	Llu26513|Llu20739
42430	4.9296E-4	5.8558E-3	indole and derivative metabolic process	Llu25435|Llu18635|Llu25405
71219	5.0931E-4	5.9597E-3	cellular response to molecule of bacterial origin	Llu10898|Llu35670
10453	5.6232E-4	6.4833E-3	regulation of cell fate commitment	Llu04677|Llu04676
10817	6.2833E-4	7.1393E-3	regulation of hormone levels	Llu04464|Llu15437|Llu18635|Llu19267|Llu10898|Llu35670
9814	6.5403E-4	7.2534E-3	defense response, incompatible interaction	Llu15598|Llu20739|Llu32493|Llu34275
9755	6.5688E-4	7.2534E-3	hormone-mediated signaling pathway	Llu00919|Llu04677|Llu20476|Llu22676|Llu04676|Llu15714|Llu05386
10565	6.6622E-4	7.2544E-3	regulation of cellular ketone metabolic process	Llu04348|Llu10898|Llu35670
44462	6.7603E-4	7.2604E-3	external encapsulating structure part	Llu04677|Llu04676
48196	7.3671E-4	7.7010E-3	middle lamella-containing extracellular matrix	Llu04677|Llu04676
9531	7.3671E-4	7.7010E-3	secondary cell wall	Llu04677|Llu04676
10112	7.9992E-4	8.2518E-3	regulation of systemic acquired resistance	Llu10898|Llu35670
50776	8.3446E-4	8.4963E-3	regulation of immune response	Llu26513|Llu10898|Llu20739|Llu35670
30104	8.6566E-4	8.7010E-3	water homeostasis	Llu04677|Llu04676
23052	9.0867E-4	9.0177E-3	signaling	Llu15598|Llu00919|Llu26513|Llu04677|Llu20476|Llu22676|Llu04676|Llu36886|Llu15714|Llu05386|Llu20739
7369	9.3392E-4	9.1525E-3	gastrulation	Llu04677|Llu04676
23033	1.0385E-3	1.0052E-2	signaling pathway	Llu15598|Llu00919|Llu26513|Llu04677|Llu20476|Llu22676|Llu04676|Llu15714|Llu05386|Llu20739
5774	1.1278E-3	1.0782E-2	vacuolar membrane	Llu19292|Llu10917|Llu19386|Llu19267|Llu02371|Llu32493
10243	1.1449E-3	1.0784E-2	response to organic nitrogen	Llu25435|Llu08953|Llu23543|Llu05386|Llu28022
44437	1.1606E-3	1.0784E-2	vacuolar part	Llu19292|Llu10917|Llu19386|Llu19267|Llu02371|Llu32493
7165	1.1692E-3	1.0784E-2	signal transduction	Llu15598|Llu00919|Llu26513|Llu04677|Llu20476|Llu22676|Llu04676|Llu36886|Llu05386|Llu20739
2682	1.1829E-3	1.0784E-2	regulation of immune system process	Llu26513|Llu10898|Llu20739|Llu35670
2831	1.2283E-3	1.0930E-2	regulation of response to biotic stimulus	Llu02043|Llu10898|Llu35670
2229	1.3128E-3	1.0930E-2	defense response to oomycetes	Llu10898|Llu35670
71456	1.3128E-3	1.0930E-2	cellular response to hypoxia	Llu25405|Llu20739
9867	1.3143E-3	1.0930E-2	jasmonic acid mediated signaling pathway	Llu00919|Llu20476|Llu22676
31326	1.3300E-3	1.0930E-2	regulation of cellular biosynthetic process	Llu29986|Llu04348|Llu25435|Llu08953|Llu23543|Llu15714|Llu05386|Llu10898|Llu28022|Llu04164|Llu00919|Llu20476|Llu22676|Llu35670
6355	1.3450E-3	1.0930E-2	regulation of transcription, DNA-dependent	Llu29986|Llu25435|Llu08953|Llu23543|Llu15714|Llu05386|Llu10898|Llu28022|Llu04164|Llu00919|Llu20476|Llu22676|Llu35670
45449	1.3450E-3	1.0930E-2	regulation of transcription	Llu29986|Llu25435|Llu08953|Llu23543|Llu15714|Llu05386|Llu10898|Llu28022|Llu04164|Llu00919|Llu20476|Llu22676|Llu35670
10030	1.3960E-3	1.0930E-2	positive regulation of seed germination	Llu04464|Llu18635
9889	1.4731E-3	1.0930E-2	regulation of biosynthetic process	Llu29986|Llu04348|Llu25435|Llu08953|Llu23543|Llu15714|Llu05386|Llu10898|Llu28022|Llu04164|Llu00919|Llu20476|Llu22676|Llu35670
9873	1.5620E-3	1.0930E-2	ethylene mediated signaling pathway	Llu00919|Llu15714|Llu05386
71395	1.5620E-3	1.0930E-2	cellular response to jasmonic acid stimulus	Llu00919|Llu20476|Llu22676
10337	1.5698E-3	1.0930E-2	regulation of salicylic acid metabolic process	Llu10898|Llu35670
55075	1.5698E-3	1.0930E-2	potassium ion homeostasis	Llu04677|Llu04676
9743	1.6206E-3	1.0930E-2	response to carbohydrate stimulus	Llu25435|Llu08953|Llu23543|Llu05386|Llu28022
2833	1.6604E-3	1.0930E-2	positive regulation of response to biotic stimulus	Llu10898|Llu35670
10232	1.6604E-3	1.0930E-2	vascular transport	Llu04677|Llu04676
10233	1.6604E-3	1.0930E-2	phloem transport	Llu04677|Llu04676
9411	1.6618E-3	1.0930E-2	response to UV	Llu15437|Llu10898|Llu35670
51709	1.6730E-3	1.0930E-2	regulation of killing of cells of another organism	Llu02043
51710	1.6730E-3	1.0930E-2	regulation of cytolysis of cells of another organism	Llu02043
51712	1.6730E-3	1.0930E-2	positive regulation of killing of cells of another organism	Llu02043
51714	1.6730E-3	1.0930E-2	positive regulation of cytolysis of cells of another organism	Llu02043
51802	1.6730E-3	1.0930E-2	regulation of cytolysis of cells in other organism involved in symbiotic interaction	Llu02043
51804	1.6730E-3	1.0930E-2	positive regulation of cytolysis of cells in other organism involved in symbiotic interaction	Llu02043
31341	1.6730E-3	1.0930E-2	regulation of cell killing	Llu02043
31343	1.6730E-3	1.0930E-2	positive regulation of cell killing	Llu02043
51839	1.6730E-3	1.0930E-2	regulation by host of cytolysis of symbiont cells	Llu02043
51841	1.6730E-3	1.0930E-2	positive regulation by host of cytolysis of symbiont cells	Llu02043
45919	1.6730E-3	1.0930E-2	positive regulation of cytolysis	Llu02043
44126	1.6730E-3	1.0930E-2	regulation of growth of symbiont in host	Llu02043
44130	1.6730E-3	1.0930E-2	negative regulation of growth of symbiont in host	Llu02043
44144	1.6730E-3	1.0930E-2	modulation of growth of symbiont involved in interaction with host	Llu02043
44146	1.6730E-3	1.0930E-2	negative regulation of growth of symbiont involved in interaction with host	Llu02043
42268	1.6730E-3	1.0930E-2	regulation of cytolysis	Llu02043
71453	1.7534E-3	1.1361E-2	cellular response to oxygen levels	Llu25405|Llu20739
2239	2.1497E-3	1.3775E-2	response to oomycetes	Llu10898|Llu35670
3677	2.1611E-3	1.3775E-2	DNA binding	Llu29986|Llu25435|Llu08953|Llu23543|Llu15714|Llu05386|Llu10898|Llu28022|Llu04164|Llu00919|Llu20476|Llu22676|Llu35670
51252	2.1790E-3	1.3777E-2	regulation of RNA metabolic process	Llu29986|Llu25435|Llu08953|Llu23543|Llu15714|Llu05386|Llu10898|Llu28022|Llu04164|Llu00919|Llu20476|Llu22676|Llu35670
9753	2.3123E-3	1.4503E-2	response to jasmonic acid stimulus	Llu00919|Llu20476|Llu22676|Llu04164
14070	2.3351E-3	1.4530E-2	response to organic cyclic substance	Llu15598|Llu04677|Llu04676|Llu23543|Llu04164
42631	2.4722E-3	1.5142E-2	cellular response to water deprivation	Llu18635|Llu19386
71462	2.4722E-3	1.5142E-2	cellular response to water	Llu18635|Llu19386
9705	2.5617E-3	1.5569E-2	plant-type vacuole membrane	Llu19292|Llu19386|Llu19267
16638	2.6990E-3	1.6153E-2	oxidoreductase activity, acting on the CH-NH2 group of donors	Llu04464|Llu02371
31012	2.6990E-3	1.6153E-2	extracellular matrix	Llu04677|Llu04676
32103	3.0570E-3	1.8157E-2	positive regulation of response to external stimulus	Llu10898|Llu35670
71369	3.0804E-3	1.8158E-2	cellular response to ethylene stimulus	Llu00919|Llu15714|Llu05386
10556	3.1396E-3	1.8369E-2	regulation of macromolecule biosynthetic process	Llu29986|Llu25435|Llu08953|Llu23543|Llu15714|Llu05386|Llu10898|Llu28022|Llu04164|Llu00919|Llu20476|Llu22676|Llu35670
35529	3.3432E-3	1.9132E-2	NADH pyrophosphatase activity	Llu07168
10055	3.3432E-3	1.9132E-2	atrichoblast differentiation	Llu29986
10186	3.3432E-3	1.9132E-2	positive regulation of cellular defense response	Llu05386
6519	3.4615E-3	1.9665E-2	cellular amino acid and derivative metabolic process	Llu04464|Llu15437|Llu26513|Llu18635|Llu02371|Llu15110
10305	3.5670E-3	1.9694E-2	leaf vascular tissue pattern formation	Llu04677|Llu04676
45995	3.5670E-3	1.9694E-2	regulation of embryonic development	Llu04677|Llu04676
9404	3.5670E-3	1.9694E-2	toxin metabolic process	Llu25435|Llu15110
34605	3.5670E-3	1.9694E-2	cellular response to heat	Llu25435|Llu04164
9817	3.7002E-3	2.0146E-2	defense response to fungus, incompatible interaction	Llu32493|Llu34275
46885	3.7002E-3	2.0146E-2	regulation of hormone biosynthetic process	Llu10898|Llu35670
19219	4.2900E-3	2.3196E-2	regulation of nucleobase, nucleoside, nucleotide and nucleic acid metabolic process	Llu29986|Llu25435|Llu08953|Llu23543|Llu15714|Llu05386|Llu10898|Llu28022|Llu04164|Llu00919|Llu20476|Llu22676|Llu35670
34050	4.4009E-3	2.3472E-2	host programmed cell death induced by symbiont	Llu26513|Llu20739
9626	4.4009E-3	2.3472E-2	plant-type hypersensitive response	Llu26513|Llu20739
6790	4.5645E-3	2.4179E-2	sulfur metabolic process	Llu04464|Llu25435|Llu25405|Llu15110
65001	4.6971E-3	2.4715E-2	specification of axis polarity	Llu04677|Llu04676
50662	4.7668E-3	2.4914E-2	coenzyme binding	Llu15598|Llu27072|Llu07168|Llu20739
10441	5.0107E-3	2.5845E-2	guard cell development	Llu30611
10442	5.0107E-3	2.5845E-2	guard cell morphogenesis	Llu30611
71396	5.0601E-3	2.5929E-2	cellular response to lipid	Llu04464|Llu04677|Llu18635|Llu04676
70417	5.4766E-3	2.7881E-2	cellular response to cold	Llu19292|Llu04164
80090	5.5930E-3	2.8290E-2	regulation of primary metabolic process	Llu29986|Llu04348|Llu25435|Llu08953|Llu23543|Llu15714|Llu05386|Llu10898|Llu28022|Llu04164|Llu00919|Llu20476|Llu22676|Llu35670
160	6.0754E-3	3.0533E-2	two-component signal transduction system (phosphorelay)	Llu00919|Llu15714|Llu05386
42435	6.1400E-3	3.0661E-2	indole derivative biosynthetic process	Llu25435|Llu25405
46677	6.3054E-3	3.1287E-2	response to antibiotic	Llu15598|Llu18635|Llu23543|Llu04164
19748	6.4274E-3	3.1692E-2	secondary metabolic process	Llu15437|Llu26513|Llu25435|Llu25405|Llu15110
71407	6.6175E-3	3.2426E-2	cellular response to organic cyclic substance	Llu15598|Llu04677|Llu04676
6968	6.6755E-3	3.2507E-2	cellular defense response	Llu30611
5507	6.7775E-3	3.2800E-2	copper ion binding	Llu15598|Llu04464|Llu02371
10468	7.0180E-3	3.3755E-2	regulation of gene expression	Llu29986|Llu25435|Llu08953|Llu23543|Llu15714|Llu05386|Llu10898|Llu28022|Llu04164|Llu00919|Llu20476|Llu22676|Llu35670
325	7.1877E-3	3.4152E-2	plant-type vacuole	Llu19292|Llu19386|Llu19267
43900	7.1877E-3	3.4152E-2	regulation of multi-organism process	Llu02043|Llu10898|Llu35670
80043	7.7593E-3	3.6427E-2	quercetin 3-O-glucosyltransferase activity	Llu15437|Llu18635
80044	7.7593E-3	3.6427E-2	quercetin 7-O-glucosyltransferase activity	Llu15437|Llu18635
9751	7.9626E-3	3.7159E-2	response to salicylic acid stimulus	Llu15598|Llu23543|Llu04164
10285	8.3376E-3	3.7352E-2	L,L-diaminopimelate aminotransferase activity	Llu15598
10446	8.3376E-3	3.7352E-2	response to alkalinity	Llu02371
4352	8.3376E-3	3.7352E-2	glutamate dehydrogenase activity	Llu02371
47631	8.3376E-3	3.7352E-2	ADP-ribose diphosphatase activity	Llu07168
9815	8.3376E-3	3.7352E-2	1-aminocyclopropane-1-carboxylate oxidase activity	Llu04464
71475	8.3376E-3	3.7352E-2	cellular hyperosmotic salinity response	Llu18635
71497	8.3376E-3	3.7352E-2	cellular response to freezing	Llu04164
42434	8.5341E-3	3.8016E-2	indole derivative metabolic process	Llu25435|Llu25405
31323	8.8718E-3	3.8913E-2	regulation of cellular metabolic process	Llu29986|Llu04348|Llu25435|Llu08953|Llu23543|Llu15714|Llu05386|Llu10898|Llu28022|Llu04164|Llu00919|Llu20476|Llu22676|Llu35670
2218	8.9341E-3	3.8913E-2	activation of innate immune response	Llu26513|Llu20739
6833	8.9341E-3	3.8913E-2	water transport	Llu04677|Llu04676
42044	8.9341E-3	3.8913E-2	fluid transport	Llu04677|Llu04676
71236	9.3423E-3	4.0466E-2	cellular response to antibiotic	Llu15598|Llu18635
32350	9.9700E-3	4.1193E-2	regulation of hormone metabolic process	Llu10898|Llu35670
80002	9.9969E-3	4.1193E-2	UDP-glucose:4-aminobenzoate acylglucosyltransferase activity	Llu18635
2215	9.9969E-3	4.1193E-2	defense response to nematode	Llu32493
18874	9.9969E-3	4.1193E-2	benzoate metabolic process	Llu18635
46577	9.9969E-3	4.1193E-2	long-chain-alcohol oxidase activity	Llu27072
9727	9.9969E-3	4.1193E-2	detection of ethylene stimulus	Llu04464
71398	9.9969E-3	4.1193E-2	cellular response to fatty acid	Llu04464
10116	9.9969E-3	4.1193E-2	positive regulation of abscisic acid biosynthetic process	Llu04348
10185	9.9969E-3	4.1193E-2	regulation of cellular defense response	Llu05386
6575	1.0036E-2	4.1193E-2	cellular amino acid derivative metabolic process	Llu04464|Llu15437|Llu26513|Llu15110
2253	1.0183E-2	4.1367E-2	activation of immune response	Llu26513|Llu20739
9742	1.0183E-2	4.1367E-2	brassinosteroid mediated signaling pathway	Llu04677|Llu04676
42538	1.0399E-2	4.2024E-2	hyperosmotic salinity response	Llu14088|Llu18635
71367	1.1280E-2	4.5352E-2	cellular response to brassinosteroid stimulus	Llu04677|Llu04676
4551	1.1654E-2	4.6144E-2	nucleotide diphosphatase activity	Llu07168
19144	1.1654E-2	4.6144E-2	ADP-sugar diphosphatase activity	Llu07168
70542	1.1654E-2	4.6144E-2	response to fatty acid	Llu04464
5618	1.2013E-2	4.7327E-2	cell wall	Llu30611|Llu04464|Llu04677|Llu04676|Llu32493
51171	1.2188E-2	4.7561E-2	regulation of nitrogen compound metabolic process	Llu29986|Llu25435|Llu08953|Llu23543|Llu15714|Llu05386|Llu10898|Llu28022|Llu04164|Llu00919|Llu20476|Llu22676|Llu35670
43401	1.2194E-2	4.7561E-2	steroid hormone mediated signaling pathway	Llu04677|Llu04676
30312	1.2305E-2	4.7758E-2	external encapsulating structure	Llu30611|Llu04464|Llu04677|Llu04676|Llu32493
9798	1.2427E-2	4.7993E-2	axis specification	Llu04677|Llu04676
9414	1.2814E-2	4.9092E-2	response to water deprivation	Llu25435|Llu18635|Llu19386|Llu19267
65008	1.2885E-2	4.9092E-2	regulation of biological quality	Llu30611|Llu04464|Llu15437|Llu04677|Llu18635|Llu04676|Llu19267|Llu10898|Llu35670
55067	1.2899E-2	4.9092E-2	monovalent inorganic cation homeostasis	Llu04677|Llu04676
9415	1.3133E-2	4.9681E-2	response to water	Llu25435|Llu18635|Llu19386|Llu19267
46482	1.3308E-2	4.9681E-2	para-aminobenzoic acid metabolic process	Llu18635
46655	1.3308E-2	4.9681E-2	folic acid metabolic process	Llu18635
71474	1.3308E-2	4.9681E-2	cellular hyperosmotic response	Llu18635
