## Supplemental Tables for "Defense mechanisms in *Lupinus luteus* against *Colletotrichum lupini*, involving TIR-NBS-LRR protein, hypersensitive response and phenylpropanoid pathways": Table S7.xlsx

### Sheet: Table S6
Table S7: Functional enrichment of common genes upregulated at 24, 60, and 84 hpi in the resistant plants.
GO-ID	p-value	corr p-value	Description	Genes in test set
9698	1.5675E-14	1.5847E-11	phenylpropanoid metabolic process	Llu25430|Llu08282|Llu22527|Llu34612|Llu14632|Llu00596|Llu15459|Llu35315|Llu22567|Llu13628|Llu11627
9699	6.7108E-14	3.3923E-11	phenylpropanoid biosynthetic process	Llu25430|Llu08282|Llu22527|Llu34612|Llu00596|Llu15459|Llu35315|Llu22567|Llu13628|Llu11627
19748	1.5517E-13	3.9721E-11	secondary metabolic process	Llu25430|Llu34612|Llu00596|Llu35315|Llu36305|Llu13628|Llu11627|Llu08282|Llu22527|Llu21922|Llu14632|Llu15459|Llu16259|Llu22567
6519	1.5715E-13	3.9721E-11	cellular amino acid and derivative metabolic process	Llu25430|Llu00297|Llu34612|Llu00596|Llu35315|Llu20384|Llu13628|Llu11736|Llu11627|Llu08282|Llu22527|Llu21922|Llu14632|Llu15459|Llu22567
42398	1.2181E-11	2.4631E-9	cellular amino acid derivative biosynthetic process	Llu25430|Llu08282|Llu22527|Llu34612|Llu00596|Llu15459|Llu35315|Llu22567|Llu13628|Llu11627
6575	3.8486E-11	6.4848E-9	cellular amino acid derivative metabolic process	Llu25430|Llu08282|Llu22527|Llu34612|Llu14632|Llu00596|Llu15459|Llu35315|Llu22567|Llu13628|Llu11627
6950	5.9112E-11	8.5375E-9	response to stress	Llu29524|Llu25430|Llu00297|Llu28459|Llu24081|Llu26248|Llu32422|Llu36305|Llu20056|Llu22134|Llu30109|Llu11736|Llu09166|Llu29485|Llu21922|Llu13347|Llu16259|Llu15237|Llu16073|Llu35424|Llu30110|Llu30111|Llu34584
42221	1.3329E-10	1.6844E-8	response to chemical stimulus	Llu29524|Llu25430|Llu00297|Llu28459|Llu00596|Llu24081|Llu26248|Llu32422|Llu36305|Llu20384|Llu20056|Llu30109|Llu11736|Llu09166|Llu29485|Llu15459|Llu13347|Llu16259|Llu15237|Llu35424|Llu30110|Llu30111|Llu34584
50896	2.7768E-10	3.1193E-8	response to stimulus	Llu29524|Llu28459|Llu20056|Llu22134|Llu11736|Llu29485|Llu08282|Llu14632|Llu13347|Llu16259|Llu16073|Llu34584|Llu25430|Llu00297|Llu00596|Llu24081|Llu26248|Llu32422|Llu36305|Llu20384|Llu30109|Llu09166|Llu21922|Llu15459|Llu15237|Llu35424|Llu30110|Llu30111
9813	3.9672E-9	4.0108E-7	flavonoid biosynthetic process	Llu08282|Llu22527|Llu34612|Llu35315|Llu22567|Llu13628
9812	1.0884E-8	1.0003E-6	flavonoid metabolic process	Llu08282|Llu22527|Llu34612|Llu35315|Llu22567|Llu13628
44283	1.6165E-8	1.3619E-6	small molecule biosynthetic process	Llu25430|Llu34612|Llu00596|Llu35315|Llu13628|Llu11736|Llu11627|Llu08282|Llu22527|Llu21922|Llu15459|Llu16259|Llu22567
9725	2.6503E-8	2.0611E-6	response to hormone stimulus	Llu28459|Llu00596|Llu26248|Llu32422|Llu20056|Llu30109|Llu09166|Llu29485|Llu15459|Llu13347|Llu16259|Llu15237|Llu35424|Llu30110|Llu30111|Llu34584
9628	2.8722E-8	2.0741E-6	response to abiotic stimulus	Llu29524|Llu00297|Llu24081|Llu26248|Llu32422|Llu36305|Llu20056|Llu11736|Llu09166|Llu29485|Llu08282|Llu21922|Llu14632|Llu13347|Llu16259|Llu15237|Llu34584
10035	4.6637E-8	3.0111E-6	response to inorganic substance	Llu29524|Llu25430|Llu00297|Llu24081|Llu32422|Llu36305|Llu20056|Llu11736|Llu29485|Llu13347|Llu16259|Llu15237|Llu34584
44281	4.7653E-8	3.0111E-6	small molecule metabolic process	Llu25430|Llu00297|Llu34612|Llu00596|Llu35315|Llu36305|Llu20384|Llu13628|Llu11736|Llu11627|Llu08282|Llu22527|Llu21922|Llu14632|Llu15459|Llu16259|Llu22567
16210	1.2650E-7	7.3068E-6	naringenin-chalcone synthase activity	Llu22527|Llu34612|Llu13628
9719	1.3009E-7	7.3068E-6	response to endogenous stimulus	Llu28459|Llu00596|Llu26248|Llu32422|Llu20056|Llu30109|Llu09166|Llu29485|Llu15459|Llu13347|Llu16259|Llu15237|Llu35424|Llu30110|Llu30111|Llu34584
19840	3.3321E-7	1.7216E-5	isoprenoid binding	Llu16259|Llu30110|Llu30111|Llu30109
9636	3.4058E-7	1.7216E-5	response to toxin	Llu00596|Llu32422|Llu15459|Llu13347|Llu16259|Llu20056|Llu29485
10033	6.0381E-7	2.8511E-5	response to organic substance	Llu28459|Llu00596|Llu26248|Llu32422|Llu20056|Llu30109|Llu09166|Llu29485|Llu15459|Llu13347|Llu16259|Llu15237|Llu35424|Llu30110|Llu30111|Llu34584
19438	6.2043E-7	2.8511E-5	aromatic compound biosynthetic process	Llu25430|Llu08282|Llu22527|Llu34612|Llu00596|Llu15459|Llu35315|Llu22567|Llu13628|Llu11627
1101	9.0784E-7	3.9906E-5	response to acid	Llu29524|Llu00596|Llu24081|Llu26248|Llu15459|Llu16259|Llu36305|Llu15237|Llu35424|Llu11736|Llu34584|Llu09166
9605	1.0446E-6	4.4005E-5	response to external stimulus	Llu00297|Llu28459|Llu24081|Llu26248|Llu32422|Llu20056|Llu11736|Llu09166|Llu29485|Llu13347|Llu16259|Llu16073|Llu35424
70887	1.9370E-6	7.5734E-5	cellular response to chemical stimulus	Llu25430|Llu28459|Llu26248|Llu32422|Llu16259|Llu15237|Llu20384|Llu30110|Llu30111|Llu30109|Llu11736|Llu09166
42562	2.0226E-6	7.5734E-5	hormone binding	Llu16259|Llu30110|Llu30111|Llu30109
10043	2.0226E-6	7.5734E-5	response to zinc ion	Llu32422|Llu13347|Llu20056|Llu29485
6558	3.4339E-6	1.2331E-4	L-phenylalanine metabolic process	Llu14632|Llu00596|Llu15459
9063	3.5370E-6	1.2331E-4	cellular amino acid catabolic process	Llu14632|Llu00596|Llu15459|Llu11736
6520	3.8678E-6	1.2867E-4	cellular amino acid metabolic process	Llu00297|Llu21922|Llu14632|Llu00596|Llu15459|Llu20384|Llu11736
6880	3.9454E-6	1.2867E-4	intracellular sequestering of iron ion	Llu13347|Llu20056|Llu29485
46395	4.2131E-6	1.2907E-4	carboxylic acid catabolic process	Llu14632|Llu00596|Llu15459|Llu36305|Llu11736
16054	4.2131E-6	1.2907E-4	organic acid catabolic process	Llu14632|Llu00596|Llu15459|Llu36305|Llu11736
8199	4.5048E-6	1.3142E-4	ferric iron binding	Llu13347|Llu20056|Llu29485
9310	4.5496E-6	1.3142E-4	amine catabolic process	Llu14632|Llu00596|Llu15459|Llu11736
6952	4.9890E-6	1.4011E-4	defense response	Llu28459|Llu26248|Llu32422|Llu16073|Llu35424|Llu30110|Llu22134|Llu30111|Llu30109|Llu09166
9074	5.7761E-6	1.5783E-4	aromatic amino acid family catabolic process	Llu14632|Llu00596|Llu15459
43207	6.3326E-6	1.6848E-4	response to external biotic stimulus	Llu28459|Llu26248|Llu32422|Llu13347|Llu16259|Llu16073|Llu35424|Llu20056|Llu09166|Llu29485
19752	6.8153E-6	1.7451E-4	carboxylic acid metabolic process	Llu00297|Llu21922|Llu14632|Llu00596|Llu15459|Llu16259|Llu36305|Llu20384|Llu11736|Llu11627
5506	6.9046E-6	1.7451E-4	iron ion binding	Llu25430|Llu32422|Llu13347|Llu35315|Llu36305|Llu20056|Llu29485
51707	8.0331E-6	1.9808E-4	response to other organism	Llu28459|Llu26248|Llu32422|Llu13347|Llu16259|Llu16073|Llu35424|Llu20056|Llu09166|Llu29485
9072	8.5262E-6	2.0524E-4	aromatic amino acid family metabolic process	Llu14632|Llu00596|Llu15459|Llu20384
44106	1.0135E-5	2.3829E-4	cellular amine metabolic process	Llu00297|Llu21922|Llu14632|Llu00596|Llu15459|Llu20384|Llu11736
42542	1.0927E-5	2.5106E-4	response to hydrogen peroxide	Llu25430|Llu32422|Llu13347|Llu20056|Llu29485
51238	1.2043E-5	2.6468E-4	sequestering of metal ion	Llu13347|Llu20056|Llu29485
10427	1.2043E-5	2.6468E-4	abscisic acid binding	Llu30110|Llu30111|Llu30109
43436	1.2891E-5	2.7319E-4	oxoacid metabolic process	Llu00297|Llu21922|Llu14632|Llu00596|Llu15459|Llu16259|Llu36305|Llu20384|Llu11736|Llu11627
6082	1.2970E-5	2.7319E-4	organic acid metabolic process	Llu00297|Llu21922|Llu14632|Llu00596|Llu15459|Llu16259|Llu36305|Llu20384|Llu11736|Llu11627
9607	1.4122E-5	2.9137E-4	response to biotic stimulus	Llu28459|Llu26248|Llu32422|Llu13347|Llu16259|Llu16073|Llu35424|Llu20056|Llu09166|Llu29485
42180	1.6302E-5	3.2963E-4	cellular ketone metabolic process	Llu00297|Llu21922|Llu14632|Llu00596|Llu15459|Llu16259|Llu36305|Llu20384|Llu11736|Llu11627
4864	2.1667E-5	4.2951E-4	phosphoprotein phosphatase inhibitor activity	Llu30110|Llu30111|Llu30109
19212	2.5129E-5	4.7727E-4	phosphatase inhibitor activity	Llu30110|Llu30111|Llu30109
46677	2.5818E-5	4.7727E-4	response to antibiotic	Llu00596|Llu15459|Llu13347|Llu16259|Llu20056|Llu29485
44282	2.6146E-5	4.7727E-4	small molecule catabolic process	Llu14632|Llu00596|Llu15459|Llu16259|Llu36305|Llu11736
46287	2.6614E-5	4.7727E-4	isoflavonoid metabolic process	Llu35315|Llu22567
9717	2.6614E-5	4.7727E-4	isoflavonoid biosynthetic process	Llu35315|Llu22567
9987	2.6908E-5	4.7727E-4	cellular process	Llu29524|Llu28459|Llu34612|Llu20056|Llu11736|Llu29485|Llu08282|Llu22527|Llu14632|Llu13347|Llu16259|Llu22567|Llu34584|Llu25430|Llu00297|Llu00596|Llu24081|Llu26248|Llu32422|Llu35315|Llu36305|Llu20384|Llu13628|Llu30109|Llu09166|Llu11627|Llu21922|Llu15459|Llu15237|Llu35424|Llu30110|Llu30111
17144	2.7494E-5	4.7925E-4	drug metabolic process	Llu21922|Llu14632|Llu16259|Llu20384|Llu11736|Llu11627
45548	3.7227E-5	6.3791E-4	phenylalanine ammonia-lyase activity	Llu00596|Llu15459
9308	3.8486E-5	6.4850E-4	amine metabolic process	Llu00297|Llu21922|Llu14632|Llu00596|Llu15459|Llu20384|Llu11736
6826	5.0758E-5	8.3554E-4	iron ion transport	Llu13347|Llu20056|Llu29485
51704	5.1240E-5	8.3554E-4	multi-organism process	Llu28459|Llu26248|Llu32422|Llu13347|Llu16259|Llu16073|Llu35424|Llu20056|Llu22134|Llu09166|Llu29485
16598	6.3710E-5	1.0224E-3	protein arginylation	Llu00596|Llu15459
32870	6.7019E-5	1.0587E-3	cellular response to hormone stimulus	Llu28459|Llu26248|Llu16259|Llu15237|Llu30110|Llu30111|Llu30109|Llu09166
6555	7.0049E-5	1.0895E-3	methionine metabolic process	Llu21922|Llu14632|Llu11736
6879	8.1267E-5	1.2322E-3	cellular iron ion homeostasis	Llu13347|Llu20056|Llu29485
9414	8.1656E-5	1.2322E-3	response to water deprivation	Llu29524|Llu24081|Llu36305|Llu15237|Llu11736|Llu34584
9415	8.5008E-5	1.2639E-3	response to water	Llu29524|Llu24081|Llu36305|Llu15237|Llu11736|Llu34584
71495	9.2543E-5	1.3518E-3	cellular response to endogenous stimulus	Llu28459|Llu26248|Llu16259|Llu15237|Llu30110|Llu30111|Llu30109|Llu09166
33293	9.3598E-5	1.3518E-3	monocarboxylic acid binding	Llu30110|Llu30111|Llu30109
9058	9.4976E-5	1.3524E-3	biosynthetic process	Llu25430|Llu34612|Llu00596|Llu35315|Llu36305|Llu13628|Llu11736|Llu11627|Llu08282|Llu22527|Llu21922|Llu14632|Llu15459|Llu16259|Llu22567
10326	9.7170E-5	1.3644E-3	methionine-oxo-acid transaminase activity	Llu21922|Llu14632
6559	1.1650E-4	1.5917E-3	L-phenylalanine catabolic process	Llu00596|Llu15459
16841	1.1650E-4	1.5917E-3	ammonia-lyase activity	Llu00596|Llu15459
302	1.3249E-4	1.7860E-3	response to reactive oxygen species	Llu25430|Llu32422|Llu13347|Llu20056|Llu29485
19208	1.5502E-4	2.0354E-3	phosphatase regulator activity	Llu30110|Llu30111|Llu30109
19888	1.5502E-4	2.0354E-3	protein phosphatase regulator activity	Llu30110|Llu30111|Llu30109
9755	1.6787E-4	2.1759E-3	hormone-mediated signaling pathway	Llu28459|Llu26248|Llu15237|Llu30110|Llu30111|Llu30109|Llu09166
50832	1.7340E-4	2.2191E-3	defense response to fungus	Llu28459|Llu26248|Llu32422|Llu35424|Llu09166
71265	1.8488E-4	2.3364E-3	L-methionine biosynthetic process	Llu21922|Llu11736
44249	2.2309E-4	2.7845E-3	cellular biosynthetic process	Llu25430|Llu34612|Llu00596|Llu35315|Llu13628|Llu11736|Llu11627|Llu08282|Llu22527|Llu21922|Llu14632|Llu15459|Llu16259|Llu22567
55072	2.3801E-4	2.8991E-3	iron ion homeostasis	Llu13347|Llu20056|Llu29485
46916	2.3801E-4	2.8991E-3	cellular transition metal ion homeostasis	Llu13347|Llu20056|Llu29485
6979	2.5318E-4	3.0472E-3	response to oxidative stress	Llu25430|Llu32422|Llu13347|Llu16259|Llu20056|Llu29485
9066	2.7963E-4	3.3260E-3	aspartate family amino acid metabolic process	Llu21922|Llu14632|Llu11736
9617	3.2252E-4	3.7254E-3	response to bacterium	Llu32422|Llu13347|Llu16259|Llu35424|Llu20056|Llu29485
96	3.2570E-4	3.7254E-3	sulfur amino acid metabolic process	Llu21922|Llu14632|Llu11736
51651	3.2570E-4	3.7254E-3	maintenance of location in cell	Llu13347|Llu20056|Llu29485
9534	3.2795E-4	3.7254E-3	chloroplast thylakoid	Llu29524|Llu13347|Llu16073|Llu20056|Llu29485
31976	3.3810E-4	3.7980E-3	plastid thylakoid	Llu29524|Llu13347|Llu16073|Llu20056|Llu29485
19904	3.7640E-4	4.1818E-3	protein domain specific binding	Llu13347|Llu20056|Llu29485
71310	3.9139E-4	4.3010E-3	cellular response to organic substance	Llu28459|Llu26248|Llu16259|Llu15237|Llu30110|Llu30111|Llu30109|Llu09166
6725	3.9972E-4	4.3454E-3	cellular aromatic compound metabolic process	Llu25430|Llu08282|Llu22527|Llu34612|Llu14632|Llu00596|Llu15459|Llu35315|Llu22567|Llu20384|Llu13628|Llu11627
51716	4.2451E-4	4.5657E-3	cellular response to stimulus	Llu25430|Llu00297|Llu28459|Llu26248|Llu32422|Llu20384|Llu30109|Llu11736|Llu09166|Llu16259|Llu15237|Llu30110|Llu30111
10038	4.4257E-4	4.7098E-3	response to metal ion	Llu00297|Llu32422|Llu13347|Llu16259|Llu20056|Llu29485
33993	4.8239E-4	5.0802E-3	response to lipid	Llu00596|Llu26248|Llu15459|Llu16259|Llu35424|Llu34584|Llu09166
41	5.0518E-4	5.2653E-3	transition metal ion transport	Llu13347|Llu20056|Llu29485
16840	5.2375E-4	5.4032E-3	carbon-nitrogen lyase activity	Llu00596|Llu15459
10039	5.3126E-4	5.4253E-3	response to iron ion	Llu13347|Llu20056|Llu29485
8289	5.4499E-4	5.5098E-3	lipid binding	Llu29524|Llu16259|Llu30110|Llu30111|Llu30109
9737	5.5648E-4	5.5703E-3	response to abscisic acid stimulus	Llu26248|Llu30110|Llu30111|Llu30109|Llu34584|Llu09166
30005	5.8597E-4	5.8080E-3	cellular di-, tri-valent inorganic cation homeostasis	Llu13347|Llu20056|Llu29485
8150	5.9507E-4	5.8409E-3	biological_process	Llu29524|Llu28459|Llu34612|Llu20056|Llu22134|Llu11736|Llu29485|Llu08282|Llu22527|Llu14632|Llu13347|Llu16259|Llu22567|Llu16073|Llu34584|Llu25430|Llu00297|Llu00596|Llu24081|Llu26248|Llu32422|Llu35315|Llu36305|Llu20384|Llu13628|Llu30109|Llu09166|Llu11627|Llu21922|Llu15459|Llu15237|Llu35424|Llu30110|Llu30111
9620	6.2798E-4	6.1047E-3	response to fungus	Llu28459|Llu26248|Llu32422|Llu35424|Llu09166
55076	6.5926E-4	6.3478E-3	transition metal ion homeostasis	Llu13347|Llu20056|Llu29485
51289	7.0641E-4	6.7375E-3	protein homotetramerization	Llu16259|Llu11736
51235	7.2193E-4	6.8212E-3	maintenance of location	Llu13347|Llu20056|Llu29485
43288	7.5623E-4	7.0142E-3	apocarotenoid metabolic process	Llu16259|Llu36305
9086	7.5623E-4	7.0142E-3	methionine biosynthetic process	Llu21922|Llu11736
31406	7.7134E-4	7.0893E-3	carboxylic acid binding	Llu30110|Llu30111|Llu30109
9873	8.4050E-4	7.6554E-3	ethylene mediated signaling pathway	Llu28459|Llu26248|Llu09166
14071	8.6081E-4	7.7016E-3	response to cycloalkane	Llu00596|Llu15459
46898	8.6081E-4	7.7016E-3	response to cycloheximide	Llu00596|Llu15459
60992	9.1557E-4	8.1196E-3	response to fungicide	Llu00596|Llu15459
6875	9.9039E-4	8.6712E-3	cellular metal ion homeostasis	Llu13347|Llu20056|Llu29485
9579	9.9491E-4	8.6712E-3	thylakoid	Llu29524|Llu13347|Llu16073|Llu20056|Llu29485
46914	1.0350E-3	8.9432E-3	transition metal ion binding	Llu25430|Llu00297|Llu32422|Llu13347|Llu35315|Llu36305|Llu20056|Llu29485
42493	1.1748E-3	1.0066E-2	response to drug	Llu00596|Llu15459|Llu13347|Llu16259|Llu20056|Llu29485
30001	1.1864E-3	1.0079E-2	metal ion transport	Llu24081|Llu13347|Llu20056|Llu29485
48878	1.2383E-3	1.0433E-2	chemical homeostasis	Llu14632|Llu13347|Llu36305|Llu20056|Llu29485
9735	1.4882E-3	1.2434E-2	response to cytokinin stimulus	Llu32422|Llu13347|Llu20056|Llu29485
55066	1.5383E-3	1.2748E-2	di-, tri-valent inorganic cation homeostasis	Llu13347|Llu20056|Llu29485
42445	1.5636E-3	1.2764E-2	hormone metabolic process	Llu14632|Llu16259|Llu36305|Llu20384
10817	1.5663E-3	1.2764E-2	regulation of hormone levels	Llu14632|Llu24081|Llu16259|Llu36305|Llu20384
9056	1.5781E-3	1.2764E-2	catabolic process	Llu25430|Llu14632|Llu00596|Llu32422|Llu15459|Llu16259|Llu36305|Llu22567|Llu11736
6812	1.6547E-3	1.3277E-2	cation transport	Llu24081|Llu13347|Llu20056|Llu34584|Llu29485
71369	1.6721E-3	1.3311E-2	cellular response to ethylene stimulus	Llu28459|Llu26248|Llu09166
19842	1.7842E-3	1.4092E-2	vitamin binding	Llu14632|Llu16259|Llu11736
15674	1.9609E-3	1.5368E-2	di-, tri-valent inorganic cation transport	Llu13347|Llu20056|Llu29485
16747	2.1679E-3	1.6860E-2	transferase activity, transferring acyl groups other than amino-acyl groups	Llu22527|Llu34612|Llu13628|Llu11627
20037	2.3462E-3	1.7972E-2	heme binding	Llu25430|Llu32422|Llu35315|Llu36305
30003	2.3465E-3	1.7972E-2	cellular cation homeostasis	Llu13347|Llu20056|Llu29485
16829	2.3871E-3	1.8146E-2	lyase activity	Llu00596|Llu15459|Llu22567|Llu11736
9067	2.4376E-3	1.8391E-2	aspartate family amino acid biosynthetic process	Llu21922|Llu11736
9738	2.7013E-3	1.9547E-2	abscisic acid mediated signaling pathway	Llu30110|Llu30111|Llu30109
90356	2.7068E-3	1.9547E-2	negative regulation of auxin metabolic process	Llu14632
18826	2.7068E-3	1.9547E-2	methionine gamma-lyase activity	Llu11736
9087	2.7068E-3	1.9547E-2	methionine catabolic process	Llu11736
19458	2.7068E-3	1.9547E-2	methionine catabolic process via 2-oxobutanoate	Llu11736
33987	2.7068E-3	1.9547E-2	2-hydroxyisoflavanone dehydratase activity	Llu22567
65008	2.9580E-3	2.1210E-2	regulation of biological quality	Llu14632|Llu24081|Llu32422|Llu13347|Llu16259|Llu36305|Llu20384|Llu20056|Llu29485
16746	3.1609E-3	2.1710E-2	transferase activity, transferring acyl groups	Llu22527|Llu34612|Llu13628|Llu11627
42592	3.1851E-3	2.1710E-2	homeostatic process	Llu14632|Llu13347|Llu36305|Llu20056|Llu29485
9739	3.2099E-3	2.1710E-2	response to gibberellin stimulus	Llu00596|Llu15459|Llu35424
46906	3.3133E-3	2.1710E-2	tetrapyrrole binding	Llu25430|Llu32422|Llu35315|Llu36305
160	3.3350E-3	2.1710E-2	two-component signal transduction system (phosphorelay)	Llu28459|Llu26248|Llu09166
55065	3.3350E-3	2.1710E-2	metal ion homeostasis	Llu13347|Llu20056|Llu29485
8483	3.4052E-3	2.1710E-2	transaminase activity	Llu21922|Llu14632
16769	3.4052E-3	2.1710E-2	transferase activity, transferring nitrogenous groups	Llu21922|Llu14632
23033	3.5200E-3	2.1710E-2	signaling pathway	Llu28459|Llu26248|Llu16259|Llu15237|Llu30110|Llu30111|Llu30109|Llu09166
97	3.6170E-3	2.1710E-2	sulfur amino acid biosynthetic process	Llu21922|Llu11736
15979	3.6386E-3	2.1710E-2	photosynthesis	Llu13347|Llu20056|Llu29485
48046	3.8576E-3	2.1710E-2	apoplast	Llu29524|Llu25430|Llu32422|Llu16073
2072	4.0576E-3	2.1710E-2	optic cup morphogenesis involved in camera-type eye development	Llu16259
2138	4.0576E-3	2.1710E-2	retinoic acid biosynthetic process	Llu16259
90242	4.0576E-3	2.1710E-2	retinoic acid receptor signaling pathway involved in somitogenesis	Llu16259
35094	4.0576E-3	2.1710E-2	response to nicotine	Llu16259
31076	4.0576E-3	2.1710E-2	embryonic camera-type eye development	Llu16259
35238	4.0576E-3	2.1710E-2	vitamin A biosynthetic process	Llu16259
35270	4.0576E-3	2.1710E-2	endocrine system development	Llu16259
16918	4.0576E-3	2.1710E-2	retinal binding	Llu16259
43584	4.0576E-3	2.1710E-2	nose development	Llu16259
8774	4.0576E-3	2.1710E-2	acetaldehyde dehydrogenase (acetylating) activity	Llu16259
60004	4.0576E-3	2.1710E-2	reflex	Llu16259
60013	4.0576E-3	2.1710E-2	righting reflex	Llu16259
70324	4.0576E-3	2.1710E-2	thyroid hormone binding	Llu16259
70384	4.0576E-3	2.1710E-2	Harderian gland development	Llu16259
60166	4.0576E-3	2.1710E-2	olfactory pit development	Llu16259
48048	4.0576E-3	2.1710E-2	embryonic eye morphogenesis	Llu16259
48386	4.0576E-3	2.1710E-2	positive regulation of retinoic acid receptor signaling pathway	Llu16259
21768	4.0576E-3	2.1710E-2	nucleus accumbens development	Llu16259
7494	4.0576E-3	2.1710E-2	midgut development	Llu16259
5497	4.0576E-3	2.1710E-2	androgen binding	Llu16259
5501	4.0576E-3	2.1710E-2	retinoid binding	Llu16259
48596	4.0576E-3	2.1710E-2	embryonic camera-type eye morphogenesis	Llu16259
21983	4.0576E-3	2.1710E-2	pituitary gland development	Llu16259
60900	4.0576E-3	2.1710E-2	embryonic camera-type eye formation	Llu16259
42573	4.0576E-3	2.1710E-2	retinoic acid metabolic process	Llu16259
48799	4.0576E-3	2.1710E-2	organ maturation	Llu16259
50885	4.0576E-3	2.1710E-2	neuromuscular process controlling balance	Llu16259
48857	4.0576E-3	2.1710E-2	neural nucleus development	Llu16259
1758	4.0576E-3	2.1710E-2	retinal dehydrogenase activity	Llu16259
32570	4.0576E-3	2.1710E-2	response to progesterone stimulus	Llu16259
6001	4.0576E-3	2.1710E-2	fructose catabolic process	Llu16259
1936	4.0576E-3	2.1710E-2	regulation of endothelial cell proliferation	Llu16259
42904	4.0576E-3	2.1710E-2	9-cis-retinoic acid biosynthetic process	Llu16259
42905	4.0576E-3	2.1710E-2	9-cis-retinoic acid metabolic process	Llu16259
6117	4.0576E-3	2.1710E-2	acetaldehyde metabolic process	Llu16259
51262	4.0585E-3	2.1710E-2	protein tetramerization	Llu16259|Llu11736
6811	4.0922E-3	2.1775E-2	ion transport	Llu29524|Llu24081|Llu13347|Llu20056|Llu34584|Llu29485
71215	4.3446E-3	2.2997E-2	cellular response to abscisic acid stimulus	Llu30110|Llu30111|Llu30109
6873	5.3513E-3	2.5189E-2	cellular ion homeostasis	Llu13347|Llu20056|Llu29485
43279	5.4066E-3	2.5189E-2	response to alkaloid	Llu16259
45430	5.4066E-3	2.5189E-2	chalcone isomerase activity	Llu08282
33321	5.4066E-3	2.5189E-2	homomethionine metabolic process	Llu21922
33506	5.4066E-3	2.5189E-2	glucosinolate biosynthetic process from homomethionine	Llu21922
70404	5.4066E-3	2.5189E-2	NADH binding	Llu16259
19343	5.4066E-3	2.5189E-2	cysteine biosynthetic process via cystathionine	Llu11736
60324	5.4066E-3	2.5189E-2	face development	Llu16259
33770	5.4066E-3	2.5189E-2	2-hydroxyisoflavanone synthase activity	Llu35315
21515	5.4066E-3	2.5189E-2	cell differentiation in spinal cord	Llu16259
21517	5.4066E-3	2.5189E-2	ventral spinal cord development	Llu16259
21522	5.4066E-3	2.5189E-2	spinal cord motor neuron differentiation	Llu16259
21536	5.4066E-3	2.5189E-2	diencephalon development	Llu16259
21544	5.4066E-3	2.5189E-2	subpallium development	Llu16259
21756	5.4066E-3	2.5189E-2	striatum development	Llu16259
48593	5.4066E-3	2.5189E-2	camera-type eye morphogenesis	Llu16259
71266	5.4066E-3	2.5189E-2	'de novo' L-methionine biosynthetic process	Llu11736
71295	5.4066E-3	2.5189E-2	cellular response to vitamin	Llu16259
71299	5.4066E-3	2.5189E-2	cellular response to vitamin A	Llu16259
71300	5.4066E-3	2.5189E-2	cellular response to retinoic acid	Llu16259
14032	5.4066E-3	2.5189E-2	neural crest cell development	Llu16259
14033	5.4066E-3	2.5189E-2	neural crest cell differentiation	Llu16259
50905	5.4066E-3	2.5189E-2	neuromuscular process	Llu16259
32526	5.4066E-3	2.5189E-2	response to retinoic acid	Llu16259
55093	5.4066E-3	2.5189E-2	response to hyperoxia	Llu16259
6069	5.4066E-3	2.5189E-2	ethanol oxidation	Llu16259
43167	5.9621E-3	2.7650E-2	ion binding	Llu25430|Llu00297|Llu32422|Llu13347|Llu16259|Llu35315|Llu36305|Llu20056|Llu11736|Llu29485
44237	6.5537E-3	2.8569E-2	cellular metabolic process	Llu25430|Llu00297|Llu34612|Llu00596|Llu32422|Llu35315|Llu36305|Llu20384|Llu20056|Llu13628|Llu11736|Llu11627|Llu29485|Llu08282|Llu22527|Llu21922|Llu14632|Llu15459|Llu13347|Llu16259|Llu22567|Llu35424
43069	6.6177E-3	2.8569E-2	negative regulation of programmed cell death	Llu16259|Llu35424
4123	6.7538E-3	2.8569E-2	cystathionine gamma-lyase activity	Llu11736
18479	6.7538E-3	2.8569E-2	benzaldehyde dehydrogenase (NAD+) activity	Llu16259
30902	6.7538E-3	2.8569E-2	hindbrain development	Llu16259
43290	6.7538E-3	2.8569E-2	apocarotenoid catabolic process	Llu36305
33189	6.7538E-3	2.8569E-2	response to vitamin A	Llu16259
51763	6.7538E-3	2.8569E-2	sesquiterpene catabolic process	Llu36305
4745	6.7538E-3	2.8569E-2	retinol dehydrogenase activity	Llu16259
19115	6.7538E-3	2.8569E-2	benzaldehyde dehydrogenase activity	Llu16259
33574	6.7538E-3	2.8569E-2	response to testosterone stimulus	Llu16259
9068	6.7538E-3	2.8569E-2	aspartate family amino acid catabolic process	Llu11736
21510	6.7538E-3	2.8569E-2	spinal cord development	Llu16259
48384	6.7538E-3	2.8569E-2	retinoic acid receptor signaling pathway	Llu16259
48385	6.7538E-3	2.8569E-2	regulation of retinoic acid receptor signaling pathway	Llu16259
46345	6.7538E-3	2.8569E-2	abscisic acid catabolic process	Llu36305
42472	6.7538E-3	2.8569E-2	inner ear morphogenesis	Llu16259
42574	6.7538E-3	2.8569E-2	retinal metabolic process	Llu16259
48839	6.7538E-3	2.8569E-2	inner ear development	Llu16259
16107	6.7538E-3	2.8569E-2	sesquiterpenoid catabolic process	Llu36305
6067	6.7538E-3	2.8569E-2	ethanol metabolic process	Llu16259
51260	6.9051E-3	2.8967E-2	protein homooligomerization	Llu16259|Llu11736
9749	6.9051E-3	2.8967E-2	response to glucose stimulus	Llu26248|Llu09166
48506	7.8008E-3	3.0553E-2	regulation of timing of meristematic phase transition	Llu26248|Llu09166
48510	7.8008E-3	3.0553E-2	regulation of timing of transition from vegetative to reproductive phase	Llu26248|Llu09166
55082	7.8289E-3	3.0553E-2	cellular chemical homeostasis	Llu13347|Llu20056|Llu29485
98	8.0992E-3	3.0553E-2	sulfur amino acid catabolic process	Llu11736
10366	8.0992E-3	3.0553E-2	negative regulation of ethylene biosynthetic process	Llu14632
80002	8.0992E-3	3.0553E-2	UDP-glucose:4-aminobenzoate acylglucosyltransferase activity	Llu20384
90357	8.0992E-3	3.0553E-2	regulation of tryptophan metabolic process	Llu14632
35113	8.0992E-3	3.0553E-2	embryonic appendage morphogenesis	Llu16259
35115	8.0992E-3	3.0553E-2	embryonic forelimb morphogenesis	Llu16259
45471	8.0992E-3	3.0553E-2	response to ethanol	Llu16259
18874	8.0992E-3	3.0553E-2	benzoate metabolic process	Llu20384
43583	8.0992E-3	3.0553E-2	ear development	Llu16259
31336	8.0992E-3	3.0553E-2	negative regulation of sulfur amino acid metabolic process	Llu14632
6776	8.0992E-3	3.0553E-2	vitamin A metabolic process	Llu16259
19346	8.0992E-3	3.0553E-2	transsulfuration	Llu11736
60485	8.0992E-3	3.0553E-2	mesenchyme development	Llu16259
48592	8.0992E-3	3.0553E-2	eye morphogenesis	Llu16259
42471	8.0992E-3	3.0553E-2	ear morphogenesis	Llu16259
1523	8.0992E-3	3.0553E-2	retinoid metabolic process	Llu16259
42572	8.0992E-3	3.0553E-2	retinol metabolic process	Llu16259
30326	8.0992E-3	3.0553E-2	embryonic limb morphogenesis	Llu16259
48762	8.0992E-3	3.0553E-2	mesenchymal cell differentiation	Llu16259
14031	8.0992E-3	3.0553E-2	mesenchymal cell development	Llu16259
71398	8.0992E-3	3.0553E-2	cellular response to fatty acid	Llu16259
3962	8.0992E-3	3.0553E-2	cystathionine gamma-synthase activity	Llu11736
51175	8.0992E-3	3.0553E-2	negative regulation of sulfur metabolic process	Llu14632
4084	8.0992E-3	3.0553E-2	branched-chain-amino-acid transaminase activity	Llu21922
55080	8.2609E-3	3.0957E-2	cation homeostasis	Llu13347|Llu20056|Llu29485
16999	8.2673E-3	3.0957E-2	antibiotic metabolic process	Llu16259|Llu20384
8144	8.6315E-3	3.2201E-2	drug binding	Llu00297|Llu16259|Llu11736
44248	8.8088E-3	3.2742E-2	cellular catabolic process	Llu25430|Llu14632|Llu00596|Llu32422|Llu15459|Llu36305|Llu11736
6970	8.9235E-3	3.2859E-2	response to osmotic stress	Llu00297|Llu26248|Llu32422|Llu34584|Llu09166
9416	8.9235E-3	3.2859E-2	response to light stimulus	Llu00297|Llu21922|Llu14632|Llu32422|Llu36305
23052	8.9378E-3	3.2859E-2	signaling	Llu28459|Llu26248|Llu16259|Llu15237|Llu30110|Llu30111|Llu30109|Llu09166
42744	9.2371E-3	3.3734E-2	hydrogen peroxide catabolic process	Llu25430|Llu32422
33239	9.4429E-3	3.3734E-2	negative regulation of cellular amine metabolic process	Llu14632
45763	9.4429E-3	3.3734E-2	negative regulation of cellular amino acid metabolic process	Llu14632
70542	9.4429E-3	3.3734E-2	response to fatty acid	Llu16259
46247	9.4429E-3	3.3734E-2	terpene catabolic process	Llu36305
21761	9.4429E-3	3.3734E-2	limbic system development	Llu16259
50667	9.4429E-3	3.3734E-2	homocysteine metabolic process	Llu11736
16331	9.4429E-3	3.3734E-2	morphogenesis of embryonic epithelium	Llu16259
60548	9.7402E-3	3.4674E-2	negative regulation of cell death	Llu16259|Llu35424
42743	1.0082E-2	3.5765E-2	hydrogen peroxide metabolic process	Llu25430|Llu32422
19439	1.0128E-2	3.5803E-2	aromatic compound catabolic process	Llu14632|Llu00596|Llu15459
9788	1.0605E-2	3.6345E-2	negative regulation of abscisic acid mediated signaling pathway	Llu26248|Llu09166
4857	1.0716E-2	3.6345E-2	enzyme inhibitor activity	Llu30110|Llu30111|Llu30109
43010	1.0785E-2	3.6345E-2	camera-type eye development	Llu16259
35108	1.0785E-2	3.6345E-2	limb morphogenesis	Llu16259
35136	1.0785E-2	3.6345E-2	forelimb morphogenesis	Llu16259
6569	1.0785E-2	3.6345E-2	tryptophan catabolic process	Llu14632
72189	1.0785E-2	3.6345E-2	ureter development	Llu16259
60173	1.0785E-2	3.6345E-2	limb development	Llu16259
21537	1.0785E-2	3.6345E-2	telencephalon development	Llu16259
46218	1.0785E-2	3.6345E-2	indolalkylamine catabolic process	Llu14632
46482	1.0785E-2	3.6345E-2	para-aminobenzoic acid metabolic process	Llu20384
50678	1.0785E-2	3.6345E-2	regulation of epithelial cell proliferation	Llu16259
46655	1.0785E-2	3.6345E-2	folic acid metabolic process	Llu20384
4028	1.0785E-2	3.6345E-2	3-chloroallyl aldehyde dehydrogenase activity	Llu16259
9535	1.0973E-2	3.6857E-2	chloroplast thylakoid membrane	Llu13347|Llu20056|Llu29485
40034	1.1321E-2	3.7899E-2	regulation of development, heterochronic	Llu26248|Llu09166
55035	1.1499E-2	3.8370E-2	plastid thylakoid membrane	Llu13347|Llu20056|Llu29485
71704	1.1751E-2	3.8792E-2	organic substance metabolic process	Llu25430|Llu34612|Llu00596|Llu35315|Llu36305|Llu20384|Llu13628|Llu11736|Llu11627|Llu08282|Llu22527|Llu21922|Llu14632|Llu15459|Llu16259|Llu22567|Llu35424
9314	1.1871E-2	3.8792E-2	response to radiation	Llu00297|Llu21922|Llu14632|Llu32422|Llu36305
4353	1.2125E-2	3.8792E-2	glutamate dehydrogenase [NAD(P)+] activity	Llu00297
5358	1.2125E-2	3.8792E-2	high-affinity hydrogen:glucose symporter activity	Llu34584
21915	1.2125E-2	3.8792E-2	neural tube development	Llu16259
48566	1.2125E-2	3.8792E-2	embryonic digestive tract development	Llu16259
32351	1.2125E-2	3.8792E-2	negative regulation of hormone metabolic process	Llu14632
32353	1.2125E-2	3.8792E-2	negative regulation of hormone biosynthetic process	Llu14632
48738	1.2125E-2	3.8792E-2	cardiac muscle tissue development	Llu16259
61053	1.2125E-2	3.8792E-2	somite development	Llu16259
42698	1.2125E-2	3.8792E-2	ovulation cycle	Llu16259
1756	1.2125E-2	3.8792E-2	somitogenesis	Llu16259
4030	1.2125E-2	3.8792E-2	aldehyde dehydrogenase [NAD(P)+] activity	Llu16259
9746	1.2433E-2	3.9654E-2	response to hexose stimulus	Llu26248|Llu09166
6800	1.2623E-2	4.0007E-2	oxygen and reactive oxygen species metabolic process	Llu25430|Llu32422
70301	1.2623E-2	4.0007E-2	cellular response to hydrogen peroxide	Llu25430|Llu32422
34284	1.3007E-2	4.1094E-2	response to monosaccharide stimulus	Llu26248|Llu09166
70279	1.3201E-2	4.1372E-2	vitamin B6 binding	Llu14632|Llu11736
30170	1.3201E-2	4.1372E-2	pyridoxal phosphate binding	Llu14632|Llu11736
42651	1.3261E-2	4.1372E-2	thylakoid membrane	Llu13347|Llu20056|Llu29485
10295	1.3463E-2	4.1372E-2	(+)-abscisic acid 8'-hydroxylase activity	Llu36305
31016	1.3463E-2	4.1372E-2	pancreas development	Llu16259
9092	1.3463E-2	4.1372E-2	homoserine metabolic process	Llu11736
21953	1.3463E-2	4.1372E-2	central nervous system neuron differentiation	Llu16259
50734	1.3463E-2	4.1372E-2	hydroxycinnamoyltransferase activity	Llu11627
32355	1.3463E-2	4.1372E-2	response to estradiol stimulus	Llu16259
19725	1.3553E-2	4.1520E-2	cellular homeostasis	Llu13347|Llu20056|Llu29485
9723	1.4047E-2	4.2904E-2	response to ethylene stimulus	Llu28459|Llu26248|Llu09166
31669	1.4755E-2	4.4268E-2	cellular response to nutrient levels	Llu00297|Llu16259|Llu11736
43102	1.4800E-2	4.4268E-2	amino acid salvage	Llu21922
10364	1.4800E-2	4.4268E-2	regulation of ethylene biosynthetic process	Llu14632
31335	1.4800E-2	4.4268E-2	regulation of sulfur amino acid metabolic process	Llu14632
5356	1.4800E-2	4.4268E-2	hydrogen:glucose symporter activity	Llu34584
9679	1.4800E-2	4.4268E-2	hexose:hydrogen symporter activity	Llu34584
71267	1.4800E-2	4.4268E-2	L-methionine salvage	Llu21922
46872	1.5297E-2	4.5621E-2	metal ion binding	Llu25430|Llu00297|Llu32422|Llu13347|Llu35315|Llu36305|Llu20056|Llu29485
30234	1.6093E-2	4.7009E-2	enzyme regulator activity	Llu16259|Llu30110|Llu30111|Llu30109
34357	1.6125E-2	4.7009E-2	photosynthetic membrane	Llu13347|Llu20056|Llu29485
30900	1.6135E-2	4.7009E-2	forebrain development	Llu16259
16639	1.6135E-2	4.7009E-2	oxidoreductase activity, acting on the CH-NH2 group of donors, NAD or NADP as acceptor	Llu00297
35282	1.6135E-2	4.7009E-2	segmentation	Llu16259
1568	1.6135E-2	4.7009E-2	blood vessel development	Llu16259
9952	1.6135E-2	4.7009E-2	anterior/posterior pattern formation	Llu16259
1944	1.6135E-2	4.7009E-2	vasculature development	Llu16259
16684	1.6470E-2	4.7710E-2	oxidoreductase activity, acting on peroxide as acceptor	Llu25430|Llu32422
4601	1.6470E-2	4.7710E-2	peroxidase activity	Llu25430|Llu32422
6790	1.7114E-2	4.9435E-2	sulfur metabolic process	Llu21922|Llu14632|Llu11736
16709	1.7336E-2	4.9887E-2	oxidoreductase activity, acting on paired donors, with incorporation or reduction of molecular oxygen, NADH or NADPH as one donor, and incorporation of one atom of oxygen	Llu35315|Llu36305
10483	1.7468E-2	4.9887E-2	pollen tube reception	Llu22134
42402	1.7468E-2	4.9887E-2	cellular biogenic amine catabolic process	Llu14632
42436	1.7468E-2	4.9887E-2	indole derivative catabolic process	Llu14632
